# Gene Expression Variation in Arabidopsis Embryos at Single-Nucleus Resolution

**DOI:** 10.1101/2021.03.26.437151

**Authors:** Ping Kao, Michael A. Schon, Magdalena Mosiolek, Michael D. Nodine

**Affiliations:** Gregor Mendel Institute (GMI), Austrian Academy of Sciences, Vienna Biocenter (VBC), Dr. Bohr-Gasse 3, 1030 Vienna, Austria; Laboratory of Molecular Biology, Wageningen University, Wageningen, 6708 PB, the Netherlands

**Keywords:** Arabidopsis, embryo, RNA-seq, gene expression, transcription factor, epigenetic

## Abstract

Soon after fertilization of egg and sperm, plant genomes become transcriptionally activated and drive a series of coordinated cell divisions to form the basic body plan during embryogenesis. Early embryonic cells rapidly diversify from each other, and investigation of the corresponding gene expression dynamics can help elucidate underlying cellular differentiation programs. However, current plant embryonic transcriptome datasets either lack cell-specific information or have RNA contamination from surrounding non-embryonic tissues. We have coupled fluorescence-activated nuclei sorting together with single-nucleus mRNA sequencing to construct a gene expression atlas of *Arabidopsis thaliana* early embryos at single-cell resolution. In addition to characterizing cell-specific transcriptomes, we found evidence that distinct epigenetic and transcriptional regulatory mechanisms operate across emerging embryonic cell types. These datasets and analyses, as well as the approach we devised, are expected to facilitate the discovery of molecular mechanisms underlying pattern formation in plant embryos.

**Summary statement:** A transcriptome atlas of Arabidopsis embryos constructed from single nuclei reveals cell-specific epigenetic and transcriptional regulatory features.
