## Supplementary material for "Gene Expression Variation in Arabidopsis Embryos at Single-Nucleus Resolution": Table S2

### Sheet: markers
Table S2. Curated marker genes for globular embryo tissue score calculation.
AGI	Common	# Cells detected	upper protoderm?	lower protoderm?	shoot meristem initials?	upper inner periphery?	vascular initials?	ground tissue initials?	quiescent center initials?	columella initials?	suspensor	used for tissue score calculation?	References
AT1G03840	MGP	3	n	n	n	n	n	s	n	n	n	FALSE	(Welch et al., 2007; Palovaara et al., 2017)
AT1G04100	IAA10	29	n	n	n	n	n	n	n	n	s	TRUE	(Rademacher et al., 2012)
AT1G04180	YUC9	35	n	n	n	n	n	n	n	n	s	TRUE	(Robert et al., 2013)
AT1G04550	BDL	64	n	n	n	s	s	n	s	n	n	TRUE	(Hamann et al., 2002; Weijers and Jürgens, 2005)
AT1G04610	YUC3	145	n	n	n	n	n	n	n	n	s	TRUE	(Robert et al., 2013)
AT1G05577	DUF	9	n	n	n	n	s	s	n	n	n	FALSE	(Möller et al., 2017; Palovaara et al., 2017)
AT1G05710		89	n	n	n	n	n	s	s	s	w	TRUE	(Wendrich et al., 2015)
AT1G07520	SCL31	80	n	s	n	n	s	s	s	s	NA	TRUE	(Möller et al., 2017)
AT1G12980	ESR1	27	s	n	n	n	n	n	n	n	n	TRUE	(Kirch et al., 2003; Chandler et al., 2007; Cole et al., 2009)
AT1G15670	KMD2	48	n	n	n	n	n	n	n	n	s	TRUE	(Palovaara et al., 2017)
AT1G19050	ARR7	39	n	n	n	n	n	n	w	s	w	TRUE	(Müller and Sheen, 2008)
AT1G19850	ARF5	301	n	n	n	s	s	s	s	n	n	TRUE	(Hamann et al., 2002; Weijers and Jürgens, 2005; Rademacher et al., 2011)
AT1G21430	YCU11	NA	s	n	n	n	w	n	n	n	n	FALSE	(Cheng, Dai and Zhao, 2007)
AT1G23080	PIN7	142	n	n	n	n	n	n	n	s	s	TRUE	(Friml et al., 2003; Weijers and Jürgens, 2005)
AT1G24590	ESR2	3	w	n	n	w	n	n	n	n	n	FALSE	(Chandler et al., 2007)
AT1G26870	FEZ	NA	n	n	n	n	n	n	n	s	n	FALSE	(Willemsen et al., 2008; Palovaara et al., 2017)
AT1G30330	ARF6	223	n	s	n	n	s	s	s	s	s	TRUE	(Rademacher et al., 2011)
AT1G30490	ATHB-9	84	s	n	s	s	n	n	n	n	n	TRUE	(Emery et al., 2003; Weijers and Jürgens, 2005; Chandler et al., 2007; Grigg et al., 2009)
AT1G30950	UFO	NA	n	n	s	n	n	n	n	n	n	FALSE	(Long and Barton, 1998; Jurkuta et al., 2009)
AT1G34170	ARF13	18	n	n	n	n	n	n	n	n	s	TRUE	(Rademacher et al., 2011, 2012; Palovaara et al., 2017)
AT1G34770	NSE3	62	s	s	s	s	s	s	s	s	n	TRUE	(Li et al., 2017)
AT1G37140	MCT1	5	n	n	n	n	s	s	n	n	n	FALSE	(Möller et al., 2017; Palovaara et al., 2017)
AT1G46264	HSFB4	9	n	n	n	n	n	n	s	n	n	FALSE	(ten Hove et al., 2010)
AT1G50920	NOG1-1	196	s	s	n	n	n	n	s	s	n	TRUE	(Palovaara et al., 2017)
AT1G51190	PLT2	149	n	s	n	n	s	s	s	s	s	TRUE	(Aida et al., 2004; Grigg et al., 2009)
AT1G51950	IAA18	54	w	n	s	n	n	n	n	n	n	TRUE	(Ploense et al., 2009)
AT1G52150	ATHB-15	73	n	n	n	n	s	n	n	n	n	TRUE	(Green et al., 2005)
AT1G62360	STM	4	w	n	s	n	n	n	n	n	n	FALSE	(Long and Barton, 1998; Aida, Ishida and Tasaka, 1999; Grigg et al., 2009; Jurkuta et al., 2009)
AT1G63100	SCL28	227	s	s	s	s	s	s	s	s	NA	TRUE	(Möller et al., 2017)
AT1G63260	TET10	207	s	s	s	s	s	s	s	s	NA	TRUE	(Möller et al., 2017)
AT1G65380	CLV2	14	n	n	s	n	n	n	n	n	n	TRUE	(Jeong, Trotochaud and Clark, 1999)
AT1G65620	LBD6	7	s	n	n	n	n	n	n	n	n	FALSE	(Iwakawa et al., 2002; Wu et al., 2008; Jun, Ha and Fletcher, 2010)
AT1G67775	CLE8	25	s	s	s	s	s	s	s	s	n	TRUE	(Fiume and Fletcher, 2012)
AT1G68320	MYB62	210	n	n	n	n	n	n	n	n	s	TRUE	(Palovaara et al., 2017)
AT1G68920	BHLH49	38	n	n	n	n	s	s	n	n	n	TRUE	(Lokerse, 2011)
AT1G69270	RPK1	48	w	s	n	n	s	s	s	s	s	TRUE	(Nodine, Yadegari and Tax, 2007)
AT1G70250	RLK	4	n	n	n	n	n	s	n	n	n	FALSE	(Möller et al., 2017)
AT1G70510	KNAT2	11	n	n	s	n	n	n	n	n	n	TRUE	(Byrne, Simorowski and Martienssen, 2002)
AT1G70560	TAA1	12	s	n	n	n	n	n	n	n	n	TRUE	(Stepanova et al., 2008; Robert et al., 2013)
AT1G70940	PIN3	124	n	n	n	n	n	n	w	w	n	TRUE	(Friml et al., 2003)
AT1G73590	PIN1	133	s	n	n	s	s	n	s	n	n	TRUE	(Aida et al., 2002; Benková et al., 2003; Friml et al., 2003; Izhaki and Bowman, 2007; Bureau et al., 2010; Furutani et al., 2011; Grunewald et al., 2013)
AT1G74500	TMO7	NA	n	n	n	n	s	n	n	n	n	FALSE	(Schlereth et al., 2010)
AT1G74890	ARR15	14	n	n	n	n	n	n	s	s	s	TRUE	(Müller and Sheen, 2008)
AT1G75500	WAT1	2	n	n	n	n	s	n	n	n	n	FALSE	(Ranocha et al., 2010; Palovaara et al., 2017)
AT1G75820	CLV1	18	n	n	s	n	n	n	n	n	n	TRUE	(Long and Barton, 1998)
AT1G76420	CUC3	15	s	n	w	w	n	n	n	n	n	TRUE	(Vroemen et al., 2003; Hibara et al., 2006)
AT1G79580	SMB	NA	n	n	n	n	n	n	n	s	n	FALSE	(Willemsen et al., 2008)
AT1G80440	KMD1	11	n	n	n	n	n	n	s	n	n	TRUE	(Palovaara et al., 2017)
AT2G01420	PIN4	113	n	n	n	n	w	w	s	s	n	TRUE	(Friml et al., 2002, 2003; Bureau et al., 2010; Crawford et al., 2015; Palovaara et al., 2017)
AT2G03830	RGF8	130	n	n	n	n	s	s	s	s	n	TRUE	(Wendrich et al., 2015)
AT2G14820	NPY2	1	n	n	n	n	n	n	s	s	n	FALSE	(Cheng et al., 2008; Furutani et al., 2011)
AT2G17950	WUS	3	n	n	s	n	n	n	n	n	n	FALSE	(Mayer et al., 1998; Tucker et al., 2008; Grigg et al., 2009)
AT2G23050	NPY4	31	n	n	n	n	s	n	n	n	n	TRUE	(Cheng et al., 2008; Furutani et al., 2011)
AT2G24310		12	s	n	s	s	s	n	n	n	n	TRUE	(Palovaara et al., 2017)
AT2G24570	WRKY17	103	s	s	n	w	n	w	n	s	NA	TRUE	(Möller et al., 2017)
AT2G26250	FDH	286	s	s	n	n	n	n	n	n	n	TRUE	(Tanaka et al., 2007)
AT2G26700	PID2	8	n	n	n	n	s	n	n	n	n	FALSE	(Cheng et al., 2008)
AT2G27250	CLV3	NA	n	n	s	n	n	n	n	n	n	FALSE	(Tucker et al., 2008)
AT2G27580	SAP3	41	s	n	s	s	s	n	n	n	n	TRUE	(Palovaara et al., 2017)
AT2G28610	WOX3	4	s	n	n	s	n	n	n	n	n	FALSE	(Haecker et al., 2004)
AT2G30590	WRKY21	77	w	s	w	w	s	s	s	s	NA	TRUE	(Möller et al., 2017)
AT2G31730		6	n	n	n	n	n	s	s	s	w	FALSE	(Wendrich et al., 2015)
AT2G33880	WOX9	123	n	s	n	n	n	n	n	n	n	TRUE	(Haecker et al., 2004)
AT2G34650	PID	84	s	n	n	s	n	n	n	n	n	TRUE	(Christensen et al., 2000; Furutani et al., 2004)
AT2G34710	ATHB-14	191	s	n	s	n	n	n	n	n	n	TRUE	(Grigg et al., 2009)
AT2G37210	LOG3	10	n	n	n	n	s	n	n	n	n	FALSE	(De Rybel et al., 2014)
AT2G37630	AS1	103	n	n	n	s	n	n	n	n	n	TRUE	(Byrne et al., 2000)
AT2G38280	AMPD	116	s	s	s	s	s	s	s	s	n	TRUE	(Xu et al., 2005)
AT2G41240	BHLH100	1	n	s	n	n	n	n	n	s	s	FALSE	(Lokerse, 2011)
AT2G41800		NA	n	n	n	n	s	n	s	n	n	FALSE	(Palovaara et al., 2017)
AT2G42660	MYB	46	n	n	n	n	n	s	s	s	s	TRUE	(Möller et al., 2017; Palovaara et al., 2017)
AT2G42840	PDF1	278	s	s	n	n	n	n	n	n	n	TRUE	(Abe, Takahashi and Komeda, 1999; Palovaara et al., 2017)
AT2G44910	ATHB-4	147	n	n	s	s	n	n	n	n	n	TRUE	(Turchi et al., 2013)
AT2G45190	YAB1	5	s	n	n	s	n	n	n	n	n	FALSE	(Siegfried et al., 1999; Furutani et al., 2004; Izhaki and Bowman, 2007)
AT2G46990	IAA20	18	n	n	n	n	s	n	s	n	n	TRUE	(Lokerse, 2011; Palovaara et al., 2017)
AT2G47260	WRKY23	18	w	w	s	s	s	s	s	s	n	TRUE	(Grunewald et al., 2013)
AT2G47580	U1A	65	n	n	n	n	s	w	s	n	n	TRUE	(Palovaara et al., 2017)
AT3G07090		132	s	s	s	s	s	s	s	s	n	TRUE	(Palovaara et al., 2017)
AT3G11260	WOX5	58	n	n	n	n	n	n	s	n	n	TRUE	(Haecker et al., 2004; Grigg et al., 2009; Nodine and Bartel, 2010; Palovaara et al., 2017; Shimotohno et al., 2018)
AT3G15170	CUC1	2	n	n	s	n	n	n	n	n	n	FALSE	(Takada et al., 2001; Furutani et al., 2004)
AT3G19380	PUB25	54	n	s	n	n	s	s	n	n	n	TRUE	(Wendrich et al., 2015; Möller et al., 2017)
AT3G20840	PLT1	195	n	n	n	n	s	n	s	n	n	TRUE	(Aida et al., 2004; Blilou et al., 2005; Grigg et al., 2009)
AT3G20880	WIP4	109	n	n	n	n	n	n	s	n	n	TRUE	(Crawford et al., 2015)
AT3G23050	AXR2	3	n	n	n	n	s	s	n	n	n	FALSE	(Rademacher et al., 2012)
AT3G24500	MBF1C	104	s	s	s	s	s	s	s	s	n	TRUE	(Palovaara et al., 2017)
AT3G24650	ABI3	174	s	s	s	s	s	s	s	s	n	TRUE	(To et al., 2006)
AT3G25710	BHLH32	40	n	n	n	n	s	n	n	n	n	TRUE	(Schlereth et al., 2010; De Rybel et al., 2013)
AT3G26790	FUS3	188	s	s	n	n	n	n	n	n	s	TRUE	(Kroj et al., 2003; Gazzarrini et al., 2004; Tsuchiya et al., 2004; Willmann et al., 2011; Wu et al., 2020)
AT3G27010	TCP20	13	w	w	n	w	w	w	s	s	n	TRUE	(Shimotohno et al., 2018)
AT3G46230	HSP17.4A	55	n	n	n	n	s	n	n	n	n	TRUE	(Palovaara et al., 2017)
AT3G49380	iqd15	2	n	n	n	n	s	n	n	n	n	FALSE	(Möller et al., 2017; Palovaara et al., 2017)
AT3G49950	SCL32	NA	s	s	s	s	s	s	s	s	NA	FALSE	(Möller et al., 2017)
AT3G50410	DOF3.4	12	s	s	s	s	s	s	s	s	n	TRUE	(Skirycz et al., 2008)
AT3G50870	GATA18	70	n	n	n	n	s	n	n	n	n	TRUE	(Nawy et al., 2010)
AT3G51060	SRS1	10	s	n	n	n	n	n	n	n	n	TRUE	(Baylis et al., 2013)
AT3G52450	PUB22	15	w	w	n	n	n	n	s	s	n	TRUE	(Möller et al., 2017; Palovaara et al., 2017)
AT3G52780	PAP20	110	n	n	n	n	n	n	n	s	s	TRUE	(Slane et al., 2014)
AT3G52800	SAP6	80	s	n	n	s	s	n	s	n	n	TRUE	(Palovaara et al., 2017)
AT3G53450	LOG4	8	n	n	n	n	s	n	n	n	n	TRUE	(De Rybel et al., 2014)
AT3G54220	SCR	110	n	n	n	n	n	s	s	n	n	TRUE	(Wysocka-Diller et al., 2000; Grigg et al., 2009; Jurkuta et al., 2009; Palovaara et al., 2017; Shimotohno et al., 2018)
AT3G54720	AMP1	182	n	s	n	n	n	n	n	s	s	TRUE	(Huang et al., 2015)
AT3G54810	GATA8	23	w	w	n	n	n	n	n	w	n	TRUE	(Möller et al., 2017)
AT3G57670	WIP2	126	n	n	n	n	n	n	s	s	s	TRUE	(Crawford et al., 2015)
AT3G59420	ACR4	55	s	w	n	n	n	n	n	n	n	TRUE	(Tanaka et al., 2002; Gifford, Dean and Ingram, 2003)
AT3G60390	HAT3	58	n	n	s	s	s	s	n	n	n	TRUE	(Turchi et al., 2013; Palovaara et al., 2017)
AT3G62100	IAA30	101	n	s	n	n	s	s	s	s	NA	TRUE	(Rademacher et al., 2012)
AT3G62480		NA	n	n	n	n	n	n	n	n	s	FALSE	(Slane et al., 2014)
AT4G00220	LBD30	11	n	n	n	n	s	n	n	n	n	TRUE	(Bureau et al., 2010; Rast and Simon, 2012)
AT4G04090		124	n	n	n	n	n	n	s	s	s	TRUE	(Palovaara et al., 2017)
AT4G04890	PDF2	312	s	s	n	n	n	n	n	n	n	TRUE	(Abe et al., 2003; Knauer et al., 2013)
AT4G10640	IQD16	103	w	s	w	w	s	s	s	s	NA	TRUE	(Möller et al., 2017)
AT4G11280	ACS6	72	s	s	n	n	n	n	n	n	n	TRUE	(Palovaara et al., 2017)
AT4G16780	HAT4	42	n	n	n	n	s	n	n	n	n	TRUE	(Turchi et al., 2013)
AT4G18710	ASK7	62	n	n	n	n	n	n	n	s	s	TRUE	(Dornelas et al., 1999)
AT4G18740		19	n	n	n	n	n	n	n	n	s	TRUE	(Palovaara et al., 2017)
AT4G21750	ATML1	244	s	s	n	n	n	n	n	s	n	TRUE	(Lu et al., 1996; Sessions, Weigel and Yanofsky, 1999; Takada and Jürgens, 2007; Grigg et al., 2009; Nodine and Bartel, 2010; Iida, Yoshida and Takada, 2019)
AT4G21990	APR3	116	s	n	n	s	n	n	n	n	n	TRUE	(Palovaara et al., 2017)
AT4G23570	SGT1A	63	n	n	s	n	s	n	n	n	n	TRUE	(Palovaara et al., 2017)
AT4G23750	CRF2	120	w	s	w	w	s	s	n	n	n	TRUE	(Schlereth et al., 2010)
AT4G23980	ARF9	382	n	s	n	n	n	n	s	s	s	TRUE	(Rademacher et al., 2011, 2012)
AT4G28640	IAA11	17	n	n	n	n	n	n	s	s	n	TRUE	(Rademacher et al., 2012; Palovaara et al., 2017)
AT4G28720	YUC8	2	n	n	n	n	n	n	s	s	n	FALSE	(Robert et al., 2013)
AT4G31500	ATR4	NA	n	n	n	n	n	n	s	n	n	FALSE	(Palovaara et al., 2017)
AT4G31820	NPY1	115	s	s	n	n	n	n	n	n	n	TRUE	(Cheng et al., 2007; Furutani et al., 2011)
AT4G32540	YUC1	7	s	n	n	n	n	n	n	n	n	FALSE	(Cheng, Dai and Zhao, 2007; Knauer et al., 2013; Robert et al., 2013)
AT4G32880	ATHB-8	28	n	n	n	n	s	n	n	n	n	TRUE	(Baima et al., 1995; Knauer et al., 2013)
AT4G36930	SPT	114	n	s	n	n	s	s	n	n	n	TRUE	(Wendrich et al., 2015; Möller et al., 2017)
AT4G37590	NPY5	255	s	s	n	n	n	n	n	n	n	TRUE	(Cheng et al., 2008; Furutani et al., 2011; Palovaara et al., 2017)
AT4G37650	SHR	52	n	n	n	n	s	w	n	n	n	TRUE	(Helariutta et al., 2000; Möller et al., 2017; Palovaara et al., 2017)
AT4G37750	ANT	3	s	n	n	s	n	n	n	n	n	FALSE	(Long and Barton, 1998; Furutani et al., 2004; Jurkuta et al., 2009)
AT5G03150	JKD	110	n	n	n	n	n	s	s	n	n	TRUE	(Welch et al., 2007)
AT5G05940	ROPGEF5	44	s	s	s	s	s	s	s	s	n	TRUE	(Slane et al., 2014)
AT5G06300	LOG7	33	n	n	n	n	n	n	s	s	NA	TRUE	(De Rybel et al., 2014)
AT5G06860	PGIP1	1	n	n	n	n	n	n	s	n	n	FALSE	(Palovaara et al., 2017)
AT5G08330	TCP21	20	n	s	n	n	n	n	s	s	n	TRUE	(Shimotohno et al., 2018)
AT5G10140	FLC	13	s	s	s	s	s	s	s	s	n	TRUE	(Tao et al., 2017)
AT5G10510	AIL6	71	n	n	n	n	n	n	s	n	n	TRUE	(Shimotohno et al., 2018)
AT5G11320	YUC4	16	s	n	n	n	n	n	n	n	n	TRUE	(Cheng, Dai and Zhao, 2007; Knauer et al., 2013; Robert et al., 2013)
AT5G12990	CLE40	4	w	w	w	w	w	w	s	s	n	FALSE	(Stahl et al., 2009)
AT5G13290	CRN	415	w	w	w	w	s	w	w	w	n	TRUE	(Müller, Bleckmann and Simon, 2008)
AT5G16560	KAN1	62	n	s	n	n	n	n	n	n	n	TRUE	(Kerstetter et al., 2001; Grigg et al., 2009)
AT5G17430	BBM	268	s	s	s	s	s	s	s	s	n	TRUE	(Boutilier et al., 2002)
AT5G19650	OFP8	9	n	n	n	n	n	s	s	s	n	TRUE	(Möller et al., 2017; Palovaara et al., 2017)
AT5G21140	emb1379	35	s	n	s	s	n	n	n	n	s	TRUE	(Li et al., 2017)
AT5G24520	TTG1	49	n	n	s	s	s	s	s	s	n	TRUE	(Tsuchiya et al., 2004)
AT5G42200	ATL23	109	n	n	n	n	n	n	n	n	s	TRUE	(Slane et al., 2014)
AT5G43460		114	n	n	n	n	s	n	n	n	n	TRUE	(Palovaara et al., 2017)
AT5G43810	AGO10	187	n	n	n	n	s	n	n	n	n	TRUE	(Moussian et al., 1998; Lynn et al., 1999; Nodine and Tax, 2008; Tucker et al., 2008; Knauer et al., 2013)
AT5G45980	WOX8	145	n	n	n	n	n	n	n	n	s	TRUE	(Haecker et al., 2004; Nodine and Bartel, 2010; Ueda, Zhang and Laux, 2011)
AT5G46230		38	n	n	n	n	n	n	n	s	s	TRUE	(Slane et al., 2014)
AT5G47670	NFYB6	33	s	s	n	n	n	n	n	n	n	TRUE	(Kwong et al., 2003)
AT5G50915	BHLH137	14	n	s	n	n	n	n	n	n	n	TRUE	(Lokerse, 2011)
AT5G52600	MYB82	9	n	n	n	n	s	n	n	n	n	TRUE	(Lokerse, 2011)
AT5G53400	BOB1	161	s	s	s	s	s	s	s	s	n	TRUE	(Jurkuta et al., 2009)
AT5G53950	CUC2	4	n	n	s	w	n	n	n	n	n	FALSE	(Aida, Ishida and Tasaka, 1999; Furutani et al., 2004; Jurkuta et al., 2009)
AT5G56270	WRKY2	91	n	n	n	n	n	n	n	n	s	TRUE	(Ueda, Zhang and Laux, 2011)
AT5G59340	WOX2	99	w	n	s	s	n	n	n	n	n	TRUE	(Haecker et al., 2004; Nodine and Bartel, 2010)
AT5G59550	DURF2	64	n	n	s	n	s	n	n	n	n	TRUE	(Palovaara et al., 2017)
AT5G60200	DOF5.3	21	n	n	n	n	s	n	n	n	n	TRUE	(Schlereth et al., 2010)
AT5G60690	REV	137	s	n	s	s	s	n	n	n	n	TRUE	(Emery et al., 2003; Otsuga et al., 2008)
AT5G60810	RGF1	NA	n	n	n	n	w	w	s	s	n	FALSE	(Wendrich et al., 2015)
AT5G62000	ARF2	326	n	s	n	n	n	n	s	s	s	TRUE	(Rademacher et al., 2011, 2012)
AT5G64510	TIN1	6	n	s	n	n	s	s	s	n	NA	FALSE	(Palovaara et al., 2017)
AT5G66350	SHI	51	s	w	s	s	w	w	n	n	n	TRUE	(Baylis et al., 2013)
AT5G67440	NPY3	13	n	n	n	s	s	n	n	n	n	TRUE	(Cheng et al., 2008; Furutani et al., 2011)
AT5G08130	BIM1	61	s	n	s	s	n	n	n	n	n	TRUE	(Chandler et al., 2009)
AT4G16370	OPT3	159	s	s	s	s	s	s	s	s	n	TRUE	(Stacey et al., 2002)
AT1G80100	AHP6	9	s	n	n	s	n	n	n	n	n	TRUE	(Bishopp et al., 2011; De Rybel, Breda and Weijers, 2014)
AT2G01830	AHK4	90	n	n	n	n	s	n	n	n	n	TRUE	(Mähönen et al., 2000; De Rybel, Breda and Weijers, 2014)
AT2G27230	LHW	86	n	s	n	n	s	s	s	s	s	TRUE	(Mähönen et al., 2006)
AT3G15030	TCP4	20	s	n	n	s	n	n	n	n	n	TRUE	(Palatnik et al., 2003)
AT4G00180	YAB3	1	w	n	n	n	n	n	n	n	n	FALSE	(Siegfried et al., 1999)
AT1G32240	KAN2	72	n	s	n	n	n	n	n	n	n	TRUE	(Eshed et al., 2004)
AT4G17695	KAN3	11	n	s	n	n	n	n	n	n	n	TRUE	(Eshed et al., 2004)

### Sheet: References
Abe, M. et al. (2003) ‘Regulation of shoot epidermal cell differentiation by a pair of homeodomain proteins in Arabidopsis’, Development , 130(4), pp. 635–643.
Abe, M., Takahashi, T. and Komeda, Y. (1999) ‘Cloning and characterization of an L1 layer-specific gene in Arabidopsis thaliana’, Plant & cell physiology, 40(6), pp. 571–580.
Aida, M. et al. (2002) ‘Roles of PIN-FORMED1 and MONOPTEROS in pattern formation of the apical region of the Arabidopsis embryo’, Development , 129(17), pp. 3965–3974.
Aida, M. et al. (2004) ‘The PLETHORA genes mediate patterning of the Arabidopsis root stem cell niche’, Cell, 119(1), pp. 109–120.
Aida, M., Ishida, T. and Tasaka, M. (1999) ‘Shoot apical meristem and cotyledon formation during Arabidopsis embryogenesis: interaction among the CUP-SHAPED COTYLEDON and SHOOT MERISTEMLESS genes’, Development , 126(8), pp. 1563–1570.
Baima, S. et al. (1995) ‘The expression of the Athb-8 homeobox gene is restricted to provascular cells in Arabidopsis thaliana’, Development , 121(12), pp. 4171–4182.
Baylis, T. et al. (2013) ‘SHORT INTERNODES/STYLISH genes, regulators of auxin biosynthesis, are involved in leaf vein development in Arabidopsis thaliana’, The New phytologist, 197(3), pp. 737–750.
Benková, E. et al. (2003) ‘Local, efflux-dependent auxin gradients as a common module for plant organ formation’, Cell, 115(5), pp. 591–602.
Bishopp, A. et al. (2011) ‘A mutually inhibitory interaction between auxin and cytokinin specifies vascular pattern in roots’, Current biology: CB, 21(11), pp. 917–926.
Blilou, I. et al. (2005) ‘The PIN auxin efflux facilitator network controls growth and patterning in Arabidopsis roots’, Nature, 433(7021), pp. 39–44.
Boutilier, K. et al. (2002) ‘Ectopic expression of BABY BOOM triggers a conversion from vegetative to embryonic growth’, The Plant cell, 14(8), pp. 1737–1749.
Bureau, M. et al. (2010) ‘JAGGED LATERAL ORGAN (JLO) controls auxin dependent patterning during development of the Arabidopsis embryo and root’, Plant molecular biology, 74(4-5), pp. 479–491.
Byrne, M. E. et al. (2000) ‘Asymmetric leaves1 mediates leaf patterning and stem cell function in Arabidopsis’, Nature, 408(6815), pp. 967–971.
Byrne, M. E., Simorowski, J. and Martienssen, R. A. (2002) ‘ASYMMETRIC LEAVES1 reveals knox gene redundancy in Arabidopsis’, Development , 129(8), pp. 1957–1965.
Chandler, J. W. et al. (2007) ‘The AP2 transcription factors DORNROSCHEN and DORNROSCHEN-LIKE redundantly control Arabidopsis embryo patterning via interaction with PHAVOLUTA’, Development , 134(9), pp. 1653–1662.
Chandler, J. W. et al. (2009) ‘BIM1, a bHLH protein involved in brassinosteroid signalling, controls Arabidopsis embryonic patterning via interaction with DORNROSCHEN and DORNROSCHEN-LIKE’, Plant molecular biology, 69(1-2), pp. 57–68.
Cheng, Y. et al. (2007) ‘NPY1, a BTB-NPH3-like protein, plays a critical role in auxin-regulated organogenesis in Arabidopsis’, Proceedings of the National Academy of Sciences of the United States of America, 104(47), pp. 18825–18829.
Cheng, Y. et al. (2008) ‘NPY genes and AGC kinases define two key steps in auxin-mediated organogenesis in Arabidopsis’, Proceedings of the National Academy of Sciences of the United States of America, 105(52), pp. 21017–21022.
Cheng, Y., Dai, X. and Zhao, Y. (2007) ‘Auxin synthesized by the YUCCA flavin monooxygenases is essential for embryogenesis and leaf formation in Arabidopsis’, The Plant cell, 19(8), pp. 2430–2439.
Christensen, S. K. et al. (2000) ‘Regulation of auxin response by the protein kinase PINOID’, Cell, 100(4), pp. 469–478.
Cole, M. et al. (2009) ‘DORNROSCHEN is a direct target of the auxin response factor MONOPTEROS in the Arabidopsis embryo’, Development , 136(10), pp. 1643–1651.
Crawford, B. C. W. et al. (2015) ‘Plant development. Genetic control of distal stem cell fate within root and embryonic meristems’, Science, 347(6222), pp. 655–659.
De Rybel, B. et al. (2013) ‘A bHLH complex controls embryonic vascular tissue establishment and indeterminate growth in Arabidopsis’, Developmental cell, 24(4), pp. 426–437.
De Rybel, B. et al. (2014) ‘Plant development. Integration of growth and patterning during vascular tissue formation in Arabidopsis’, Science, 345(6197), p. 1255215.
De Rybel, B., Breda, A. S. and Weijers, D. (2014) ‘Prenatal plumbing--vascular tissue formation in the plant embryo’, Physiologia plantarum, 151(2), pp. 126–133.
Dornelas, M. C. et al. (1999) ‘Characterization of three novel members of the Arabidopsis SHAGGY-related protein kinase (ASK) multigene family’, Plant molecular biology, 39(1), pp. 137–147.
Emery, J. F. et al. (2003) ‘Radial patterning of Arabidopsis shoots by class III HD-ZIP and KANADI genes’, Current biology: CB, 13(20), pp. 1768–1774.
Eshed, Y. et al. (2004) ‘Asymmetric leaf development and blade expansion in Arabidopsis are mediated by KANADI and YABBY activities’, Development , 131(12), pp. 2997–3006.
Fiume, E. and Fletcher, J. C. (2012) ‘Regulation of Arabidopsis embryo and endosperm development by the polypeptide signaling molecule CLE8’, The Plant cell, 24(3), pp. 1000–1012.
Friml, J. et al. (2002) ‘AtPIN4 mediates sink-driven auxin gradients and root patterning in Arabidopsis’, Cell, 108(5), pp. 661–673.
Friml, J. et al. (2003) ‘Efflux-dependent auxin gradients establish the apical-basal axis of Arabidopsis’, Nature, 426(6963), pp. 147–153.
Furutani, M. et al. (2004) ‘PIN-FORMED1 and PINOID regulate boundary formation and cotyledon development in Arabidopsis embryogenesis’, Development , 131(20), pp. 5021–5030.
Furutani, M. et al. (2011) ‘Polar-localized NPH3-like proteins regulate polarity and endocytosis of PIN-FORMED auxin efflux carriers’, Development , 138(10), pp. 2069–2078.
Gazzarrini, S. et al. (2004) ‘The transcription factor FUSCA3 controls developmental timing in Arabidopsis through the hormones gibberellin and abscisic acid’, Developmental cell, 7(3), pp. 373–385.
Gifford, M. L., Dean, S. and Ingram, G. C. (2003) ‘The Arabidopsis ACR4 gene plays a role in cell layer organisation during ovule integument and sepal margin development’, Development , 130(18), pp. 4249–4258.
Green, K. A. et al. (2005) ‘CORONA, a member of the class III homeodomain leucine zipper gene family in Arabidopsis, regulates stem cell specification and organogenesis’, The Plant cell, 17(3), pp. 691–704.
Grigg, S. P. et al. (2009) ‘Repression of apical homeobox genes is required for embryonic root development in Arabidopsis’, Current biology: CB, 19(17), pp. 1485–1490.
Grunewald, W. et al. (2013) ‘Tightly controlled WRKY23 expression mediates Arabidopsis embryo development’, EMBO reports, 14(12), pp. 1136–1142.
Haecker, A. et al. (2004) ‘Expression dynamics of WOX genes mark cell fate decisions during early embryonic patterning in Arabidopsis thaliana’, Development , 131(3), pp. 657–668.
Hamann, T. et al. (2002) ‘The Arabidopsis BODENLOS gene encodes an auxin response protein inhibiting MONOPTEROS-mediated embryo patterning’, Genes & development, 16(13), pp. 1610–1615.
Helariutta, Y. et al. (2000) ‘The SHORT-ROOT gene controls radial patterning of the Arabidopsis root through radial signaling’, Cell, 101(5), pp. 555–567.
Hibara, K.-I. et al. (2006) ‘Arabidopsis CUP-SHAPED COTYLEDON3 regulates postembryonic shoot meristem and organ boundary formation’, The Plant cell, 18(11), pp. 2946–2957.
ten Hove, C. A. et al. (2010) ‘SCHIZORIZA encodes a nuclear factor regulating asymmetry of stem cell divisions in the Arabidopsis root’, Current biology: CB, 20(5), pp. 452–457.
Huang, W. et al. (2015) ‘ALTERED MERISTEM PROGRAM1 suppresses ectopic stem cell niche formation in the shoot apical meristem in a largely cytokinin-independent manner’, Plant physiology, 167(4), pp. 1471–1486.
Iida, H., Yoshida, A. and Takada, S. (2019) ‘ATML1 activity is restricted to the outermost cells of the embryo through post-transcriptional repressions’, Development , 146(4). doi: 10.1242/dev.169300.
Iwakawa, H. et al. (2002) ‘The ASYMMETRIC LEAVES2 gene of Arabidopsis thaliana, required for formation of a symmetric flat leaf lamina, encodes a member of a novel family of proteins characterized by cysteine repeats and a leucine zipper’, Plant & cell physiology, 43(5), pp. 467–478.
Izhaki, A. and Bowman, J. L. (2007) ‘KANADI and class III HD-Zip gene families regulate embryo patterning and modulate auxin flow during embryogenesis in Arabidopsis’, The Plant cell, 19(2), pp. 495–508.
Jeong, S., Trotochaud, A. E. and Clark, S. E. (1999) ‘The Arabidopsis CLAVATA2 gene encodes a receptor-like protein required for the stability of the CLAVATA1 receptor-like kinase’, The Plant cell, 11(10), pp. 1925–1934.
Jun, J. H., Ha, C. M. and Fletcher, J. C. (2010) ‘BLADE-ON-PETIOLE1 coordinates organ determinacy and axial polarity in arabidopsis by directly activating ASYMMETRIC LEAVES2’, The Plant cell, 22(1), pp. 62–76.
Jurkuta, R. J. et al. (2009) ‘Partitioning the apical domain of the Arabidopsis embryo requires the BOBBER1 NudC domain protein’, The Plant cell, 21(7), pp. 1957–1971.
Kerstetter, R. A. et al. (2001) ‘KANADI regulates organ polarity in Arabidopsis’, Nature, 411(6838), pp. 706–709.
Kirch, T. et al. (2003) ‘The DORNROSCHEN/ENHANCER OF SHOOT REGENERATION1 gene of Arabidopsis acts in the control of meristem ccll fate and lateral organ development’, The Plant cell, 15(3), pp. 694–705.
Knauer, S. et al. (2013) ‘A protodermal miR394 signal defines a region of stem cell competence in the Arabidopsis shoot meristem’, Developmental cell, 24(2), pp. 125–132.
Kroj, T. et al. (2003) ‘Regulation of storage protein gene expression in Arabidopsis’, Development , 130(24), pp. 6065–6073.
Kwong, R. W. et al. (2003) ‘LEAFY COTYLEDON1-LIKE defines a class of regulators essential for embryo development’, The Plant cell, 15(1), pp. 5–18.
Li, G. et al. (2017) ‘Non-SMC elements 1 and 3 are required for early embryo and seedling development in Arabidopsis’, Journal of experimental botany, 68(5), pp. 1039–1054.
Lokerse, A. S. (2011) The role of auxin in cell specification during arabidopsis embryogenesis.
Long, J. A. and Barton, M. K. (1998) ‘The development of apical embryonic pattern in Arabidopsis’, Development , 125(16), pp. 3027–3035.
Lu, P. et al. (1996) ‘Identification of a meristem L1 layer-specific gene in Arabidopsis that is expressed during embryonic pattern formation and defines a new class of homeobox genes’, The Plant cell, 8(12), pp. 2155–2168.
Lynn, K. et al. (1999) ‘The PINHEAD/ZWILLE gene acts pleiotropically in Arabidopsis development and has overlapping functions with the ARGONAUTE1 gene’, Development , 126(3), pp. 469–481.
Mähönen, A. P. et al. (2000) ‘A novel two-component hybrid molecule regulates vascular morphogenesis of the Arabidopsis root’, Genes & development, 14(23), pp. 2938–2943.
Mähönen, A. P. et al. (2006) ‘Cytokinin signaling and its inhibitor AHP6 regulate cell fate during vascular development’, Science, 311(5757), pp. 94–98.
Mayer, K. F. et al. (1998) ‘Role of WUSCHEL in regulating stem cell fate in the Arabidopsis shoot meristem’, Cell, 95(6), pp. 805–815.
Möller, B. K. et al. (2017) ‘Auxin response cell-autonomously controls ground tissue initiation in the early Arabidopsis embryo’, Proceedings of the National Academy of Sciences of the United States of America, 114(12), pp. E2533–E2539.
Moussian, B. et al. (1998) ‘Role of the ZWILLE gene in the regulation of central shoot meristem cell fate during Arabidopsis embryogenesis’, The EMBO journal, 17(6), pp. 1799–1809.
Müller, B. and Sheen, J. (2008) ‘Cytokinin and auxin interaction in root stem-cell specification during early embryogenesis’, Nature, 453(7198), pp. 1094–1097.
Müller, R., Bleckmann, A. and Simon, R. (2008) ‘The receptor kinase CORYNE of Arabidopsis transmits the stem cell-limiting signal CLAVATA3 independently of CLAVATA1’, The Plant cell, 20(4), pp. 934–946.
Nawy, T. et al. (2010) ‘The GATA factor HANABA TARANU is required to position the proembryo boundary in the early Arabidopsis embryo’, Developmental cell, 19(1), pp. 103–113.
Nodine, M. D. and Bartel, D. P. (2010) ‘MicroRNAs prevent precocious gene expression and enable pattern formation during plant embryogenesis’, Genes & development, 24(23), pp. 2678–2692.
Nodine, M. D. and Tax, F. E. (2008) ‘Two receptor-like kinases required together for the establishment of Arabidopsis cotyledon primordia’, Developmental biology, 314(1), pp. 161–170.
Nodine, M. D., Yadegari, R. and Tax, F. E. (2007) ‘RPK1 and TOAD2 are two receptor-like kinases redundantly required for arabidopsis embryonic pattern formation’, Developmental cell, 12(6), pp. 943–956.
Otsuga, D. et al. (2008) ‘REVOLUTA regulates meristem initiation at lateral positions: REV regulates lateral shoot meristems’, The Plant journal: for cell and molecular biology, 25(2), pp. 223–236.
Palatnik, J. F. et al. (2003) ‘Control of leaf morphogenesis by microRNAs’, Nature, 425(6955), pp. 257–263.
Palovaara, J. et al. (2017) ‘Transcriptome dynamics revealed by a gene expression atlas of the early Arabidopsis embryo’, Nature Plants, 3(11), pp. 894–904.
Ploense, S. E. et al. (2009) ‘A gain-of-function mutation in IAA18 alters Arabidopsis embryonic apical patterning’, Development , 136(9), pp. 1509–1517.
Rademacher, E. H. et al. (2011) ‘A cellular expression map of the Arabidopsis AUXIN RESPONSE FACTOR gene family: A cellular expression map of ARF gene expression’, The Plant journal: for cell and molecular biology, 68(4), pp. 597–606.
Rademacher, E. H. et al. (2012) ‘Different auxin response machineries control distinct cell fates in the early plant embryo’, Developmental cell, 22(1), pp. 211–222.
Ranocha, P. et al. (2010) ‘Walls are thin 1 (WAT1), an Arabidopsis homolog of Medicago truncatula NODULIN21, is a tonoplast-localized protein required for secondary wall formation in fibers’, The Plant journal: for cell and molecular biology, 63(3), pp. 469–483.
Rast, M. I. and Simon, R. (2012) ‘Arabidopsis JAGGED LATERAL ORGANS acts with ASYMMETRIC LEAVES2 to coordinate KNOX and PIN expression in shoot and root meristems’, The Plant cell, 24(7), pp. 2917–2933.
Robert, H. S. et al. (2013) ‘Local auxin sources orient the apical-basal axis in Arabidopsis embryos’, Current biology: CB, 23(24), pp. 2506–2512.
Schlereth, A. et al. (2010) ‘MONOPTEROS controls embryonic root initiation by regulating a mobile transcription factor’, Nature, 464, p. 913.
Sessions, A., Weigel, D. and Yanofsky, M. F. (1999) ‘The Arabidopsis thaliana MERISTEM LAYER 1 promoter specifies epidermal expression in meristems and young primordia’, The Plant journal: for cell and molecular biology, 20(2), pp. 259–263.
Shimotohno, A. et al. (2018) ‘Root stem cell niche organizer specification by molecular convergence of PLETHORA and SCARECROW transcription factor modules’, Genes & development, 32(15-16), pp. 1085–1100.
Siegfried, K. R. et al. (1999) ‘Members of the YABBY gene family specify abaxial cell fate in Arabidopsis’, Development , 126(18), pp. 4117–4128.
Skirycz, A. et al. (2008) ‘The DOF transcription factor OBP1 is involved in cell cycle regulation in Arabidopsis thaliana’, The Plant journal: for cell and molecular biology, 56(5), pp. 779–792.
Slane, D. et al. (2014) ‘Cell type-specific transcriptome analysis in the early Arabidopsis thaliana embryo’, Development , 141(24), pp. 4831–4840.
Stacey, M. G. et al. (2002) ‘AtOPT3, a member of the oligopeptide transporter family, is essential for embryo development in Arabidopsis’, The Plant cell, 14(11), pp. 2799–2811.
Stahl, Y. et al. (2009) ‘A signaling module controlling the stem cell niche in Arabidopsis root meristems’, Current biology: CB, 19(11), pp. 909–914.
Stepanova, A. N. et al. (2008) ‘TAA1-mediated auxin biosynthesis is essential for hormone crosstalk and plant development’, Cell, 133(1), pp. 177–191.
Takada, S. et al. (2001) ‘The CUP-SHAPED COTYLEDON1 gene of Arabidopsis regulates shoot apical meristem formation’, Development , 128(7), pp. 1127–1135.
Takada, S. and Jürgens, G. (2007) ‘Transcriptional regulation of epidermal cell fate in the Arabidopsis embryo’, Development , 134(6), pp. 1141–1150.
Tanaka, H. et al. (2002) ‘ACR4, a putative receptor kinase gene of Arabidopsis thaliana, that is expressed in the outer cell layers of embryos and plants, is involved in proper embryogenesis’, Plant & cell physiology, 43(4), pp. 419–428.
Tanaka, H. et al. (2007) ‘Novel receptor-like kinase ALE2 controls shoot development by specifying epidermis in Arabidopsis’, Development , 134(9), pp. 1643–1652.
Tao, Z. et al. (2017) ‘Embryonic epigenetic reprogramming by a pioneer transcription factor in plants’, Nature, 551(7678), pp. 124–128.
To, A. et al. (2006) ‘A network of local and redundant gene regulation governs Arabidopsis seed maturation’, The Plant cell, 18(7), pp. 1642–1651.
Tsuchiya, Y. et al. (2004) ‘The FUS3 transcription factor functions through the epidermal regulator TTG1 during embryogenesis in Arabidopsis’, The Plant journal: for cell and molecular biology, 37(1), pp. 73–81.
Tucker, M. R. et al. (2008) ‘Vascular signalling mediated by ZWILLE potentiates WUSCHEL function during shoot meristem stem cell development in the Arabidopsis embryo’, Development , 135(17), pp. 2839–2843.
Turchi, L. et al. (2013) ‘Arabidopsis HD-Zip II transcription factors control apical embryo development and meristem function’, Development , 140(10), pp. 2118–2129.
Ueda, M., Zhang, Z. and Laux, T. (2011) ‘Transcriptional Activation of Arabidopsis Axis Patterning Genes WOX8/9 Links Zygote Polarity to Embryo Development’, Developmental cell, 20(2), pp. 264–270.
Vroemen, C. W. et al. (2003) ‘The CUP-SHAPED COTYLEDON3 gene is required for boundary and shoot meristem formation in Arabidopsis’, The Plant cell, 15(7), pp. 1563–1577.
Weijers, D. and Jürgens, G. (2005) ‘Auxin and embryo axis formation: the ends in sight?’, Current opinion in plant biology, 8(1), pp. 32–37.
Welch, D. et al. (2007) ‘Arabidopsis JACKDAW and MAGPIE zinc finger proteins delimit asymmetric cell division and stabilize tissue boundaries by restricting SHORT-ROOT action’, Genes & development, 21(17), pp. 2196–2204.
Wendrich, J. R. et al. (2015) ‘A set of domain-specific markers in the Arabidopsis embryo’, Plant reproduction, 28(3-4), pp. 153–160.
Willemsen, V. et al. (2008) ‘The NAC domain transcription factors FEZ and SOMBRERO control the orientation of cell division plane in Arabidopsis root stem cells’, Developmental cell, 15(6), pp. 913–922.
Willmann, M. R. et al. (2011) ‘MicroRNAs regulate the timing of embryo maturation in Arabidopsis’, Plant physiology, 155(4), pp. 1871–1884.
Wu, G. et al. (2008) ‘KANADI1 regulates adaxial-abaxial polarity in Arabidopsis by directly repressing the transcription of ASYMMETRIC LEAVES2’, Proceedings of the National Academy of Sciences of the United States of America, 105(42), pp. 16392–16397.
Wu, J. et al. (2020) ‘Spatiotemporal Restriction of FUSCA3 Expression by Class I BPCs Promotes Ovule Development and Coordinates Embryo and Endosperm Growth’, The Plant cell, 32(6), pp. 1886–1904.
Wysocka-Diller, J. W. et al. (2000) ‘Molecular analysis of SCARECROW function reveals a radial patterning mechanism common to root and shoot’, Development , 127(3), pp. 595–603.
Xu, J. et al. (2005) ‘EMBRYONIC FACTOR 1 encodes an AMP deaminase and is essential for the zygote to embryo transition in Arabidopsis: FAC1 in zygote to embryo transition’, The Plant journal: for cell and molecular biology, 42(5), pp. 743–758.
