## Supplementary material for "Gene Expression Variation in Arabidopsis Embryos at Single-Nucleus Resolution": Table S5

### Sheet: Sheet1
Table S5. Transcription factor motif correlations.
				Cluster Enrichment Score												Transcription Factor binding motif enrichment (-log10 p-value)
TF family	AGI	Gene name	Pearson correlation	c10	c8	c13	c3	c12	c9	c11	c1	c7	c2	c5	c6	c10	c8	c13	c3	c12	c9	c11	c1	c7	c2	c5	c6
AHL	AT5G62260	AHL6	0.93387	2.88502	4.10591	3.26319	1.44985	-1.84733	-3.52711	-1.75119	-0.476931	-2.23755	-2.31469	-1.50623	-3.47884	4.84466	4.46852	4.12494	2.57025	2.02	0.539102	0.627088	0.906578	0.540608	0.114074	0.603801	0.304518
AHL	AT4G12080	AHL1	0.65053	0.347782	2.54298	2.25868	3.32205	-1.70483	-1.11169	-2.44394	-1.76154	-1.62975	1.03304	-0.460236	-2.80256	4.84466	4.46852	4.12494	2.57025	2.02	0.539102	0.627088	0.906578	0.540608	0.114074	0.603801	0.304518
AHL	AT5G46640	AHL8	0.618862	1.57032	1.62749	1.67653	0.201692	1.34359	-1.15123	1.35907	-1.00407	-3.66002	1.26437	-2.32148	-1.83827	4.84466	4.46852	4.12494	2.57025	2.02	0.539102	0.627088	0.906578	0.540608	0.114074	0.603801	0.304518
AHL	AT4G22770	AHL2	0.510675	1.16744	0.363067	1.8377	-0.0152108	1.99979	-3.12129	-0.504265	0.764411	-1.59034	1.96125	-1.67691	-3.20509	4.84466	4.46852	4.12494	2.57025	2.02	0.539102	0.627088	0.906578	0.540608	0.114074	0.603801	0.304518
AHL	AT4G17950	AHL13	0.248126	-0.754063	1.19031	2.097	1.09153	-1.6918	-1.25469	1.17442	-2.16663	-0.0941118	1.11592	-0.798266	0.663542	4.84466	4.46852	4.12494	2.57025	2.02	0.539102	0.627088	0.906578	0.540608	0.114074	0.603801	0.304518
AHL	AT3G61310	AHL11	-0.228216	-1.07393	-1.09567	-0.926305	2.221	2.69229	-1.06391	1.46875	-1.38748	0.711879	0.806543	1.47648	-1.60032	4.84466	4.46852	4.12494	2.57025	2.02	0.539102	0.627088	0.906578	0.540608	0.114074	0.603801	0.304518
AHL	AT2G33620	AHL10	-0.278759	-1.57362	-1.04212	1.74639	1.04385	-1.39492	0.55886	1.09927	1.04547	-1.31456	-0.213932	1.12624	0.782111	4.84466	4.46852	4.12494	2.57025	2.02	0.539102	0.627088	0.906578	0.540608	0.114074	0.603801	0.304518
AHL	AT1G63470	AHL5	-0.31447	0.873771	-0.462001	-1.12897	0.665652	0.444716	-0.39817	-0.988427	0.934103	0.563744	1.18871	0.409565	1.46151	4.84466	4.46852	4.12494	2.57025	2.02	0.539102	0.627088	0.906578	0.540608	0.114074	0.603801	0.304518
AHL	AT4G00200	AHL7	-0.35246	-0.0499709	-1.23694	-1.18085	2.00116	-0.249739	1.65433	0.374021	1.29809	-1.61821	1.29529	-0.70575	0.397813	4.84466	4.46852	4.12494	2.57025	2.02	0.539102	0.627088	0.906578	0.540608	0.114074	0.603801	0.304518
AHL	AT4G25320	AHL3	-0.432603	-2.02295	-0.674218	-1.81374	2.14819	0.717296	-1.38475	1.65021	1.37944	-0.837846	-0.550613	0.515502	0.907857	4.84466	4.46852	4.12494	2.57025	2.02	0.539102	0.627088	0.906578	0.540608	0.114074	0.603801	0.304518
AHL	AT5G51590	AHL4	-0.726556	-1.83617	-1.61798	-1.96921	-1.16093	1.11265	-0.841767	0.760125	0.374469	2.43833	3.2508	1.80482	-0.788946	4.84466	4.46852	4.12494	2.57025	2.02	0.539102	0.627088	0.906578	0.540608	0.114074	0.603801	0.304518
AHL	AT3G04590	AHL14	-0.785518	-1.84013	-0.370846	-1.71204	0.401481	1.11298	0.254623	-0.19011	0.89402	0.418916	0.820969	0.937062	1.68121	4.84466	4.46852	4.12494	2.57025	2.02	0.539102	0.627088	0.906578	0.540608	0.114074	0.603801	0.304518
bHLH	AT4G30980	bHLH069|LRL2	0.624457	1.78135	1.27092	1.81725	0.270409	-1.15494	-1.48779	-1.15795	1.34617	0.494627	-1.2627	-1.38697	-1.04051	5.32975	5.34294	3.41229	5.06098	2.27737	0.657577	1.27654	1.21325	0.995679	1.81816	1.72816	0.467246
bHLH	AT4G36930	bHLH024|SPT	0.478794	1.885	2.45479	1.01806	-2.0872	-1.37522	-0.762537	0.935167	-1.18214	-3.4416	2.10295	-0.696356	-2.21308	5.32975	5.34294	3.41229	5.06098	2.27737	0.657577	1.27654	1.21325	0.995679	1.81816	1.72816	0.467246
bHLH	AT5G62610	bHLH079	0.38374	1.06611	0.664328	1.15432	0.24986	0.184657	-0.2479	-2.44946	0.678564	1.07278	-0.879009	-0.509002	0.264095	5.32975	5.34294	3.41229	5.06098	2.27737	0.657577	1.27654	1.21325	0.995679	1.81816	1.72816	0.467246
bHLH	AT4G16430	bHLH003|JAM3	0.335975	0.702081	1.44782	0.810576	-0.390009	-0.508763	-1.62734	0.165517	0.858584	-1.11344	-0.483268	1.53547	0.820784	5.32975	5.34294	3.41229	5.06098	2.27737	0.657577	1.27654	1.21325	0.995679	1.81816	1.72816	0.467246
bHLH	AT3G57800	bHLH060	0.31189	1.36932	-0.824702	0.132808	1.5569	-0.389042	1.57391	0.594424	-0.88615	-1.01567	0.251962	0.973364	-1.3869	5.32975	5.34294	3.41229	5.06098	2.27737	0.657577	1.27654	1.21325	0.995679	1.81816	1.72816	0.467246
bHLH	AT1G26260	bHLH076|CIB5	0.295129	-0.838443	1.03398	0.447664	1.9731	2.07823	0.481774	-1.55087	-0.384412	-0.418415	0.850484	-1.29443	0.583239	5.32975	5.34294	3.41229	5.06098	2.27737	0.657577	1.27654	1.21325	0.995679	1.81816	1.72816	0.467246
bHLH	AT1G01260	bHLH013|JAM2	0.198047	-0.693061	1.27427	0.971116	-0.96999	2.07344	-0.284275	-1.0096	-0.702946	-1.65215	0.584886	-1.79038	0.398973	5.32975	5.34294	3.41229	5.06098	2.27737	0.657577	1.27654	1.21325	0.995679	1.81816	1.72816	0.467246
bHLH	AT1G03040	bHLH007	0.175827	0.842769	0.705275	0.600376	0.185015	0.834661	-0.353487	-0.428444	1.33731	0.850964	-4.0916	0.256193	0.481848	5.32975	5.34294	3.41229	5.06098	2.27737	0.657577	1.27654	1.21325	0.995679	1.81816	1.72816	0.467246
bHLH	AT4G02590	bHLH059|UNE12	0.145354	0.540736	-0.792457	2.37117	-2.11731	-1.82511	-2.42999	-1.27016	0.0907647	1.70632	-1.97275	-0.804072	-1.52956	5.32975	5.34294	3.41229	5.06098	2.27737	0.657577	1.27654	1.21325	0.995679	1.81816	1.72816	0.467246
bHLH	AT3G23210	bHLH034	0.144772	0.938654	0.146114	1.50478	-1.40004	1.52691	0.451469	-0.41492	-1.02935	0.873057	-1.1351	0.582662	-1.29374	5.32975	5.34294	3.41229	5.06098	2.27737	0.657577	1.27654	1.21325	0.995679	1.81816	1.72816	0.467246
bHLH	AT3G23690	bHLH077	0.141239	-1.87339	1.23304	-0.893393	1.10622	1.1133	-1.64349	0.792504	0.0968581	1.61529	-0.53894	-0.769687	-1.58664	5.32975	5.34294	3.41229	5.06098	2.27737	0.657577	1.27654	1.21325	0.995679	1.81816	1.72816	0.467246
bHLH	AT4G00870	bHLH014	0.0891259	-1.43971	0.672852	0.294479	-1.10888	-1.58636	-2.79623	-0.268305	-1.67322	-1.34849	-1.69825	3.51717	0.241284	5.32975	5.34294	3.41229	5.06098	2.27737	0.657577	1.27654	1.21325	0.995679	1.81816	1.72816	0.467246
bHLH	AT2G42300	bHLH048	0.0602085	0.781515	-1.15195	-0.415521	0.632256	1.29574	0.751905	0.222492	1.11465	-1.6743	2.46699	-1.4832	-1.36978	5.32975	5.34294	3.41229	5.06098	2.27737	0.657577	1.27654	1.21325	0.995679	1.81816	1.72816	0.467246
bHLH	AT5G41315	bHLH001|GL3	0.0522922	-1.12757	-0.859997	0.440727	0.797483	3.64682	-1.78764	-1.68	-2.02824	1.55897	0.263331	0.847294	-0.483756	5.32975	5.34294	3.41229	5.06098	2.27737	0.657577	1.27654	1.21325	0.995679	1.81816	1.72816	0.467246
bHLH	AT4G09820	bHLH042|TT8	0.00510905	1.08251	-0.938165	-0.79445	1.35492	-1.68218	-0.499866	1.93555	0.718989	0.511615	-2.61371	1.73836	0.348394	5.32975	5.34294	3.41229	5.06098	2.27737	0.657577	1.27654	1.21325	0.995679	1.81816	1.72816	0.467246
bHLH	AT1G69010	bHLH102|BIM2	-0.0352769	0.592719	-0.395665	-0.792386	0.687443	-0.464287	1.60709	1.17628	0.952906	-0.71177	0.516396	-0.892277	-0.901198	5.32975	5.34294	3.41229	5.06098	2.27737	0.657577	1.27654	1.21325	0.995679	1.81816	1.72816	0.467246
bHLH	AT2G24260	bHLH066|LRL1	-0.146509	1.86777	-0.23737	-2.05666	-2.77125	-3.11056	0.679987	0.954969	-1.18423	-0.385855	1.56143	0.995498	-0.506312	5.32975	5.34294	3.41229	5.06098	2.27737	0.657577	1.27654	1.21325	0.995679	1.81816	1.72816	0.467246
bHLH	AT2G41130	bHLH106	-0.156945	-1.09261	-1.01706	-1.7118	-0.83256	-1.97923	-1.50094	4.18928	-1.14479	-0.734653	-0.890288	-1.11009	-1.36018	5.32975	5.34294	3.41229	5.06098	2.27737	0.657577	1.27654	1.21325	0.995679	1.81816	1.72816	0.467246
bHLH	AT1G32640	bHLH006|JAI1|JIN1|MYC2|ZBF1	-0.191839	1.50935	-1.06861	-2.82678	-1.30854	-2.09764	0.429344	0.416507	1.54272	-2.02832	-2.44353	1.20167	1.29616	5.32975	5.34294	3.41229	5.06098	2.27737	0.657577	1.27654	1.21325	0.995679	1.81816	1.72816	0.467246
bHLH	AT5G67110	bHLH073|ALC	-0.24329	1.04081	-1.36044	-0.154582	-0.83437	1.40506	-1.2364	0.346373	2.20896	1.33169	1.26391	-0.853331	-0.345168	5.32975	5.34294	3.41229	5.06098	2.27737	0.657577	1.27654	1.21325	0.995679	1.81816	1.72816	0.467246
bHLH	AT5G46760	bHLH005|MYC3	-0.25273	1.33089	-1.605	-1.22823	-0.911628	-1.85265	1.05382	1.92293	-0.975709	-0.436093	1.59001	0.620053	-0.513472	5.32975	5.34294	3.41229	5.06098	2.27737	0.657577	1.27654	1.21325	0.995679	1.81816	1.72816	0.467246
bHLH	AT3G56770	bHLH107	-0.435918	-1.18295	-3.16916	-3.03383	-3.0423	-2.24257	-1.86487	5.21627	3.32265	1.10322	-1.92474	-1.05484	-2.72817	5.32975	5.34294	3.41229	5.06098	2.27737	0.657577	1.27654	1.21325	0.995679	1.81816	1.72816	0.467246
bHLH	AT4G36540	bHLH058|BEE2	-0.45576	-0.454375	-1.05693	1.7133	-1.04129	-0.387613	1.09412	-0.39365	0.979262	-0.368432	-0.501598	0.408309	0.294293	5.32975	5.34294	3.41229	5.06098	2.27737	0.657577	1.27654	1.21325	0.995679	1.81816	1.72816	0.467246
bHLH	AT2G46970	bHLH124|PIL1	-0.476219	0.78116	-1.69316	-1.72262	-1.20948	0.359695	-1.76846	2.58327	1.59093	1.40103	-0.795766	-0.335302	2.64683	5.32975	5.34294	3.41229	5.06098	2.27737	0.657577	1.27654	1.21325	0.995679	1.81816	1.72816	0.467246
bHLH	AT1G68920	bHLH049	-0.525479	-1.5491	-0.924693	-2.45791	-1.86159	-2.36543	-1.86243	1.19198	1.78684	-1.20501	0.786812	0.735082	2.92922	5.32975	5.34294	3.41229	5.06098	2.27737	0.657577	1.27654	1.21325	0.995679	1.81816	1.72816	0.467246
bHLH	AT3G25710	bHLH032|TMO5	-0.595836	-2.1363	-2.88782	-2.46281	-3.02614	-3.40833	-0.676298	2.90747	3.04533	1.86534	-2.30497	1.42552	-1.55509	5.32975	5.34294	3.41229	5.06098	2.27737	0.657577	1.27654	1.21325	0.995679	1.81816	1.72816	0.467246
bHLH	AT1G68810	bHLH030	-0.638836	-2.23981	-2.02209	-2.87527	-3.14963	0.79461	0.733185	3.7785	2.83244	2.48009	-2.42351	0.659641	-1.77152	5.32975	5.34294	3.41229	5.06098	2.27737	0.657577	1.27654	1.21325	0.995679	1.81816	1.72816	0.467246
bHLH	AT5G08130	bHLH046|BIM1	-0.644764	-2.02151	-1.40993	-1.03022	-1.70027	-1.15584	-0.407079	-1.60155	2.57923	3.23176	-0.995029	2.26172	1.99909	5.32975	5.34294	3.41229	5.06098	2.27737	0.657577	1.27654	1.21325	0.995679	1.81816	1.72816	0.467246
bHLH	AT1G10120	bHLH074	-0.757823	-1.99257	-1.61773	-1.47749	-0.712625	-1.20311	1.21458	1.9224	0.585345	0.562124	1.76973	-1.41914	2.05187	5.32975	5.34294	3.41229	5.06098	2.27737	0.657577	1.27654	1.21325	0.995679	1.81816	1.72816	0.467246
bHLH	AT2G40200	bHLH051	-0.835333	-3.54269	-1.75284	-2.0164	-1.17951	-1.45816	1.69048	2.18732	2.61611	0.826016	2.23551	2.20289	1.42936	5.32975	5.34294	3.41229	5.06098	2.27737	0.657577	1.27654	1.21325	0.995679	1.81816	1.72816	0.467246
BPC	AT1G68120	BPC3	0.664358	-1.77124	-1.37217	-2.40144	-0.261223	0.647914	-3.16157	-2.34277	-1.8509	0.806909	1.77624	0.785433	2.18006	0.844664	0.232102	0.718967	0.730487	4.057	2.5544	3.67985	1.53165	2.34008	5.85699	6.02136	5.37882
BPC	AT2G01930	BPC1	0.334966	-1.45533	-0.770395	0.0972065	-0.755307	-0.355723	1.7525	0.940095	0.45834	0.765232	1.78162	-1.4142	1.10817	0.844664	0.232102	0.718967	0.730487	4.057	2.5544	3.67985	1.53165	2.34008	5.85699	6.02136	5.37882
BPC	AT2G21240	BPC4	-0.147686	-0.557892	1.30204	1.57631	0.439534	-1.3088	0.976234	0.513279	-0.904974	-1.43947	-0.815343	1.69074	-0.289295	0.844664	0.232102	0.718967	0.730487	4.057	2.5544	3.67985	1.53165	2.34008	5.85699	6.02136	5.37882
BPC	AT5G42520	BPC6	-0.366193	1.28401	0.271882	-0.781226	-0.404794	-1.10382	0.797864	1.36099	-0.552258	1.85044	0.678728	-4.01123	-0.468878	0.844664	0.232102	0.718967	0.730487	4.057	2.5544	3.67985	1.53165	2.34008	5.85699	6.02136	5.37882
BPC	AT2G35550	BPC7	-0.561532	-0.349185	1.90516	2.10291	-1.92452	0.612424	0.737446	-1.04944	-1.6419	0.722209	-1.73834	-2.24138	-1.91808	0.844664	0.232102	0.718967	0.730487	4.057	2.5544	3.67985	1.53165	2.34008	5.85699	6.02136	5.37882
BPC	AT4G38910	BPC5	-0.610975	1.59987	0.362578	1.05909	0.313612	0.521184	-1.95311	-0.980843	1.34417	-1.674	0.188043	-2.63419	-2.25488	0.844664	0.232102	0.718967	0.730487	4.057	2.5544	3.67985	1.53165	2.34008	5.85699	6.02136	5.37882
bZIP	AT3G54620	ATBZIP25|BZIP25|BZO2H4	0.810008	1.11166	1.29728	1.65966	1.49825	0.557776	0.530631	-1.43091	-0.422743	-2.26543	-0.831406	-0.274706	-0.74827	5.26122	3.63264	4.06803	5.88941	2.12552	1.53313	1.05601	0.730487	0.966576	1.51428	1.72816	0.651695
bZIP	AT2G35530	AtbZIP16|bZIP16	0.792646	0.82776	3.36914	2.32848	1.20479	-0.373209	-1.22739	-1.56676	-2.67357	-1.21965	-1.1793	-0.627923	-1.61408	5.26122	3.63264	4.06803	5.88941	2.12552	1.53313	1.05601	0.730487	0.966576	1.51428	1.72816	0.651695
bZIP	AT1G49720	ABF1|AtABF1	0.699401	1.77746	2.09008	1.37039	2.23071	0.388297	-0.170806	-3.42821	1.61783	-2.09718	-1.53693	-0.800062	-0.553562	5.26122	3.63264	4.06803	5.88941	2.12552	1.53313	1.05601	0.730487	0.966576	1.51428	1.72816	0.651695
bZIP	AT2G46270	GBF3	0.605654	1.60351	2.1549	0.455515	0.546563	-1.68642	-2.35056	-2.21358	-0.723872	1.35071	-0.654245	-2.35076	-1.62758	5.26122	3.63264	4.06803	5.88941	2.12552	1.53313	1.05601	0.730487	0.966576	1.51428	1.72816	0.651695
bZIP	AT1G03970	GBF4	0.589868	0.80431	0.573529	1.1025	1.51943	0.444008	-1.81505	0.680143	-1.36997	-2.74505	2.05168	0.642406	-2.87748	5.26122	3.63264	4.06803	5.88941	2.12552	1.53313	1.05601	0.730487	0.966576	1.51428	1.72816	0.651695
bZIP	AT4G35900	atbzip14|FD|FD-1	0.523616	-0.755718	-0.199847	1.01364	3.23789	5.79721	-2.75153	-0.782436	-2.70799	-2.68496	-0.80553	-0.888312	-3.35346	5.26122	3.63264	4.06803	5.88941	2.12552	1.53313	1.05601	0.730487	0.966576	1.51428	1.72816	0.651695
bZIP	AT4G36730	AtGBF1|GBF1	0.522829	0.676504	2.23074	1.19511	0.26586	0.936488	-0.368777	-1.13093	-1.4909	-0.617689	-1.77305	1.43279	0.098719	5.26122	3.63264	4.06803	5.88941	2.12552	1.53313	1.05601	0.730487	0.966576	1.51428	1.72816	0.651695
bZIP	AT3G19290	ABF4|AREB2	0.441252	0.42856	1.95562	0.33152	0.996659	0.910736	1.36591	-1.8191	-1.6353	0.573676	-2.23036	0.26665	0.395528	5.26122	3.63264	4.06803	5.88941	2.12552	1.53313	1.05601	0.730487	0.966576	1.51428	1.72816	0.651695
bZIP	AT4G02640	ATBZIP10|BZO2H1	0.285001	1.9806	1.04625	0.469195	-0.685262	-2.1459	0.615139	-0.453144	1.15028	-1.44003	-0.848823	-0.61553	0.328743	5.26122	3.63264	4.06803	5.88941	2.12552	1.53313	1.05601	0.730487	0.966576	1.51428	1.72816	0.651695
bZIP	AT5G11260	HY5|TED	0.207209	0.663543	0.88099	0.28548	0.354916	1.08237	-0.491477	-0.394107	1.11851	-0.096971	-0.768046	-1.87792	0.998103	5.26122	3.63264	4.06803	5.88941	2.12552	1.53313	1.05601	0.730487	0.966576	1.51428	1.72816	0.651695
bZIP	AT4G01120	ATBZIP54|GBF2	0.179867	0.780814	-1.70701	-0.257494	1.58368	-1.05928	0.294326	0.62371	-1.07723	0.633397	-0.533945	1.70558	0.437706	5.26122	3.63264	4.06803	5.88941	2.12552	1.53313	1.05601	0.730487	0.966576	1.51428	1.72816	0.651695
bZIP	AT1G45249	ABF2|AREB1|AtABF2|ATAREB1	0.140879	-1.56329	0.83488	1.82777	0.240116	1.52183	-1.21164	0.530263	-0.616554	0.550676	-2.53427	1.10331	-0.956542	5.26122	3.63264	4.06803	5.88941	2.12552	1.53313	1.05601	0.730487	0.966576	1.51428	1.72816	0.651695
bZIP	AT5G28770	AtbZIP63|BZO2H3	0.108921	-1.83434	1.00459	-0.340182	1.24708	1.16999	-2.97664	-0.403581	0.686752	-1.71028	-0.475573	1.3603	0.224807	5.26122	3.63264	4.06803	5.88941	2.12552	1.53313	1.05601	0.730487	0.966576	1.51428	1.72816	0.651695
bZIP	AT4G34000	ABF3|AtABF3|DPBF5	0.105401	-1.05441	-0.496067	-0.331289	1.15133	0.933723	0.551906	-1.26402	1.19272	-2.25641	0.97147	1.57411	-1.44525	5.26122	3.63264	4.06803	5.88941	2.12552	1.53313	1.05601	0.730487	0.966576	1.51428	1.72816	0.651695
bZIP	AT4G34590	ATB2|AtbZIP11|BZIP11|GBF6	0.0945495	1.27257	-0.667896	1.35216	-0.4723	-0.589913	-1.35481	-0.569124	1.32105	1.3489	-1.01014	1.80222	-0.666136	5.26122	3.63264	4.06803	5.88941	2.12552	1.53313	1.05601	0.730487	0.966576	1.51428	1.72816	0.651695
bZIP	AT5G44080		0.0893218	-0.139103	-1.11724	0.443619	1.31042	-0.828881	1.3772	0.525623	-1.42943	1.06589	-0.100167	-0.167695	0.693762	5.26122	3.63264	4.06803	5.88941	2.12552	1.53313	1.05601	0.730487	0.966576	1.51428	1.72816	0.651695
bZIP	AT3G10800	BZIP28	-0.0410069	-0.972793	1.58208	0.407943	-0.928045	1.75227	-0.750602	0.775025	-0.329954	-0.83258	-0.563942	1.08706	-1.08115	5.26122	3.63264	4.06803	5.88941	2.12552	1.53313	1.05601	0.730487	0.966576	1.51428	1.72816	0.651695
bZIP	AT1G32150	AtbZIP68|bZIP68	-0.129617	-0.658353	0.682843	-1.33346	1.12635	0.671921	-2.23087	2.16917	-0.22697	1.10114	-0.486642	-1.08475	1.63081	5.26122	3.63264	4.06803	5.88941	2.12552	1.53313	1.05601	0.730487	0.966576	1.51428	1.72816	0.651695
bZIP	AT3G56850	AREB3|DPBF3	-0.216377	-1.15437	0.659599	0.762057	-0.331097	0.20707	-0.925059	0.650379	1.86905	0.787266	-1.63038	0.435561	-0.712449	5.26122	3.63264	4.06803	5.88941	2.12552	1.53313	1.05601	0.730487	0.966576	1.51428	1.72816	0.651695
bZIP	AT2G41070	ATBZIP12|DPBF4|EEL	-0.371275	-0.94438	-2.90159	-2.45287	-2.92374	-3.13331	-2.02336	2.3353	3.29329	-1.81646	-2.12808	-2.83165	-2.30464	5.26122	3.63264	4.06803	5.88941	2.12552	1.53313	1.05601	0.730487	0.966576	1.51428	1.72816	0.651695
ERF	AT5G53290	CRF3	0.931896	-1.86763	-2.44504	-2.43871	-2.33961	-2.54836	0.168583	2.0681	1.38885	1.41058	1.94822	0.139191	3.38618	0.30103	0.30103	0.5867	0.182435	1.56864	4.53018	5.67572	5.78516	5.35655	3.31605	3.098	7.33913
ERF	AT4G11140	CRF1	0.866803	-1.74784	-2.54138	-2.42586	-1.10151	-0.388339	0.956926	2.96416	1.80187	0.953194	-0.62436	1.27199	1.21071	0.30103	0.30103	0.5867	0.182435	1.56864	4.53018	5.67572	5.78516	5.35655	3.31605	3.098	7.33913
ERF	AT4G23750	CRF2|TMO3	0.835638	-3.16416	-4.65742	-3.64588	-5.19133	1.52574	2.37871	1.82219	1.99344	0.655706	3.17474	0.336983	3.40806	0.30103	0.30103	0.5867	0.182435	1.56864	4.53018	5.67572	5.78516	5.35655	3.31605	3.098	7.33913
ERF	AT1G12980	DRN|ESR1	0.721321	-1.36728	-2.04545	-2.00478	-2.09885	-2.37627	-0.983769	-1.13497	1.3726	-0.114449	-0.626455	2.3713	4.27651	0.30103	0.30103	0.5867	0.182435	1.56864	4.53018	5.67572	5.78516	5.35655	3.31605	3.098	7.33913
ERF	AT1G68550	CRF10	0.632981	-0.419709	-0.992914	-2.13174	1.13951	-2.64431	0.895795	1.35906	1.03373	1.67052	-0.66094	0.475663	0.94169	0.30103	0.30103	0.5867	0.182435	1.56864	4.53018	5.67572	5.78516	5.35655	3.31605	3.098	7.33913
ERF	AT2G40220	ABI4|ATABI4|GIN6|ISI3|SAN5|SIS5|SUN6	0.601445	-2.0562	-2.85339	-1.99072	-2.9173	-0.247512	1.3206	1.11442	0.665037	2.70909	1.10105	-1.23817	-2.12498	0.30103	0.30103	0.5867	0.182435	1.56864	4.53018	5.67572	5.78516	5.35655	3.31605	3.098	7.33913
ERF	AT5G67190	DEAR2	0.599681	-1.67115	-2.4215	-0.198804	-2.43466	-0.615993	-3.04551	2.55736	1.80947	-0.783876	-0.915584	0.714341	0.952729	0.30103	0.30103	0.5867	0.182435	1.56864	4.53018	5.67572	5.78516	5.35655	3.31605	3.098	7.33913
ERF	AT1G36060		0.598102	-2.53922	-2.3884	-2.73009	-1.13174	-2.99042	1.98801	-2.20296	1.10755	-0.304765	4.47982	3.6073	5.0494	0.30103	0.30103	0.5867	0.182435	1.56864	4.53018	5.67572	5.78516	5.35655	3.31605	3.098	7.33913
ERF	AT1G78080	RAP2.4|WIND1	0.369822	-0.928096	1.02636	0.488397	-1.7191	-0.839964	1.47769	-1.20032	1.89693	0.477829	0.594791	2.17204	0.770598	0.30103	0.30103	0.5867	0.182435	1.56864	4.53018	5.67572	5.78516	5.35655	3.31605	3.098	7.33913
ERF	AT2G23340	DEAR3	0.33978	0.912127	-0.823593	1.1035	-2.25218	-2.5632	0.643221	1.06529	1.73671	-0.59442	1.11859	-1.12721	-0.315492	0.30103	0.30103	0.5867	0.182435	1.56864	4.53018	5.67572	5.78516	5.35655	3.31605	3.098	7.33913
ERF	AT3G16770	ATEBP|EBP|ERF72|RAP2.3	0.339146	-1.16628	-0.688956	-0.892386	-0.442821	1.44335	1.19111	-1.13961	1.90656	1.51297	-2.3781	-3.22267	0.440877	0.30103	0.30103	0.5867	0.182435	1.56864	4.53018	5.67572	5.78516	5.35655	3.31605	3.098	7.33913
ERF	AT4G34410	RRTF1	0.271151	1.73271	-0.744219	-1.57279	-0.0247648	-0.645608	0.391071	1.56254	1.38154	0.783606	-1.35173	-0.358068	-0.791431	0.30103	0.30103	0.5867	0.182435	1.56864	4.53018	5.67572	5.78516	5.35655	3.31605	3.098	7.33913
ERF	AT3G25890	CRF11	0.231537	-0.667381	-0.568837	-0.15171	-0.709086	1.65512	1.53185	1.65845	-1.50444	-0.318014	0.983878	-1.03319	0.480318	0.30103	0.30103	0.5867	0.182435	1.56864	4.53018	5.67572	5.78516	5.35655	3.31605	3.098	7.33913
ERF	AT1G22190	RAP2.4	0.170644	-0.989073	-2.23024	-2.30714	0.351901	1.37414	2.78733	-1.76223	-2.04484	-1.23163	3.96878	1.19199	1.53089	0.30103	0.30103	0.5867	0.182435	1.56864	4.53018	5.67572	5.78516	5.35655	3.31605	3.098	7.33913
ERF	AT1G50640	ATERF3|ERF3	0.161545	0.27485	-0.591341	-0.944708	-0.880148	1.60398	1.53673	-0.63634	-1.55626	-1.36067	-0.344915	0.693333	2.12326	0.30103	0.30103	0.5867	0.182435	1.56864	4.53018	5.67572	5.78516	5.35655	3.31605	3.098	7.33913
ERF	AT3G15210	ATERF-4|ATERF4|ERF4|RAP2.5	0.103037	-0.937525	1.3587	1.5332	-1.01159	-0.544886	-1.19656	0.923469	-2.29645	0.302745	-0.965748	1.02223	2.45689	0.30103	0.30103	0.5867	0.182435	1.56864	4.53018	5.67572	5.78516	5.35655	3.31605	3.098	7.33913
ERF	AT1G53910	RAP2.12	0.0990298	-0.922434	0.352357	-1.25984	2.20779	1.85356	0.367036	1.35052	-1.27423	1.4103	-1.52536	-0.447997	1.18295	0.30103	0.30103	0.5867	0.182435	1.56864	4.53018	5.67572	5.78516	5.35655	3.31605	3.098	7.33913
ERF	AT2G46310	CRF5	-0.0233155	0.720681	-0.94248	-0.973187	0.575829	2.61815	1.61693	0.829928	-1.34906	-1.58821	0.998221	-1.85579	1.02401	0.30103	0.30103	0.5867	0.182435	1.56864	4.53018	5.67572	5.78516	5.35655	3.31605	3.098	7.33913
ERF	AT4G36900	DEAR4|RAP2.10	-0.275623	-0.164966	-1.32126	0.63939	0.992304	2.21606	-0.935231	0.702315	-0.435046	0.448251	1.48576	-1.06509	-1.3809	0.30103	0.30103	0.5867	0.182435	1.56864	4.53018	5.67572	5.78516	5.35655	3.31605	3.098	7.33913
ERF	AT3G14230	RAP2.2	-0.478071	0.655448	1.88491	-0.816961	0.918376	-0.143833	-0.769713	0.369805	-2.61814	0.0492092	0.75231	1.12421	-0.26605	0.30103	0.30103	0.5867	0.182435	1.56864	4.53018	5.67572	5.78516	5.35655	3.31605	3.098	7.33913
ERF	AT3G20310	ATERF-7|ATERF7|ERF7	-0.649164	1.05505	1.51562	0.750735	1.00551	-1.08911	-0.809289	-0.744109	-1.09555	0.162773	1.50348	1.15407	-0.807387	0.30103	0.30103	0.5867	0.182435	1.56864	4.53018	5.67572	5.78516	5.35655	3.31605	3.098	7.33913
ERF	AT2G31230	ATERF15|ERF15	-0.885711	0.692476	2.69756	1.87602	1.15362	1.56934	-0.719769	-3.30204	-2.07629	-1.40416	-0.715488	1.48138	-2.16272	0.30103	0.30103	0.5867	0.182435	1.56864	4.53018	5.67572	5.78516	5.35655	3.31605	3.098	7.33913
FUS3	AT3G26790	FUS3	0.910467	5.89541	4.89233	3.82102	2.8437	-2.5661	-3.93512	-5.87947	-5.50983	-2.73961	-0.541856	-2.406	-1.31381	6.54212	3.92445	3.767	3.42829	1.25885	0.00174066	0.30103	0.0574959	0.162412	0.50724	0.30103	0.0846002
HD-ZIP	AT4G21750	ATML1	0.724367	1.53868	-3.01344	-1.31778	2.05195	3.40391	1.07838	-4.41997	-4.517	-3.02552	6.36078	2.68987	2.58942	2.11577	1.10624	1.55752	1.25885	1.96658	0.815309	1.51428	0.155523	1.20971	8.12436	3.80688	6.39254
HD-ZIP	AT1G17920	HDG12	0.673585	0.85805	-0.650755	-1.14745	-0.231618	-1.66762	1.83254	-4.07307	-3.14117	1.44421	3.15802	1.49059	3.34486	2.11577	1.10624	1.55752	1.25885	1.96658	0.815309	1.51428	0.155523	1.20971	8.12436	3.80688	6.39254
HD-ZIP	AT5G52170	HDG7	0.582251	0.667219	-0.906638	-0.240102	-1.12629	-0.904175	0.883677	1.29266	-0.621635	-0.862814	1.30498	1.35526	0.904391	2.11577	1.10624	1.55752	1.25885	1.96658	0.815309	1.51428	0.155523	1.20971	8.12436	3.80688	6.39254
HD-ZIP	AT4G04890	PDF2	0.560493	1.55384	1.55838	0.498897	1.75113	1.98886	-0.662378	-6.52145	-6.00225	-1.94736	3.11404	2.12493	2.70784	2.11577	1.10624	1.55752	1.25885	1.96658	0.815309	1.51428	0.155523	1.20971	8.12436	3.80688	6.39254
HD-ZIP	AT4G00730	AHDP|ANL2	0.507002	-0.929933	-0.480748	0.629122	0.793009	-0.470689	-1.74962	-0.331513	0.387418	1.00668	0.914493	0.926541	1.51652	2.11577	1.10624	1.55752	1.25885	1.96658	0.815309	1.51428	0.155523	1.20971	8.12436	3.80688	6.39254
HD-ZIP	AT5G46880	HB-7|HDG5	0.331708	1.06516	2.94895	2.64073	3.11224	0.820581	-0.712401	-6.13028	-5.29628	-2.71072	1.45363	-0.607667	2.14547	2.11577	1.10624	1.55752	1.25885	1.96658	0.815309	1.51428	0.155523	1.20971	8.12436	3.80688	6.39254
HD-ZIP	AT1G73360	AtEDT1|ATHDG11|EDT1|HDG11	0.234796	1.93119	1.24522	2.08495	0.565353	0.829753	-2.41855	-3.94204	-0.492506	-0.646342	1.90689	0.440698	-1.05778	2.11577	1.10624	1.55752	1.25885	1.96658	0.815309	1.51428	0.155523	1.20971	8.12436	3.80688	6.39254
HD-ZIP	AT1G05230	HDG2	0.156412	0.871683	-0.332944	0.458641	-0.885296	-0.794358	-0.957013	-0.222861	-0.512529	0.185059	-0.916479	2.52904	0.525281	2.11577	1.10624	1.55752	1.25885	1.96658	0.815309	1.51428	0.155523	1.20971	8.12436	3.80688	6.39254
HD-ZIP	AT1G79840	GL2	0.133989	0.576724	0.3747	-1.07498	-1.92909	1.64419	0.740637	0.779453	-0.118837	1.37886	0.411847	0.849428	0.474597	2.11577	1.10624	1.55752	1.25885	1.96658	0.815309	1.51428	0.155523	1.20971	8.12436	3.80688	6.39254
Hsf	AT2G26150	ATHSFA2|HSFA2	0.585592	-0.689959	-1.1138	-1.09298	-0.627513	-1.92852	1.87158	-1.43858	0.938601	1.93831	1.65509	0.968051	1.30335	0.603801	0.603801	0.103474	3.05012	1.36856	5.43415	0.166216	2.00612	3.34486	0.838632	2.19586	1.14813
Hsf	AT5G62020	AT-HSFB2A|HSFB2A	0.388847	-1.54289	-0.370296	-2.18197	0.866202	-0.360267	1.12141	0.699202	1.92813	-1.04661	1.10751	0.217173	-0.239613	0.603801	0.603801	0.103474	3.05012	1.36856	5.43415	0.166216	2.00612	3.34486	0.838632	2.19586	1.14813
Hsf	AT3G02990	ATHSFA1E|HSFA1E	0.194414	-2.10873	-1.03413	-2.78157	-0.509711	-0.944975	0.714043	2.8766	1.12765	1.25069	0.794822	-2.87175	0.422531	0.603801	0.603801	0.103474	3.05012	1.36856	5.43415	0.166216	2.00612	3.34486	0.838632	2.19586	1.14813
Hsf	AT5G16820	ATHSF3|ATHSFA1B|HSF3|HSFA1B	0.193617	1.29019	0.903786	-0.51262	-1.85971	-0.591327	2.13876	0.940584	0.269868	1.35966	-1.78049	-2.36107	0.7756	0.603801	0.603801	0.103474	3.05012	1.36856	5.43415	0.166216	2.00612	3.34486	0.838632	2.19586	1.14813
Hsf	AT4G11660	AT-HSFB2B|HSF7|HSFB2B	0.0487076	1.23397	0.764178	-1.64212	-0.96928	-1.54719	-0.845318	1.39585	0.859498	2.7816	-1.22337	0.773823	-1.11028	0.603801	0.603801	0.103474	3.05012	1.36856	5.43415	0.166216	2.00612	3.34486	0.838632	2.19586	1.14813
Hsf	AT4G36990	AT-HSFB1|ATHSF4|HSF4|HSFB1|TBF1	-0.0470959	1.30304	-0.886501	-0.876079	-1.14927	0.304601	0.72396	-0.279723	-1.55942	-1.6119	1.46846	2.18835	0.25519	0.603801	0.603801	0.103474	3.05012	1.36856	5.43415	0.166216	2.00612	3.34486	0.838632	2.19586	1.14813
Hsf	AT5G45710	AT-HSFA4C|HSFA4C|RHA1	-0.157856	1.07206	0.994181	1.08434	-2.82123	0.726408	-0.63857	-2.1842	1.6168	1.64741	0.518688	-0.871475	-1.18504	0.603801	0.603801	0.103474	3.05012	1.36856	5.43415	0.166216	2.00612	3.34486	0.838632	2.19586	1.14813
Hsf	AT4G13980	AT-HSFA5|HSFA5	-0.304639	2.01934	1.34513	0.638153	0.589045	-3.14553	-1.64391	-0.59163	-1.97484	-1.41701	-1.4556	1.34955	-0.898994	0.603801	0.603801	0.103474	3.05012	1.36856	5.43415	0.166216	2.00612	3.34486	0.838632	2.19586	1.14813
Hsf	AT1G32330	ATHSFA1D|HSFA1D	-0.447743	2.20976	0.637525	1.29923	-1.93565	-2.19095	-1.35228	-1.0158	0.336468	-1.05411	-1.36104	0.705875	0.3525	0.603801	0.603801	0.103474	3.05012	1.36856	5.43415	0.166216	2.00612	3.34486	0.838632	2.19586	1.14813
IDD	AT5G03150	JKD	0.851298	-0.19578	-1.80397	-1.11169	1.02894	9.38442	-1.86546	1.53329	-0.947788	0.170003	-2.16058	-1.53175	-4.40529	2.14086	0.995679	1.11634	1.00966	6.13077	1.81531	0.787812	0.954677	1.86967	1.96257	0.607303	0.508638
IDD	AT5G66730	ENY|IDD1	0.450204	2.25677	0.685646	0.998124	0.689644	2.43654	-1.99534	-2.0823	-1.9659	-0.460078	0.400284	0.734642	0.930351	2.14086	0.995679	1.11634	1.00966	6.13077	1.81531	0.787812	0.954677	1.86967	1.96257	0.607303	0.508638
IDD	AT3G50700	AtIDD2|IDD2	0.418914	-0.424444	-2.02129	-0.750877	1.06263	2.22074	0.105716	-0.287264	0.554268	-0.674798	-0.401233	1.23918	1.00518	2.14086	0.995679	1.11634	1.00966	6.13077	1.81531	0.787812	0.954677	1.86967	1.96257	0.607303	0.508638
IDD	AT1G55110	AtIDD7|IDD7	0.0399558	1.48601	-1.82298	-1.76502	-1.80506	-0.966601	-1.46945	-0.906838	-1.0968	-0.955105	2.88924	0.100249	0.566328	2.14086	0.995679	1.11634	1.00966	6.13077	1.81531	0.787812	0.954677	1.86967	1.96257	0.607303	0.508638
MADS	AT5G65050	AGL31|MAF2	0.616156	1.07207	1.08516	2.14495	-0.462071	-0.455776	-1.18917	0.874047	-2.47727	-1.2212	0.65827	0.805666	-1.46424	2.55284	1.87943	4.95468	1.6073	0.339135	0.756962	0.603801	0.764472	0.723538	0.477556	0.896196	0.850781
MADS	AT5G13790	AGL15	0.380574	-1.84014	1.48375	1.78099	2.34059	0.875239	-0.148515	-0.477004	0.294544	-1.42443	-0.495069	-1.01197	-1.3276	2.55284	1.87943	4.95468	1.6073	0.339135	0.756962	0.603801	0.764472	0.723538	0.477556	0.896196	0.850781
MADS	AT3G54340	AP3|ATAP3	0.136527	1.33224	-0.995601	0.656116	-1.02504	-1.08704	-0.321209	-1.68069	1.55838	-0.675662	1.79089	1.35362	1.14207	2.55284	1.87943	4.95468	1.6073	0.339135	0.756962	0.603801	0.764472	0.723538	0.477556	0.896196	0.850781
MADS	AT5G23260	ABS|AGL32|TT16	0.128527	-1.57044	0.855096	0.574785	0.574698	-1.18813	2.09531	0.536178	1.43685	-1.35996	-0.940193	-0.546011	-1.87748	2.55284	1.87943	4.95468	1.6073	0.339135	0.756962	0.603801	0.764472	0.723538	0.477556	0.896196	0.850781
MADS	AT3G57230	AGL16	0.101799	-1.44832	0.994051	1.13895	-0.267813	1.30011	1.23049	0.685075	-0.357612	-2.62349	-0.805142	2.87605	-1.51828	2.55284	1.87943	4.95468	1.6073	0.339135	0.756962	0.603801	0.764472	0.723538	0.477556	0.896196	0.850781
MADS	AT1G77080	AGL27|FLM|MAF1	0.0976342	0.218739	-0.426094	0.33408	0.756386	-0.268249	-0.375471	-0.902739	2.76881	2.72027	-4.04261	0.598114	0.130798	2.55284	1.87943	4.95468	1.6073	0.339135	0.756962	0.603801	0.764472	0.723538	0.477556	0.896196	0.850781
MADS	AT5G65060	AGL70|FCL3|MAF3	0.0782471	0.743548	1.09654	0.416088	-1.84179	1.38807	1.57016	1.3806	-1.5774	1.00302	-0.554428	-1.15357	-2.30842	2.55284	1.87943	4.95468	1.6073	0.339135	0.756962	0.603801	0.764472	0.723538	0.477556	0.896196	0.850781
MADS	AT4G09960	AGL11|STK	0.0128594	1.03379	-0.593727	-0.538738	0.707321	-0.788883	-1.71668	-0.9008	-0.91681	1.20848	-0.598841	2.78599	0.902083	2.55284	1.87943	4.95468	1.6073	0.339135	0.756962	0.603801	0.764472	0.723538	0.477556	0.896196	0.850781
MADS	AT5G15800	AGL2|SEP1	-0.0225914	0.980349	-0.0182631	-1.11138	2.45972	-0.843571	-0.495984	0.365169	-1.67028	1.48748	-1.15094	2.84018	-2.12701	2.55284	1.87943	4.95468	1.6073	0.339135	0.756962	0.603801	0.764472	0.723538	0.477556	0.896196	0.850781
MADS	AT3G61120	AGL13	-0.108397	2.54938	-0.669648	-1.0608	-0.735421	1.26452	-2.50689	-0.337042	-0.865904	1.10244	0.907584	2.55921	-1.11907	2.55284	1.87943	4.95468	1.6073	0.339135	0.756962	0.603801	0.764472	0.723538	0.477556	0.896196	0.850781
MADS	AT4G18960	AG	-0.150733	-0.678752	-1.03414	-0.661307	1.19866	0.541443	0.754755	-0.742378	2.62011	-0.759874	-0.306835	-1.16767	-2.47819	2.55284	1.87943	4.95468	1.6073	0.339135	0.756962	0.603801	0.764472	0.723538	0.477556	0.896196	0.850781
MADS	AT1G24260	AGL9|SEP3	-0.206811	1.32861	-1.34244	-1.05516	1.72113	-0.23469	1.02209	0.643421	1.01521	0.998396	-0.669655	2.1038	-2.07902	2.55284	1.87943	4.95468	1.6073	0.339135	0.756962	0.603801	0.764472	0.723538	0.477556	0.896196	0.850781
MADS	AT3G02310	AGL4|SEP2	-0.300701	-0.776902	-1.20314	-0.663007	-0.395551	-1.86688	0.434336	1.7846	0.531967	1.50593	-0.940345	0.273664	1.48065	2.55284	1.87943	4.95468	1.6073	0.339135	0.756962	0.603801	0.764472	0.723538	0.477556	0.896196	0.850781
MADS	AT2G22540	AGL22|FAQ1|SVP	-0.431893	-1.46766	-2.18601	-2.09188	-1.86606	-2.45982	1.71164	-0.392187	-1.52958	-0.547131	1.22776	1.88754	2.20356	2.55284	1.87943	4.95468	1.6073	0.339135	0.756962	0.603801	0.764472	0.723538	0.477556	0.896196	0.850781
MADS	AT2G42830	AGL5|SHP2	-0.493786	-1.13632	-0.69105	-0.778568	1.05798	-0.574598	1.07241	0.598606	1.9807	0.417475	0.557906	-0.66179	0.837555	2.55284	1.87943	4.95468	1.6073	0.339135	0.756962	0.603801	0.764472	0.723538	0.477556	0.896196	0.850781
MADS	AT3G58780	AGL1|SHP1	-0.504202	0.685281	-0.386301	-0.51084	0.668867	0.512475	-0.154074	0.187333	0.622549	1.15806	0.494079	0.853006	0.151607	2.55284	1.87943	4.95468	1.6073	0.339135	0.756962	0.603801	0.764472	0.723538	0.477556	0.896196	0.850781
MYB-r	AT1G19000		0.494773	1.63051	2.50364	1.18065	1.73827	-3.66348	-1.76393	-2.2553	-1.79576	1.4666	1.20498	-1.35761	-1.49461	1.99568	4.29585	1.66756	0.30103	0.126098	0.966576	0.195179	2.47625	1.39362	0.211832	0.424812	0.102923
MYB-r	AT1G70000		0.410542	1.63161	1.72418	-0.242043	1.90472	0.727871	-1.31887	-2.42449	-1.01096	-1.6325	-1.75026	-2.34764	-0.48393	1.99568	4.29585	1.66756	0.30103	0.126098	0.966576	0.195179	2.47625	1.39362	0.211832	0.424812	0.102923
MYB-r	AT1G74840		0.194013	0.719962	-0.624927	-0.580355	-1.08269	-0.804128	0.917347	-0.645798	1.81246	0.609143	0.39753	1.43145	-1.05579	1.99568	4.29585	1.66756	0.30103	0.126098	0.966576	0.195179	2.47625	1.39362	0.211832	0.424812	0.102923
MYB-r	AT5G47390		0.174143	0.626737	1.47946	0.992306	1.0274	-1.38149	0.715326	0.6792	-1.6938	-1.30097	1.26825	0.91452	-2.08317	1.99568	4.29585	1.66756	0.30103	0.126098	0.966576	0.195179	2.47625	1.39362	0.211832	0.424812	0.102923
MYB-r	AT3G16350	MYBST1	0.122245	-1.09699	1.44468	-1.53219	-0.238308	0.659317	-2.21682	-1.20503	-1.13909	1.89705	0.790134	0.717342	-0.517577	1.99568	4.29585	1.66756	0.30103	0.126098	0.966576	0.195179	2.47625	1.39362	0.211832	0.424812	0.102923
R1R2R3	AT5G02320	MYB3R5	0.640829	0.450203	0.16428	0.285619	-0.805812	-0.277658	1.36655	-0.36913	0.969459	-0.868153	-1.61931	1.17883	1.5219	0.0496351	0	0	0.12436	1.55284	8.42366	1.81531	4.26201	1.35655	0.747147	7.07572	2.64397
R1R2R3	AT5G11510	MYB3R4	0.606448	-0.722793	-2.20998	-2.34782	0.481011	-1.23922	2.37425	0.583505	0.600375	-1.23691	2.78852	1.61943	1.16301	0.0496351	0	0	0.12436	1.55284	8.42366	1.81531	4.26201	1.35655	0.747147	7.07572	2.64397
R1R2R3	AT3G09370	MYB3R3	0.154941	0.253111	-0.681749	-0.62409	0.324565	-3.00635	1.64056	0.584339	2.25084	-1.6314	1.97312	-1.63253	-2.16963	0.0496351	0	0	0.12436	1.55284	8.42366	1.81531	4.26201	1.35655	0.747147	7.07572	2.64397
R1R2R3	AT4G32730	MYB3R1|PC-MYB1	0.0566569	-2.59339	0.506335	2.56593	-1.53422	0.770174	0.761133	1.31488	-1.11466	0.912618	1.10079	0.387209	-0.171799	0.0496351	0	0	0.12436	1.55284	8.42366	1.81531	4.26201	1.35655	0.747147	7.07572	2.64397
R2R3	AT1G09540	ATMYB61|MYB61	0.520683	-1.29752	-0.773567	-0.96126	-2.30479	-2.27187	0.35215	0.472165	2.18974	0.851767	-1.67585	1.74582	-1.48445	0.853872	4.24872	0.844664	3.73755	1.27084	4.3439	4.60906	4.52288	1.84771	1.81531	3.84164	2.75203
R2R3	AT3G11440	ATMYB65|MYB65	0.514721	1.18179	0.415928	-0.666806	1.02897	-0.737341	1.55827	0.174618	0.293134	-1.52485	-1.67064	2.02753	-0.582872	0.853872	4.24872	0.844664	3.73755	1.27084	4.3439	4.60906	4.52288	1.84771	1.81531	3.84164	2.75203
R2R3	AT3G09230	AtMYB1|MYB1	0.166854	0.39059	0.180087	0.246251	1.85525	-0.604948	1.03413	1.53981	-1.27798	-1.25876	-0.192437	-2.03589	-1.09528	0.853872	4.24872	0.844664	3.73755	1.27084	4.3439	4.60906	4.52288	1.84771	1.81531	3.84164	2.75203
R2R3	AT3G50060	MYB77	0.145526	-0.883347	-0.949192	-1.04335	2.03681	-1.21334	-0.729156	-0.247519	0.607042	-0.762867	2.47413	-0.625784	1.66117	0.853872	4.24872	0.844664	3.73755	1.27084	4.3439	4.60906	4.52288	1.84771	1.81531	3.84164	2.75203
R2R3	AT4G37260	ATMYB73|MYB73	0.00303643	0.895487	-0.102129	-2.28167	-1.30501	1.2421	-1.23362	0.198578	1.14762	-1.48117	2.12974	0.991441	1.00392	0.853872	4.24872	0.844664	3.73755	1.27084	4.3439	4.60906	4.52288	1.84771	1.81531	3.84164	2.75203
R2R3	AT3G12820	AtMYB10|MYB10	-0.0533667	1.59279	2.46242	1.63407	0.732075	-1.46353	-0.4692	-0.500023	0.200124	-1.48653	-0.221465	-1.95091	-1.81082	0.853872	4.24872	0.844664	3.73755	1.27084	4.3439	4.60906	4.52288	1.84771	1.81531	3.84164	2.75203
R2R3	AT5G65230	AtMYB53|MYB53	-0.15774	-0.919435	-1.03434	1.29925	0.912728	-0.73428	-2.0223	0.701103	-0.662165	2.858	-1.09243	1.20952	-0.71432	0.853872	4.24872	0.844664	3.73755	1.27084	4.3439	4.60906	4.52288	1.84771	1.81531	3.84164	2.75203
R2R3	AT2G39880	AtMYB25|MYB25	-0.168414	-1.33824	-0.981502	-1.96153	-0.856932	1.04785	1.04407	-1.84303	-1.36286	-1.12975	2.32868	-1.89979	1.88969	0.853872	4.24872	0.844664	3.73755	1.27084	4.3439	4.60906	4.52288	1.84771	1.81531	3.84164	2.75203
R2R3	AT1G06180	ATMYB13|ATMYBLFGN|MYB13	-0.277107	1.6135	0.650526	1.16796	2.3824	-3.2006	-3.54883	-2.65661	-2.1312	-1.77154	-2.00677	-2.78041	-1.24697	0.853872	4.24872	0.844664	3.73755	1.27084	4.3439	4.60906	4.52288	1.84771	1.81531	3.84164	2.75203
R2R3	AT2G23290	AtMYB70|MYB70	-0.326824	1.04071	1.2494	2.51997	1.66461	0.628614	-1.37269	0.152187	-1.28635	-1.13129	-1.62123	-2.10111	-0.732198	0.853872	4.24872	0.844664	3.73755	1.27084	4.3439	4.60906	4.52288	1.84771	1.81531	3.84164	2.75203
R2R3	AT5G06100	ATMYB33|MYB33	-0.433196	1.74429	-0.692947	1.96905	0.673644	1.28679	-0.850078	1.09139	-0.603044	-0.574964	-0.89318	-0.686779	-2.22491	0.853872	4.24872	0.844664	3.73755	1.27084	4.3439	4.60906	4.52288	1.84771	1.81531	3.84164	2.75203
R2R3	AT5G67300	ATMYB44|ATMYBR1|MYB44|MYBR1	-0.472572	0.705816	0.407651	0.696157	3.06804	1.93597	-2.21781	-1.0002	-2.42263	-0.839916	0.957456	-1.00232	-0.977588	0.853872	4.24872	0.844664	3.73755	1.27084	4.3439	4.60906	4.52288	1.84771	1.81531	3.84164	2.75203
RKD	AT5G66990	RKD3	0.633376	-2.20113	-3.03746	-2.87651	-3.07737	-3.44714	-0.469689	0.517422	2.35912	2.94772	-2.35274	0.653145	0.999511	0.906578	0.484126	1.44249	0.906578	0.540608	0.896196	0.966576	2.13194	6.95861	0.37366	0.248721	1.64975
RKD	AT4G35590	RKD5	0.402954	1.25446	2.00916	1.16236	-0.812309	-1.15041	-0.504486	0.601476	-1.84245	2.03069	-2.13122	-1.46433	-1.80575	0.906578	0.484126	1.44249	0.906578	0.540608	0.896196	0.966576	2.13194	6.95861	0.37366	0.248721	1.64975
TBP	AT5G59430	ATTRP1|TRP1	0.335166	-0.942018	-0.620091	-1.966	0.583321	-0.361257	1.81103	0.763354	1.07056	-0.169293	1.53077	2.05778	-1.02215	0.464706	0.00174066	0.30103	0.30103	1.96658	6.55752	10.0711	11.0867	6.87943	3.6073	4.72125	10.762
TBP	AT1G72740		0.288312	0.654082	-0.685589	-0.660486	-1.20595	0.49733	-0.814062	1.25481	1.87675	0.755969	-0.927944	1.55717	-1.79524	0.464706	0.00174066	0.30103	0.30103	1.96658	6.55752	10.0711	11.0867	6.87943	3.6073	4.72125	10.762
TBP	AT5G03780	TRFL10	0.270485	1.2677	0.103541	-1.00755	-0.550963	-1.01202	1.18355	-0.987363	0.464315	1.06747	-1.12478	1.3062	0.953272	0.464706	0.00174066	0.30103	0.30103	1.96658	6.55752	10.0711	11.0867	6.87943	3.6073	4.72125	10.762
TBP	AT1G49950	ATTRB1|TRB1	0.0584049	1.05595	0.606836	-0.24289	0.829686	0.947751	2.46029	-0.905886	1.20427	-2.04624	-1.40005	0.313236	1.9507	0.464706	0.00174066	0.30103	0.30103	1.96658	6.55752	10.0711	11.0867	6.87943	3.6073	4.72125	10.762
TBP	AT1G17460	TRFL3	0.0321025	-0.951105	-0.699378	0.523351	-1.66593	2.46891	-0.909187	1.35349	-1.62338	-1.38047	-1.72175	1.33615	0.38845	0.464706	0.00174066	0.30103	0.30103	1.96658	6.55752	10.0711	11.0867	6.87943	3.6073	4.72125	10.762
TBP	AT1G72650	TRFL6	0.0213	-0.43908	0.879553	0.81973	1.47164	-1.8603	1.22227	1.55062	-0.948671	-1.17031	-1.01985	0.776875	0.890122	0.464706	0.00174066	0.30103	0.30103	1.96658	6.55752	10.0711	11.0867	6.87943	3.6073	4.72125	10.762
TBP	AT1G17520		-0.321675	0.613577	1.22829	0.745832	-0.292575	1.53035	0.830077	-0.823827	-0.304122	-2.53051	-2.34817	0.895017	0.37534	0.464706	0.00174066	0.30103	0.30103	1.96658	6.55752	10.0711	11.0867	6.87943	3.6073	4.72125	10.762
TBP	AT5G67580	ATTBP3|ATTRB2|TBP3|TRB2	-0.406034	2.26998	1.42262	-0.0959462	1.7942	-2.41498	-1.79187	0.415257	-0.902355	-2.58602	-1.58208	-0.493363	-0.487044	0.464706	0.00174066	0.30103	0.30103	1.96658	6.55752	10.0711	11.0867	6.87943	3.6073	4.72125	10.762
TBP	AT5G13820	ATBP-1|ATBP1|ATTBP1|HPPBF-1|TBP1	-0.735052	3.47786	2.57532	2.32149	1.82357	-2.30864	-0.62831	-3.53028	-1.12945	-2.81693	-1.69492	-1.24687	-1.80864	0.464706	0.00174066	0.30103	0.30103	1.96658	6.55752	10.0711	11.0867	6.87943	3.6073	4.72125	10.762
TBP	AT3G49850	ATTRB3|TBP2|TRB3	-0.742368	0.324326	1.30248	0.524362	1.86261	1.04346	-0.375698	-0.657613	-0.334621	-1.83128	-0.530477	0.841399	-1.27645	0.464706	0.00174066	0.30103	0.30103	1.96658	6.55752	10.0711	11.0867	6.87943	3.6073	4.72125	10.762
TBP	AT3G12560	ATTBP2|TRFL9	-0.773666	2.9138	2.86307	2.34657	1.16971	-2.12142	-0.853704	-3.01076	-1.88369	-0.869143	-2.1726	-1.01831	-2.31656	0.464706	0.00174066	0.30103	0.30103	1.96658	6.55752	10.0711	11.0867	6.87943	3.6073	4.72125	10.762
TBP	AT3G46590	ATTRP2|TRFL1|TRP2	-0.798954	-0.425457	1.78132	3.44925	3.39512	4.17545	-0.604513	-2.02641	-4.74613	-3.54056	-1.52991	2.54537	-2.94239	0.464706	0.00174066	0.30103	0.30103	1.96658	6.55752	10.0711	11.0867	6.87943	3.6073	4.72125	10.762
VRN1	AT3G18990	REM39|VRN1	0.738579	3.29937	4.01531	2.71714	2.5141	0.726004	-2.51495	-2.19265	-3.99444	-0.94779	-0.806832	-3.4557	-3.26388	6.52724	3.40782	2.49214	2.11919	1.90658	0.787812	1.50446	1.50446	1.18111	0.603801	0.679854	0.444906
WOX	AT5G45980	STPL|WOX8|WOX9B	0.874097	1.39326	4.79007	5.29193	5.09676	0.269639	-2.62886	-5.04534	-2.71442	-3.03541	-4.14765	-3.82326	-5.10904	3.86012	4.53018	2.49214	5.07988	1.42713	0.966576	0.730487	1.51428	0.815309	0.609065	0.91364	0.88941
WOX	AT2G33880	HB-3|STIP|WOX9|WOX9A	0.547988	1.79395	1.96068	1.64771	0.723661	1.17802	-1.25574	-2.17682	-2.67902	-2.10984	2.06202	-0.437301	-1.19513	3.86012	4.53018	2.49214	5.07988	1.42713	0.966576	0.730487	1.51428	0.815309	0.609065	0.91364	0.88941
WOX	AT3G11260	WOX5|WOX5B	-0.106672	-2.95925	-1.31536	-0.823638	-2.21052	9.55764	-1.4816	1.6364	-3.41485	-3.01713	-3.55375	-1.17967	-3.49115	3.86012	4.53018	2.49214	5.07988	1.42713	0.966576	0.730487	1.51428	0.815309	0.609065	0.91364	0.88941
WOX	AT5G59340	WOX2	-0.367982	0.76434	0.460166	-3.4941	-2.75181	-2.09611	-0.609515	-1.6155	0.67346	2.3006	1.30631	1.14722	4.14272	3.86012	4.53018	2.49214	5.07988	1.42713	0.966576	0.730487	1.51428	0.815309	0.609065	0.91364	0.88941
WOX	AT3G03660	WOX11	-0.379951	-1.96411	-2.65936	-2.62813	-2.80834	2.29449	-3.33098	4.78503	1.74095	-0.923596	-2.11192	-1.5515	-2.30314	3.86012	4.53018	2.49214	5.07988	1.42713	0.966576	0.730487	1.51428	0.815309	0.609065	0.91364	0.88941
WRKY	AT4G12020	ATWRKY19|MAPKKK11|MEKK4|WRKY19	0.955637	3.11251	3.23996	2.07968	3.9314	-0.243941	-2.75327	-2.60877	-1.87163	-2.19739	-1.84041	-3.50917	-2.01795	6.46471	6.34294	5.01682	5.68403	1.5544	0.772113	0.413413	0.603801	1.81816	0.906578	1.05601	1.06803
WRKY	AT4G18170	ATWRKY28|WRKY28	0.942086	2.51812	2.56597	2.6011	2.26437	-1.42456	-1.8205	-3.36387	-1.08978	-1.28382	-2.71109	-1.40059	-3.60217	6.46471	6.34294	5.01682	5.68403	1.5544	0.772113	0.413413	0.603801	1.81816	0.906578	1.05601	1.06803
WRKY	AT5G56270	ATWRKY2|WRKY2	0.860498	0.990041	4.69136	1.67592	1.14303	0.250417	-1.68358	-1.48705	-1.20958	-1.41159	-2.73799	-2.4852	-2.34274	6.46471	6.34294	5.01682	5.68403	1.5544	0.772113	0.413413	0.603801	1.81816	0.906578	1.05601	1.06803
WRKY	AT2G47260	ATWRKY23|WRKY23	0.514452	-0.42319	0.982091	0.698289	1.77957	-0.550492	-2.28148	-1.60624	-1.07262	-0.951976	1.24775	1.28918	-1.40597	6.46471	6.34294	5.01682	5.68403	1.5544	0.772113	0.413413	0.603801	1.81816	0.906578	1.05601	1.06803
WRKY	AT4G31550	ATWRKY11|WRKY11	0.495586	2.86405	-0.616574	0.589227	1.74334	1.52807	1.35509	-2.58255	-4.02964	-1.02018	0.780455	0.501947	-1.84688	6.46471	6.34294	5.01682	5.68403	1.5544	0.772113	0.413413	0.603801	1.81816	0.906578	1.05601	1.06803
WRKY	AT5G26170	ATWRKY50|WRKY50	0.485461	0.721212	1.03789	1.82922	-0.811794	-0.543328	0.482781	-0.472769	-2.40333	0.783304	-1.88995	-0.727398	0.899634	6.46471	6.34294	5.01682	5.68403	1.5544	0.772113	0.413413	0.603801	1.81816	0.906578	1.05601	1.06803
WRKY	AT1G62300	ATWRKY6|WRKY6	0.473289	1.08431	1.89924	0.583931	-0.903048	-1.78585	-2.00396	-1.30909	-0.776143	-0.813619	-1.01156	2.20974	0.598491	6.46471	6.34294	5.01682	5.68403	1.5544	0.772113	0.413413	0.603801	1.81816	0.906578	1.05601	1.06803
WRKY	AT5G49520	ATWRKY48|WRKY48	0.375284	2.19069	-0.333299	-0.796145	0.757376	0.562406	0.228639	0.621521	-0.327697	-1.36584	-1.86534	-0.584348	0.170768	6.46471	6.34294	5.01682	5.68403	1.5544	0.772113	0.413413	0.603801	1.81816	0.906578	1.05601	1.06803
WRKY	AT2G23320	AtWRKY15|WRKY15	0.369959	1.36339	1.04195	-0.525403	-0.0749086	-0.989191	-1.7354	-1.80906	0.399641	1.06805	-3.09819	0.251687	2.36005	6.46471	6.34294	5.01682	5.68403	1.5544	0.772113	0.413413	0.603801	1.81816	0.906578	1.05601	1.06803
WRKY	AT4G26640	AtWRKY20|WRKY20	0.356879	0.963468	0.575688	0.697395	0.393208	0.51515	-2.06522	0.822834	-0.540168	-1.73035	-1.03902	1.56592	0.660636	6.46471	6.34294	5.01682	5.68403	1.5544	0.772113	0.413413	0.603801	1.81816	0.906578	1.05601	1.06803
WRKY	AT5G45050	ATWRKY16|TTR1|WRKY16	0.317618	0.554712	0.955487	1.54757	-0.530211	-0.763325	-2.55508	-0.760677	-0.912625	-0.892376	0.934917	2.98213	-0.787845	6.46471	6.34294	5.01682	5.68403	1.5544	0.772113	0.413413	0.603801	1.81816	0.906578	1.05601	1.06803
WRKY	AT2G24570	ATWRKY17|WRKY17	0.231168	1.08595	-0.5177	0.631562	1.6521	0.635307	1.0381	-1.52634	-2.62946	-2.85998	3.67116	0.677019	-1.18604	6.46471	6.34294	5.01682	5.68403	1.5544	0.772113	0.413413	0.603801	1.81816	0.906578	1.05601	1.06803
WRKY	AT5G45260	ATWRKY52|RRS1|SLH1	0.160885	-0.178335	-0.103856	1.41415	1.07352	0.716987	1.05477	0.56986	-0.877883	-1.21232	-1.45656	0.683238	0.997243	6.46471	6.34294	5.01682	5.68403	1.5544	0.772113	0.413413	0.603801	1.81816	0.906578	1.05601	1.06803
WRKY	AT2G04880	ATWRKY1|WRKY1|ZAP1	0.07143	0.284631	0.600807	-1.78895	1.11158	1.61988	-0.476538	1.81644	0.918134	-0.714057	-2.2744	0.889586	-2.62179	6.46471	6.34294	5.01682	5.68403	1.5544	0.772113	0.413413	0.603801	1.81816	0.906578	1.05601	1.06803
WRKY	AT1G80840	ATWRKY40|WRKY40	0.0644055	-0.635093	-0.586768	-1.53469	1.53851	-1.25599	-2.94195	-0.854469	-1.18873	-0.569756	-0.4912	2.26408	1.75043	6.46471	6.34294	5.01682	5.68403	1.5544	0.772113	0.413413	0.603801	1.81816	0.906578	1.05601	1.06803
WRKY	AT2G30590	WRKY21	-0.0203234	-1.68129	-1.14155	0.730696	2.18015	-0.194423	-0.621345	-1.6813	-0.401425	1.38493	1.47691	-0.39706	0.808834	6.46471	6.34294	5.01682	5.68403	1.5544	0.772113	0.413413	0.603801	1.81816	0.906578	1.05601	1.06803
WRKY	AT4G01250	AtWRKY22|WRKY22	-0.0998279	1.01628	-1.93415	-1.37631	0.682668	1.9843	0.52466	-3.20565	-2.19892	1.18203	1.83192	1.89296	1.08453	6.46471	6.34294	5.01682	5.68403	1.5544	0.772113	0.413413	0.603801	1.81816	0.906578	1.05601	1.06803
WRKY	AT4G31800	ATWRKY18|WRKY18	-0.184431	2.05906	-1.49754	-0.13367	-1.13798	1.27332	-0.324316	0.563719	1.34668	-0.437782	-1.09673	0.446762	0.492242	6.46471	6.34294	5.01682	5.68403	1.5544	0.772113	0.413413	0.603801	1.81816	0.906578	1.05601	1.06803
WRKY	AT4G30935	ATWRKY32|WRKY32	-0.463935	-1.29855	-0.144817	0.782097	-2.79424	0.342966	0.43053	1.1878	0.670815	0.541105	-2.33331	2.07557	0.550967	6.46471	6.34294	5.01682	5.68403	1.5544	0.772113	0.413413	0.603801	1.81816	0.906578	1.05601	1.06803
WRKY	AT4G24240	ATWRKY7|WRKY7	-0.504616	-1.03451	-2.203	-2.0928	0.354783	3.14734	1.75275	-0.866676	-0.506472	-2.24806	0.434974	3.21463	2.44481	6.46471	6.34294	5.01682	5.68403	1.5544	0.772113	0.413413	0.603801	1.81816	0.906578	1.05601	1.06803
WRKY	AT3G04670	ATWRKY39|WRKY39	-0.56965	-0.89413	-1.41797	-0.444716	-1.3725	2.80737	-0.732715	1.12362	-0.140362	1.58855	2.76368	-0.976525	0.563354	6.46471	6.34294	5.01682	5.68403	1.5544	0.772113	0.413413	0.603801	1.81816	0.906578	1.05601	1.06803
WRKY	AT4G11070	AtWRKY41|WRKY41	-0.706854	-1.20864	-1.88351	-1.83741	-0.458772	0.683244	0.459792	1.35315	-1.08349	-1.02137	1.71714	1.99188	0.564533	6.46471	6.34294	5.01682	5.68403	1.5544	0.772113	0.413413	0.603801	1.81816	0.906578	1.05601	1.06803
WRKY	AT4G23810	ATWRKY53|WRKY53	-0.922753	-2.13427	-2.98966	-2.42275	-0.851428	0.760273	1.08281	2.67585	1.29444	0.185218	0.934847	2.52218	1.19011	6.46471	6.34294	5.01682	5.68403	1.5544	0.772113	0.413413	0.603801	1.81816	0.906578	1.05601	1.06803
