## Supplementary material for "Gene Expression Variation in Arabidopsis Embryos at Single-Nucleus Resolution": Table S6

### Sheet: Sheet1
Table S6. RNA ISH probe sequences.
AGI	Common name	Dominant isoform	Dominant Isoform Sequence	Length of sequence	Starting Position of probe	Probe sequence (without additions)	Length of probe sequence without additions	Probe sequence (with additions)	Length of probe sequence with additions
AT1G03780	TPX2	AT1G03780.3	TCCTTCTTCTTTTTTTATTTCTGGTTACAGACAGATACATTCCCTCTGAGAACCAAGAAAACAAAATAATAATAAAAAACCCTAATTCCCCGCTCCACTTCTCTCTCTCACGCTCTCTCTGTGATTTTAGTATGGAAGCAACGGCGGAGGAATCAGTTAGTACTCTTGTTACGACGATGGTTGATGAGACGTATGAGTTCTTAGCGCCTCGATGGTTTGATTTCGTTAATGGAGAGACTGAAGATGAGTCTCGCCGAGCAGAACTCTGGTTTCAATCGGCCTTAAGCTGCGCTCCTTCTCCTTCGGTTCCTAGAATCAAAGCAAGGAGATCGTTCAAGGTAGAGGCCATGTGCAACTTCAATGAAGCTGAAGAAGAGACGCTCAAGGATAAAGAGCCGT…	2539	1000	TTGTTTCAACTGCTGAATTGATGAAGAAGTTCCAAACAAGCACGCGAGACCTATTCGTCCAGAATCGACCTAAGCTGACACTGACAAGACCAAAGGAACCCGAATTTGTGACGTCCCAACGAGCTCGTCCTTTGAGAGTTAAGAGCAGTGCAGAACTTGAGGAAGAGATGTTGGCAAAGATTCCCAAGTTTAAAGCTCGACCTGTGAACAAGAAGATTTTGGCAGCTCCAGCTTTGCCTGCACCTCAAAGAAGTACACCACATCTGCCAGAATTTCAGGAATTTCATCTTCAAACAATGGCAAGGGCTAACCAGCATGCAGAGACATCTTCAATAGCTTCAACAGAAGTGTCTAAGCAGCATAATGATCAGAAGCATCACCTTACTGAACCAAAGAGCC…	429	TGTAAAACGACGGCCAGTTTTAGGTGACACTATAGAATATTGTTTCAACTGCTGAATTGATGAAGAAGTTCCAAACAAGCACGCGAGACCTATTCGTCCAGAATCGACCTAAGCTGACACTGACAAGACCAAAGGAACCCGAATTTGTGACGTCCCAACGAGCTCGTCCTTTGAGAGTTAAGAGCAGTGCAGAACTTGAGGAAGAGATGTTGGCAAAGATTCCCAAGTTTAAAGCTCGACCTGTGAACAAGAAGATTTTGGCAGCTCCAGCTTTGCCTGCACCTCAAAGAAGTACACCACATCTGCCAGAATTTCAGGAATTTCATCTTCAAACAATGGCAAGGGCTAACCAGCATGCAGAGACATCTTCAATAGCTTCAACAGAAGTGTCTAAGCAGC…	500
AT1G04877	AT1G04877	AT1G04877.1	ATAGATTTAACCTTATCTGATAGAATAAGTCCAAAAACAGACTTCCTCGTTTTCGTTAGATTAACAACAACAAGCGAATAAACATATACACTTTTCTTTAAATAACAAATAAGATAAATCATTCCACAGCTAACTTATGGACAAAAGTTTCAGATAGTAATTACAAATGTTTTACGTTCTTGTTAGTACTTTTACTCCCTTAAATACTTGCTAAAAATAGAACTGCAAATCGCAGTTGTACTTGGATTTTGGGTTTTGTGTTGCTTGTCCCCTCTAAGGCTACCGATCGAGTGCCTGTAGAG	302	10	ACCTTATCTGATAGAATAAGTCCAAAAACAGACTTCCTCGTTTTCGTTAGATTAACAACAACAAGCGAATAAACATATACACTTTTCTTTAAATAACAAATAAGATAAATCATTCCACAGCTAACTTATGGACAAAAGTTTCAGATAGTAATTACAAATGTTTTACGTTCTTGTTAGTACTTTTACTCCCTTAAATACTTGCTAAAAATAGAACTGCAAATCGCAGTTGTACTTGGATTTTGGGTTTTGTGTTGCTTGTCCCCTCTAAGGCTACCGATCGAGTGCCTGTAGAG	293	TGTAAAACGACGGCCAGTTTTAGGTGACACTATAGAATAACCTTATCTGATAGAATAAGTCCAAAAACAGACTTCCTCGTTTTCGTTAGATTAACAACAACAAGCGAATAAACATATACACTTTTCTTTAAATAACAAATAAGATAAATCATTCCACAGCTAACTTATGGACAAAAGTTTCAGATAGTAATTACAAATGTTTTACGTTCTTGTTAGTACTTTTACTCCCTTAAATACTTGCTAAAAATAGAACTGCAAATCGCAGTTGTACTTGGATTTTGGGTTTTGTGTTGCTTGTCCCCTCTAAGGCTACCGATCGAGTGCCTGTAGAGTCTCCCTATAGTGAGTCGTATTAGAAGCTTGG	364
AT1G04880	AT1G04880	AT1G04880.1	TTCATACACATACGCATCATTCATCAACGTACGCGTCCCTCCCATTATATTCTCTTATATGCACTCTTTCATCACCATCAAAGAGAAACCAAAGCTTTCATTTTTATGAATATTCAAGGGTGAATAGTTAGCAAAGGAATGGCATCAAGCTCTTGTCTCAAGCAAGGGTCAGTGCCAATGAACAATGTTTGTGTTACCCCTGAAGCAACGTATGAGGCTGTGGTTGCAGACCCTAGGCTTTTCATGACTTCCTTGGAAAGGCTGCACTCTCTCTTGGGTACTAAATTCATGGTTCCGATCATAGGAGGAAGAGATTTGGACTTGCACAAGCTTTTCGTTGAGGTAACCTCACGTGGCGGAATCAATAAGATACTTAATGAAAGGAGATGGAAAGAAGTA…	1767	1270	TCCTCAGGCGAAAGCGAGCCACATGATGATCAGAGCATAGAAACTGATCCTGAATTGGAAGAGCCATCTCTGAATCCCTCAGGTCCAAACCTAAACCCTAATCCGACTGAGATAGTGGTGGCTCCTAAGGAGAAAAACGGCGATGTTGTGATGGAAACATCTCCATTGAAGAAAGCCGATGAGCCAACTGTGGCGGTGACTGCTGAGCAGAACTGAAGATTCTTCTCTTGTTTCTTACTCCCCGTTGCCAGTTTCGTGTTCCATAGGTAAATGTTAGAGAGAGGAAAGGGCTTCAGATACCTTGCTTCTGGCCCAAGATTATGTCTTTTTGGTTTTTTTTTTGGTTTTTTTGGATTTTTCTTCGGAAACAAGGCAAGTTTATGGTTATAACATTTTGGC…	429	TGTAAAACGACGGCCAGTTTTAGGTGACACTATAGAATATCCTCAGGCGAAAGCGAGCCACATGATGATCAGAGCATAGAAACTGATCCTGAATTGGAAGAGCCATCTCTGAATCCCTCAGGTCCAAACCTAAACCCTAATCCGACTGAGATAGTGGTGGCTCCTAAGGAGAAAAACGGCGATGTTGTGATGGAAACATCTCCATTGAAGAAAGCCGATGAGCCAACTGTGGCGGTGACTGCTGAGCAGAACTGAAGATTCTTCTCTTGTTTCTTACTCCCCGTTGCCAGTTTCGTGTTCCATAGGTAAATGTTAGAGAGAGGAAAGGGCTTCAGATACCTTGCTTCTGGCCCAAGATTATGTCTTTTTGGTTTTTTTTTTGGTTTTTTTGGATTTTTC…	500
AT1G08073	AT1G08073	AT1G08073.1	AACTTCCATTCTATCAATCTCATTTGGTGTACTGTTCAAAGGAAGAGGCTGCATAACTTCATTGTTATTTAGTAGTTCACGTTCTTCACTTTGTTGACCACCTTCGTTACCATCACCCAAAACAGTTTCACTTCCAACAGATGGAGGAACATCCGGGTGCAGCTGCTCTTGGATTTCTGTGGTATTAGTCTCCCTTTCAACAACAGTATTTACTGGAGCAGAAGCACGCAAGTTGGAAATAAAATGTTCTTCTATCAACTGGGCAATTGAAGCTGATAGGCTACTTGGCTGAGGATGACCTATATCAGTCCACCGACTATCACCAACCCCTCTTCTTGATGAATCCATACCCACAACAGAATAATCAGTCAAAG	374	10	TCTATCAATCTCATTTGGTGTACTGTTCAAAGGAAGAGGCTGCATAACTTCATTGTTATTTAGTAGTTCACGTTCTTCACTTTGTTGACCACCTTCGTTACCATCACCCAAAACAGTTTCACTTCCAACAGATGGAGGAACATCCGGGTGCAGCTGCTCTTGGATTTCTGTGGTATTAGTCTCCCTTTCAACAACAGTATTTACTGGAGCAGAAGCACGCAAGTTGGAAATAAAATGTTCTTCTATCAACTGGGCAATTGAAGCTGATAGGCTACTTGGCTGAGGATGACCTATATCAGTCCACCGACTATCACCAACCCCTCTTCTTGATGAATCCATACCCACAACAGAATAATCAGTCAAAG	365	TGTAAAACGACGGCCAGTTTTAGGTGACACTATAGAATATCTATCAATCTCATTTGGTGTACTGTTCAAAGGAAGAGGCTGCATAACTTCATTGTTATTTAGTAGTTCACGTTCTTCACTTTGTTGACCACCTTCGTTACCATCACCCAAAACAGTTTCACTTCCAACAGATGGAGGAACATCCGGGTGCAGCTGCTCTTGGATTTCTGTGGTATTAGTCTCCCTTTCAACAACAGTATTTACTGGAGCAGAAGCACGCAAGTTGGAAATAAAATGTTCTTCTATCAACTGGGCAATTGAAGCTGATAGGCTACTTGGCTGAGGATGACCTATATCAGTCCACCGACTATCACCAACCCCTCTTCTTGATGAATCCATACCCACAACAGAATAATCAGT…	436
AT1G09790	COBL6	AT1G09790.1	ATGGGTGCAATGCTAAATCTTTTGCTCGTCGTTACTGTCATTCTCTGTTCAATCTTATCACCCACACGGTTTATGATTATGATTGATAAAATGGTTGCAGATGGATACGATCCTCTTGATCCGTTCGGAAAAATCATTATCAAATGGGATCTTCTTTTATCATCACCTGGCCAACACCACGTACAAGTAACGTTAGAGAACATGCAAGAGTATCGACACGTGGAAAAGCCAGGGTGGAAGCTTAGCTGGCATTGGCTCAACCAAGAAGTGATATGGGACATGAAAGGAGCTGAGACGACGGAGCAAGGTAATTGCTCTGCCTTTGCCTCCAGCGGTAACCTTCCTCACTGCTGTCTCGAGCGACCAACCATAGTCGACCTTCTTCCCGGTGCTTCTCTC…	1451	100	GATGGATACGATCCTCTTGATCCGTTCGGAAAAATCATTATCAAATGGGATCTTCTTTTATCATCACCTGGCCAACACCACGTACAAGTAACGTTAGAGAACATGCAAGAGTATCGACACGTGGAAAAGCCAGGGTGGAAGCTTAGCTGGCATTGGCTCAACCAAGAAGTGATATGGGACATGAAAGGAGCTGAGACGACGGAGCAAGGTAATTGCTCTGCCTTTGCCTCCAGCGGTAACCTTCCTCACTGCTGTCTCGAGCGACCAACCATAGTCGACCTTCTTCCCGGTGCTTCTCTCAACGTTCAAGTTGCCAATTGTTGCCGTGGAGGCGTCTTGACTTCCATGTCTCAGGACCACGCCAATCACGTCTCTGCTTTTCACATGACAGTTGGAAGC…	429	TGTAAAACGACGGCCAGTTTTAGGTGACACTATAGAATAGATGGATACGATCCTCTTGATCCGTTCGGAAAAATCATTATCAAATGGGATCTTCTTTTATCATCACCTGGCCAACACCACGTACAAGTAACGTTAGAGAACATGCAAGAGTATCGACACGTGGAAAAGCCAGGGTGGAAGCTTAGCTGGCATTGGCTCAACCAAGAAGTGATATGGGACATGAAAGGAGCTGAGACGACGGAGCAAGGTAATTGCTCTGCCTTTGCCTCCAGCGGTAACCTTCCTCACTGCTGTCTCGAGCGACCAACCATAGTCGACCTTCTTCCCGGTGCTTCTCTCAACGTTCAAGTTGCCAATTGTTGCCGTGGAGGCGTCTTGACTTCCATGTCTCAGGACCAC…	500
AT1G14180	AT1G14180	AT1G14180.1	AAAGTTAGATAGACACAGTACAAGTAAAGAAGAAGCAGATTTCTCCCCTTTCCAAGAAATTAGGGTTTTTGGCTTCGATCGAATTTGCGGCAAGTAGGTTCAATTTCTTCCGACAACAGTCATCTTCTTCCTCATTTGTCTCTCCGAGTTTCGAAGCAGTGAGCTAAGCTAAAGAACAAGGAACAAAACCAAATTATGTGTTTGCGAGATCTGTCTCATAGTTTATGGAGTTGGAGAGGTGTTTAAGCTTGGTATTGAGAAGCTATACTGTTGTCAGCTTGAGGTGTTTTTAGCGAAAGGGTCTATCGAGTGAATAGAAGTTAAAGTATGGGTTCGCTCTGTTGTGTAGCTGCGAAGTCAGATAGATCAAATTCTACAAGTGGGGACTTTTCATTTGGC…	1817	1100	CGAGGCTTAAACCGCTTTATGAAGATGGGCCATCTTCAAGACCATGGGGCTGTGCTCAGGCCGGTGACTGTGTTGAAAGTGCTGTCAATGTGCCCCCTAAAAACACCATGATGATGATAAACCGGAACCGGATAAGGAAAAGCCTCTCATTGAGAGGAAACTCAAGCAAAGATTTTTCAAGAAAAATGAAGAGAAGTAACTCAGTTGCCATGGAAAATCTGGCTAATCAAGTCTCGCTTGTTCATTCTAGAGGGAAAGAGAAAGTTTCATGGTAGCTGGAGGAAAAAAGCAGAGTGATCAAAACGTCGATTTTTCTGGCCTAGTTAAACATTTAACCTTTTGACAAGTATTGATCTTGGAAGACCAGTGAAGTACTGTAGAGTATTCATTTTGGAACAT…	429	TGTAAAACGACGGCCAGTTTTAGGTGACACTATAGAATACGAGGCTTAAACCGCTTTATGAAGATGGGCCATCTTCAAGACCATGGGGCTGTGCTCAGGCCGGTGACTGTGTTGAAAGTGCTGTCAATGTGCCCCCTAAAAACACCATGATGATGATAAACCGGAACCGGATAAGGAAAAGCCTCTCATTGAGAGGAAACTCAAGCAAAGATTTTTCAAGAAAAATGAAGAGAAGTAACTCAGTTGCCATGGAAAATCTGGCTAATCAAGTCTCGCTTGTTCATTCTAGAGGGAAAGAGAAAGTTTCATGGTAGCTGGAGGAAAAAAGCAGAGTGATCAAAACGTCGATTTTTCTGGCCTAGTTAAACATTTAACCTTTTGACAAGTATTGATCTTGGA…	500
AT1G63000	UER	AT1G63000.1	AAAAATTTATCACTACTCCAATTATCTACACATGTTTTGCTTAATTTTTGGTAATGTCACCTAAATTTAACAATTTCCTAAAATATTCATGAAAAAAAACTCATGGGTCACAAATCTCAAATAAGAAACGATGGGTGGTCAAAAGAAAAAAACTAAAAAGATTATTGCTTCCCCGAGAAATTGGGATAAAAAGAAGCAACACCGATCACAACGTCTCCCTATACCATCTCCTTCAGATCCACACACTCTCTCTTATATCTCTCCGGCGAAAACTTTCCGATCACCGACAAAAAAAAAAAATGGTTGCAGACGCAAACGGTTCATCATCAAGCTCATTTAACTTCCTAATCTACGGTAAAACCGGATGGATCGGTGGTTTACTCGGTAAACTCTGCGAAG…	1466	1150	AGTCTCTGATCAAGTTCGTGTTTGAGCCCAACAAGAAGACTGAAGTTAAAGCTTGAAATGTGGTTTTGTAAGGTAAACGGTTCTTAACCCCAAAAAAACAAATCAAATGAAAGACAAAAAAAGTTTGGGTTTTTAAAAGAAGTATCTTTTTTTTTTTTGGGTTTATGGGCTGAAAAAATTGTTGTGTTTTTTGTATTTTATTTTTTTGTTTTTCTTTTTCCCAATGTTGTTGTATTGTTAAAATAAACTTTTGTTTCATTACAAATAAGAAATGTACTATTTTGCATTATTTACTCTTGTTAATCAAACTATCTTTC	317	TGTAAAACGACGGCCAGTTTTAGGTGACACTATAGAATAAGTCTCTGATCAAGTTCGTGTTTGAGCCCAACAAGAAGACTGAAGTTAAAGCTTGAAATGTGGTTTTGTAAGGTAAACGGTTCTTAACCCCAAAAAAACAAATCAAATGAAAGACAAAAAAAGTTTGGGTTTTTAAAAGAAGTATCTTTTTTTTTTTTGGGTTTATGGGCTGAAAAAATTGTTGTGTTTTTTGTATTTTATTTTTTTGTTTTTCTTTTTCCCAATGTTGTTGTATTGTTAAAATAAACTTTTGTTTCATTACAAATAAGAAATGTACTATTTTGCATTATTTACTCTTGTTAATCAAACTATCTTTCTCTCCCTATAGTGAGTCGTATTAGAAGCTTGG	388
AT1G70830	MLP28	AT1G70830.1	ATAGGGCTATCGAAGCCCCAAGAAAACTCACTCTCTATACCTCCTCAAGAAAATCAAAGCAGCAGTTATGGCCGACGTAGCAACAAAGCACCCCATGGAAGATGAGGTGAAGAAGACGGAGGCGTCTAGTTTGGTGGGGAAGCTAGAGACAGACGTGGAGATCAAGGCTTCGGCTGATAAGTTTCACCACATGTTCGCTGGGAAACCACACCATGTCTCCAAAGCAAGTCCAGGCAACATTCAGGGATGTGATCTGCACGAAGGCGACTGGGGCACAGTCGGCTCTATCGTCTTCTGGAATTACGTACATGATGGGGAGGCAAAGGTGGCGAAGGAGAGGATCGAGGCGGTGGAGCCAGATAAGAACTTGATCACGTTTAGGGTTATAGAAGGTGATCT…	1331	1050	ACGAACATCTTTTGGCCGAGGAATAGAGGAGTACTACTACTCTTCGTGTTTGAATTTAAATGCAATAAATAAGGACTAAGAGCCATGTCTTTGTGAGATATATGAATGTGAGTGTGCATCATGAATGTATGTATACTAAGATCGTTTTACGTTGGCTACTGTAACTTTGAGAAGCAATGTGTAGTAGCTGTGATGAAGCTAGTATAAATATATAATAAGTATGTTATATATGTTTGCTAATAATAAATGTTTGGACTAGCGAAGCCCTATGTTTATGCTTTC	282	TGTAAAACGACGGCCAGTTTTAGGTGACACTATAGAATAACGAACATCTTTTGGCCGAGGAATAGAGGAGTACTACTACTCTTCGTGTTTGAATTTAAATGCAATAAATAAGGACTAAGAGCCATGTCTTTGTGAGATATATGAATGTGAGTGTGCATCATGAATGTATGTATACTAAGATCGTTTTACGTTGGCTACTGTAACTTTGAGAAGCAATGTGTAGTAGCTGTGATGAAGCTAGTATAAATATATAATAAGTATGTTATATATGTTTGCTAATAATAAATGTTTGGACTAGCGAAGCCCTATGTTTATGCTTTCTCTCCCTATAGTGAGTCGTATTAGAAGCTTGG	353
AT1G80133	AT1G80133	AT1G80133.1	CATGTCCCAAAGCTTGTGTATGCTATGTAACTTTGGGTTTTGAGAAAATTGTGATGATATGGATTCGTCAAGAAAATATAAACGATGTGGTTTTGGAGCTGCACTGTTCGTTGCTAACATCTTCTTCTCTCTGCTCTCTCTACACTGCATATCTGGGGCACATGGTCATCAACAAAGAATGAAAGAATCGGTTATGGGTTCAGAGCCTCCCGTGTGTGCGACAAAATGCCGGAACTGCAAGCCTTGCCTTCCTTATCTATTTGACATTCGTGGTGCTCATGATGATGATGATGATAGTGAACCATACTATCCGGTAAAGTGGATATGTAGATGTAGAGATAGAGTATTTGAACCTTAAGAATAGTATCTATATATACATTATTTATCTAGTGTCTTGCT…	598	130	TCTGCTCTCTCTACACTGCATATCTGGGGCACATGGTCATCAACAAAGAATGAAAGAATCGGTTATGGGTTCAGAGCCTCCCGTGTGTGCGACAAAATGCCGGAACTGCAAGCCTTGCCTTCCTTATCTATTTGACATTCGTGGTGCTCATGATGATGATGATGATAGTGAACCATACTATCCGGTAAAGTGGATATGTAGATGTAGAGATAGAGTATTTGAACCTTAAGAATAGTATCTATATATACATTATTTATCTAGTGTCTTGCTTCTCATGGATGTTCATGATCTGACCCATGAATGATGGCATCATGATGGTGGTTCATTGGATATTGTCGGGAATTATACAATCTTTCGATATGTAATCAGGTAAACATTTACTCGTGGCTTGGCATGTGT…	429	TGTAAAACGACGGCCAGTTTTAGGTGACACTATAGAATATCTGCTCTCTCTACACTGCATATCTGGGGCACATGGTCATCAACAAAGAATGAAAGAATCGGTTATGGGTTCAGAGCCTCCCGTGTGTGCGACAAAATGCCGGAACTGCAAGCCTTGCCTTCCTTATCTATTTGACATTCGTGGTGCTCATGATGATGATGATGATAGTGAACCATACTATCCGGTAAAGTGGATATGTAGATGTAGAGATAGAGTATTTGAACCTTAAGAATAGTATCTATATATACATTATTTATCTAGTGTCTTGCTTCTCATGGATGTTCATGATCTGACCCATGAATGATGGCATCATGATGGTGGTTCATTGGATATTGTCGGGAATTATACAATCTTTCGATA…	500
AT2G03830	RGF8	AT2G03830.1	CTTTTAGTTGATATAAAAGAAGAGAAGAAGAAGAAAAAGAAAGATAGCACAAAAAAGCTTCTCATATAGCTAAAAATCACTTTGAAGAATATGAAGCTAATTAGAGTCACCCTCTTTCTTTGTGCACTAGCCATTTTATTGCTTGTAACTCCAACATCTTCTCTACAACTTAAACATCCCTACTCATCTCCTAGCCAAGGTTTAAGCAAAAAGATTGTTACGAAAATGGCGACGCGAAAGCTCATGATCATCTCTAGTGAATATGTGATGACATCAACATCTCATGAAGGTTCAAGCGAACAACTTCGAGTCACTTCTTCAGGAAAATCTAAGGATGAAGAGAAGAAACTAAGTGAAGAAGAAGAAGAGAAAAAAGCTCTAGCGAAATATCTATCGATG…	742	250	ATCTCTAGTGAATATGTGATGACATCAACATCTCATGAAGGTTCAAGCGAACAACTTCGAGTCACTTCTTCAGGAAAATCTAAGGATGAAGAGAAGAAACTAAGTGAAGAAGAAGAAGAGAAAAAAGCTCTAGCGAAATATCTATCGATGGATTATCGTACGTTTAGAAGAAGAAGACCAGTTCACAACAAGGCTTTACCTCTTGATCCATGAAAACATTATATTATTTCAAAATAACTAATAAAAGTTCTAGCTAGATTAATATTTGTTATTAGGATGGTTATTGGTTAATTGGTTGTAGTAACGTAGTTTAGTTTCTTTGGACCATTGAGGAACAAGTTTTGGCGATATTATTGTAATTAAAGGAACATGTTCGTGTTATTTTTCTTATATTAATGA…	429	TGTAAAACGACGGCCAGTTTTAGGTGACACTATAGAATAATCTCTAGTGAATATGTGATGACATCAACATCTCATGAAGGTTCAAGCGAACAACTTCGAGTCACTTCTTCAGGAAAATCTAAGGATGAAGAGAAGAAACTAAGTGAAGAAGAAGAAGAGAAAAAAGCTCTAGCGAAATATCTATCGATGGATTATCGTACGTTTAGAAGAAGAAGACCAGTTCACAACAAGGCTTTACCTCTTGATCCATGAAAACATTATATTATTTCAAAATAACTAATAAAAGTTCTAGCTAGATTAATATTTGTTATTAGGATGGTTATTGGTTAATTGGTTGTAGTAACGTAGTTTAGTTTCTTTGGACCATTGAGGAACAAGTTTTGGCGATATTATTGTAAT…	500
AT2G23510	SDT	AT2G23510.1	ATGCCGATTCACATAGGTTCATCGATCCCTTTAATGGTCGAGAAGATGCTCACCGAAATGGTAAAACCCTCAAAACATATTCCTCAACAAACTCTTAACCTTTCAACACTTGACAATGATCCTTACAACGAAGTTATTTACAAGGCATGTTACGTTTTCAAAGCCAAGAACGTTGCTGATGATGATAACCGGCCTGAAGCTTTGCTTAGGGAGGCTTTATCCGATCTTCTTGGGTATTACTATCCGCTTTCGGGGAGTTTGAAGCGGCAGGAAAGTGACCGGAAGCTTCAGTTGAGTTGTGGCGGTGATGGAGGTGGTGTGCCGTTCACGGTAGCTACTGCAAATGTCGAGCTCTCTTCTTTGAAGAATCTAGAGAATATTGACTCGGATACGGCCTTG…	1392	400	AATTTTTTGCCTGTACTTCACGTGGATATTGATGGTTATCGACCTTTTGCTTTGCAGGTAACCAAATTTGAATGTGGAGGATTTATCTTAGGGATGGCAATGTCACATGCAATGTGCGATGGATATGGAGAAGGTCATATCATGTGTGCCTTGACGGATTTGGCTGGCGGGAAGAAGAAGCCGATGGTGACACCGATTTGGGAAAGAGAAAGACTCGTGGGGAAGCCGGAAGATGATCAACCTCCATTTGTTCCCGGCGACGACACAGCTGCTTCGCCTTACTTACCAACGGATGATTGGGTAACTGAAAAAATAACTATTAGAGCCGATAGCATAAGAAGATTGAAAGAAGCTACATTGAAAGAGTACGACTTCTCTAATGAGACAATCACAACTTTC…	429	TGTAAAACGACGGCCAGTTTTAGGTGACACTATAGAATAAATTTTTTGCCTGTACTTCACGTGGATATTGATGGTTATCGACCTTTTGCTTTGCAGGTAACCAAATTTGAATGTGGAGGATTTATCTTAGGGATGGCAATGTCACATGCAATGTGCGATGGATATGGAGAAGGTCATATCATGTGTGCCTTGACGGATTTGGCTGGCGGGAAGAAGAAGCCGATGGTGACACCGATTTGGGAAAGAGAAAGACTCGTGGGGAAGCCGGAAGATGATCAACCTCCATTTGTTCCCGGCGACGACACAGCTGCTTCGCCTTACTTACCAACGGATGATTGGGTAACTGAAAAAATAACTATTAGAGCCGATAGCATAAGAAGATTGAAAGAAGCTACATTG…	500
AT2G36307	ZPR4	AT2G36307.1	GTCCCTCTACCTTCCTTACATATAACAATCTCTCTTCATTACAACATAAGCTACTTCATTTCGATTCTAACAAGTTTCTTCTTCCCAAAAGAACCAAGTTTTGTCGAGATGGAGAGGCTAAACTCGAAGCTGTACTTGCAAAACTGTTATATAATAAAGGAGAACGAGAGGTTGAGGAAGAAAGCTCAGATTCTGAACCAAGAGAATCAACAACTTCTCTTCGAACTCAAACAAAAGCTCTCGAAAACCAAGAACTCTAGTGGATCAAATCAAGGAAACAACAACAACAACAACAACCTCTCTTCATCAAGCTCTGCTTCTGGATAATCCTGATGCAACAAAACTCTTTAGGACAAGACTTGGATTCGGATAATTAGGAGAACCCATCATTTTTATTTT…	706	300	CTCTTCATCAAGCTCTGCTTCTGGATAATCCTGATGCAACAAAACTCTTTAGGACAAGACTTGGATTCGGATAATTAGGAGAACCCATCATTTTTATTTTTTATTTTATTGGTGTAATGTAAGAAAAATTAGCTAAGTAATAGTGGTTAGTGGTAGTATTATTAATTATGGAGTAGTTTTTATATTTTTGTTGGGTTCTTCTAATTAAATTACTACAAAAAGGACAGAGTGTTGTATGCTCTCTGGCCTATCTTCTGAGGGATATTTTACTTTTGTTTCCATTTATATGTTAATTAGATTTTCTATTTTGCCTTTTCATGTGGGGTTTGGTTGTTTAGGACATGGTGGATTCTGGGACTACATTGTACCTTCTGCTCTTCTCTTAAACAACCAGTATCT…	407	TGTAAAACGACGGCCAGTTTTAGGTGACACTATAGAATACTCTTCATCAAGCTCTGCTTCTGGATAATCCTGATGCAACAAAACTCTTTAGGACAAGACTTGGATTCGGATAATTAGGAGAACCCATCATTTTTATTTTTTATTTTATTGGTGTAATGTAAGAAAAATTAGCTAAGTAATAGTGGTTAGTGGTAGTATTATTAATTATGGAGTAGTTTTTATATTTTTGTTGGGTTCTTCTAATTAAATTACTACAAAAAGGACAGAGTGTTGTATGCTCTCTGGCCTATCTTCTGAGGGATATTTTACTTTTGTTTCCATTTATATGTTAATTAGATTTTCTATTTTGCCTTTTCATGTGGGGTTTGGTTGTTTAGGACATGGTGGATTCTGGGACTA…	478
AT2G42660	AT2G42660	AT2G42660.1	GTATTATTGAAGCCAACGCCGAAATTATCATAGAGATTTAACCTCTCTCATGGGTTTTTTTTTGTTTGTTTTTGAGTAATTGATCTCGAGAGCTAGCTAAAGACACTCTCGCCGGAGAGACATGGCCGGGAGATCTTCGCCGGGAAAATGCTCCACGTGGCTTGACCTGAACAGAGAAGAAACAGTGGAGAAGAACAATGAAGAAGAGTCATCAGTGGAAGACGAAGACCAAATCACGAATAACGTTAGACAGTATATTCGGTCCAACATGCCTCGGCTTCGTTGGACGCCTGATCTTCATCTCTCCTTCGTTCGTGCTGTCCAACGACTAGGCGGTCCAGACAGAGCGACGCCGAAATTGGTTCTTGAGATGATGAATCTAAAAGGATTGAGTATTGC…	904	450	CTTCTCGCCCTGGATTTGGAGCTTTCATGAGTGGACAAAGAAGCTATTTGATGGACATGATCGACTCTCGATGTATCCCTCATAGCGATTTAAGACATGCCTATAACTCTAAAACCGTTCCTTCGAGGGTACTCAATCAAGACGCGGTCGTTACAAATCTTGGAGGTAACTTTCTTATGCGACCTTCGAGCTGGTTTAGCGGGTTATGCAGAAATGACCGAGACAGCACAGAGAACAAGACTCTGCCTCTACTCGAGATTAGGAAGAAGAACAATGAGAAAAGAGTCCGAGATGAAGAAGTATCATCAGTCAAACGATTGAAATCAATGTCCGGAGGTGGGATACAGTTGCCTGAGTTTGGAAATTGCAGGCAAAAACCAACAGATGATATCAACACAA…	429	TGTAAAACGACGGCCAGTTTTAGGTGACACTATAGAATACTTCTCGCCCTGGATTTGGAGCTTTCATGAGTGGACAAAGAAGCTATTTGATGGACATGATCGACTCTCGATGTATCCCTCATAGCGATTTAAGACATGCCTATAACTCTAAAACCGTTCCTTCGAGGGTACTCAATCAAGACGCGGTCGTTACAAATCTTGGAGGTAACTTTCTTATGCGACCTTCGAGCTGGTTTAGCGGGTTATGCAGAAATGACCGAGACAGCACAGAGAACAAGACTCTGCCTCTACTCGAGATTAGGAAGAAGAACAATGAGAAAAGAGTCCGAGATGAAGAAGTATCATCAGTCAAACGATTGAAATCAATGTCCGGAGGTGGGATACAGTTGCCTGAGTTTG…	500
AT2G44480	BGLU17	AT2G44480.1	CAACAAATATACTTGATCCAGTTATAAAACCTTTCCTACGAAAACTCAAAGAAACAATGGCCATCAAATCCATATTTATCATCATCATCATCAGCATCATCACATCAATATCTGAACTTTATGCTTTGGATCCTTCGTTTCTTCGTCTTTCGACCTCTCTCCAAAGAAGTAGCTTTCCTCAAGATTTTCGGTTTGGTGCAGCTTCGAGTGCTTATCAGAGTGAAGGAGCAGCCAACGTTGATGGAAGAGAACCAAGCATATGGGATACGTTTACTAAACAATATCCAGAAAAGATTTCAGATGGTAGCAATGGCGACGTTGCAGACGAATTTTATTACCGTTTCAAGGAGGACGTGGCACATATGAAAGAAATAGGGCTGGACTCATTTAGGTTTTCGA…	1753	1200	GGTGAACCGACGAGTGCTGATTGGCTCTTTATATGTCCAGAAGGGTTTCAAGATGTTCTATTATACATAAAATCGAAGTTTCAAAATCCAGTAATCCTCGTCACTGAGAATGGAATGCCTAGCGAGAATGACAAATCATTGTCCGTGAACATAGCACTCAATGACGAGGCAAAGATCAAATATCACCAACTCCATCTCACTGCTCTTCTAGAAGCAGTCAGTCAAGGAGCAGATGTGAGAGGATATTATATATGGTCATTAATGGATGATTTTGAGTGGGAATTTGGTTACAAATATAGATACGGATTGGTCTACGTTGATTTTCAAGATGGACTTAAACGACACCTCAAGAGTTCTGCTCTTTGGTACCATCATTTTCTATCCAACTCATCCTCCTAT…	429	TGTAAAACGACGGCCAGTTTTAGGTGACACTATAGAATAGGTGAACCGACGAGTGCTGATTGGCTCTTTATATGTCCAGAAGGGTTTCAAGATGTTCTATTATACATAAAATCGAAGTTTCAAAATCCAGTAATCCTCGTCACTGAGAATGGAATGCCTAGCGAGAATGACAAATCATTGTCCGTGAACATAGCACTCAATGACGAGGCAAAGATCAAATATCACCAACTCCATCTCACTGCTCTTCTAGAAGCAGTCAGTCAAGGAGCAGATGTGAGAGGATATTATATATGGTCATTAATGGATGATTTTGAGTGGGAATTTGGTTACAAATATAGATACGGATTGGTCTACGTTGATTTTCAAGATGGACTTAAACGACACCTCAAGAGTTCTGCT…	500
AT3G02110	AT3G02110	AT3G02110.1	TATATCATAAAATATTTCAATGTCATTTAAATATTATCCTGATTTCGTCTATCTCTCTCTCTCTCTCTCTCTCTCTCTATTTAAGACAAGCTAAAGGTAGAACTGTAGAGGCCAATCTCAAAAAGTCTCCGACACTCTCTAGATTTCCTTTGCTCCTTCGTTCTGGCCATGGCAATGGCAAAACTCGCAATTTTCACCACTCTTATGGCCATACTCGTAATGACATCTCAAGGAAGGATTCCAACAGAAGGAGGAGAGAAAGAAGCAGAGGCTGACAGAATTACGTCACTTCCAGGTCAGCCTAACGTCACGTTCGAGCAGTTTTCCGGCTACGTCACCGTCGATAAACTCTCCGGAAGATCACTCTTTTATTGGCTCACTGAAGCTTCTGACCTCCCT…	1824	1530	ACGTGCTGCTTTTGAGCTTTTTAAGTATTTCTTGAGAGGCAAGCCACTTCCAAAGGCTTAAAAAAATTGAAGTCAAGAGAGAGATTGTAACATTTGAAATCATGCCCGAGAAAAATGAAAATGTAAAGTTTGGGTTATGAGATGGTATTTAATTAAATCTAGTCTATTAATGACAGCAAGTATTTAATTATTTAGCCTATAATTGTTTTACGTTTACATTCTCCTAAGTCCTGAAGGCCTTCATCAATTTGTTTCCCATATTCACATGAGAAAATGCTAGTTTGGTGTGTCATTA	295	TGTAAAACGACGGCCAGTTTTAGGTGACACTATAGAATAACGTGCTGCTTTTGAGCTTTTTAAGTATTTCTTGAGAGGCAAGCCACTTCCAAAGGCTTAAAAAAATTGAAGTCAAGAGAGAGATTGTAACATTTGAAATCATGCCCGAGAAAAATGAAAATGTAAAGTTTGGGTTATGAGATGGTATTTAATTAAATCTAGTCTATTAATGACAGCAAGTATTTAATTATTTAGCCTATAATTGTTTTACGTTTACATTCTCCTAAGTCCTGAAGGCCTTCATCAATTTGTTTCCCATATTCACATGAGAAAATGCTAGTTTGGTGTGTCATTATCTCCCTATAGTGAGTCGTATTAGAAGCTTGG	366
AT3G13230	AT3G13230	AT3G13230.1	CGGCTACATAGATAAACCCTAAGCTTAAAACCTTCATAAAACAAAAAACATCCTCCGAAGCAGCTACTCCTCCTCAGTTGTTGTTCCGCCGTCCCGCCATCAGATCCCAATCAAAGATTTAGGTAATAATTTACCATAGAAGAAATGGCAGAGTCTACTCAGATGGAAGTTGAGACAGCAACAGAAGGAACTGTGCCATTGCCGCCTAAACCAACCTTCAAGCCTTTGAAAGCTCATGAAATGTCTGATGGTAAAGTCCAGTTCAGGAAAATAGCTGTACCACCAAACCGATACTCGCCTCTCAAGAAAGCATGGTTGGATATCTACACACCCATTTACGATCAGATGAAGGTTGACATAAGGATGAATCTCAAAGCCCGCAAAGTCGAGCTTAAAACC…	1097	400	CGAGCTGACACTCCCGACATCAGTAATCTTCAGAAGTCTGCGGATTTTGTACACGCTTTCATGCTTGGTTTTGATATCCCTGATGCTATCTCTCTTTTGAGAATGGACGAGCTTTATGTTGAGTCTTTTGAGATCAAGGATGTGAAGACTCTTAAAGGTGAGCATTTGTCTAGAGCCATTGGTAGGTTGTCTGGTAAAGGAGGGAAGACAAAGTTTGCTATTGAGAACTCGACCAAGACGAGGATTGTGATTGCAGACACTAGGATTCATATTTTGGGAGCTTTCTCTAATATTAAAGTCGCAAGGAGTTCACTTTGCAGTCTTATTATGGGATCTCCTGCTGGGAAAGTTTACTCTAAGCTCAGATCTGTCTCTGCTAGATTGAACGAATAGTTTTGA…	429	TGTAAAACGACGGCCAGTTTTAGGTGACACTATAGAATACGAGCTGACACTCCCGACATCAGTAATCTTCAGAAGTCTGCGGATTTTGTACACGCTTTCATGCTTGGTTTTGATATCCCTGATGCTATCTCTCTTTTGAGAATGGACGAGCTTTATGTTGAGTCTTTTGAGATCAAGGATGTGAAGACTCTTAAAGGTGAGCATTTGTCTAGAGCCATTGGTAGGTTGTCTGGTAAAGGAGGGAAGACAAAGTTTGCTATTGAGAACTCGACCAAGACGAGGATTGTGATTGCAGACACTAGGATTCATATTTTGGGAGCTTTCTCTAATATTAAAGTCGCAAGGAGTTCACTTTGCAGTCTTATTATGGGATCTCCTGCTGGGAAAGTTTACTCTAAG…	500
AT3G13690	AT3G13690	AT3G13690.1	TATTATAAGATTAATTATTTGAAAAGGCCCAAAACATATTCTACTATATTTTTTTTTTATGAAATCATGAAGAGTAGCATTGGAAAAGACACAACAGATAATAGTAATAACCAGAAGATGGTAATTTTGTTGTTACTACAAAGCAACACAGAAGCAAAGAGAGACTAGTAGACTAGAGAAGAAAAACCAAAAACCCTAAAAAAAGAAAAAGAGAGAGATTGTTTTCACATTTTCGCGGTTTTCTTCTTCTCCTTGTATTTATCTCTGAAGTCGTGCTTTTGATGTGAAAGGAGAAGAAGCTTGAAGACAGACAACTTTAAAGTTGACGAAACCAATGCTTCTGGTGAAGTTTTGAGCTTTTGAGCGATCTTTTGGGTCTTGCTCTTGCTCTTGAGGCAG…	3622	3020	ACTACGCATCAACTCCAGGTTCAGAGGCAGGCAACCGAAGCGGGAGGTTCTGGGCGGATCATTACAGCGGTCAGCTAACGAATGATGGCTCGGATAGGTTCAGTGAAAGGCTGTCTGTTGAAACGCCAAGACTAGCTTTGAGGGAGAGGGAAAGAAGCCAGAGGTTTGAACTAAACCATAACAAGCAATACTAATCACACTACTTTGCTTTATGATAAGTTTAGTTGATAGGGTATTTAGTAAAGTCCTCTGTTTTAAGTGATGTGGTCCAAAGCTGGCAACACAGCTTTTTTTGTTTGTATAGTGGGGTAAGATGCAAAAACAGTTGCTAAATATGTTATCAAGGAATTTAAAATTGTTTTTGGTAAAGGAGTATTAAAAGAACAAAACAACAAGAGA…	429	TGTAAAACGACGGCCAGTTTTAGGTGACACTATAGAATAACTACGCATCAACTCCAGGTTCAGAGGCAGGCAACCGAAGCGGGAGGTTCTGGGCGGATCATTACAGCGGTCAGCTAACGAATGATGGCTCGGATAGGTTCAGTGAAAGGCTGTCTGTTGAAACGCCAAGACTAGCTTTGAGGGAGAGGGAAAGAAGCCAGAGGTTTGAACTAAACCATAACAAGCAATACTAATCACACTACTTTGCTTTATGATAAGTTTAGTTGATAGGGTATTTAGTAAAGTCCTCTGTTTTAAGTGATGTGGTCCAAAGCTGGCAACACAGCTTTTTTTGTTTGTATAGTGGGGTAAGATGCAAAAACAGTTGCTAAATATGTTATCAAGGAATTTAAAATTGTT…	500
AT3G15680	AT3G15680	AT3G15680.1	CTCAGCCGGAATTTTCACTTAGTTTATTTTAAATATTCTCGTTTTTTTTGTTGCTCTTCTTTTGCGAAAGTTTACAATATTGTGGTGAAGAAAACGAAAAAGTAATTATTATTATTTTTTTTCTTTATTTTTTTTCAAACGAGCCACCAGTTGTTCTTGTGTGTTCTATTTAAGCCCATCCTCTTCGCATCACTCTTTCAAAGCCTCGTGTCTTGATTTCTTTCACCAAACTCATATAATCACATATCTCTCCAAGTTCATCAAGAAAATAATATAAACACACACATACAAGAACTGAAGAATGAGCAGACCCGGAGATTGGAACTGCAGGTCATGCAGCCATCTCAACTTCCAGCGCCGTGACTCTTGCCAGCGATGCGGTGACTCTCGTTCCGGCCC…	1251	800	ATACAAACTGCTTTTGAAGTAGCCTTGTCTCCAATTTCTTAGGCACCGTTTCGATCAATGGAAAGGAGAAGCAGGAGCAAAAGAGAGAATTAAAAGATGATAATTTTGTTAGATGTTGCAATGAGAGCCAATATTGTAACTTTAGCTGTCGTGCTTTTGGATGTATTATCCATTTTTATTAAGATTTCTTTTCATTTTCTCCTTAATTCGTAATTTTTCTTTTGCAGTTTCTTTTTAAGAGTTTTATTATTCTAATCATTGTACGCTGCATGTCTTTCTTAAAAGAAGATTCTCTTCTCAATTTCATCGCTTTATACATGAGTTGCTACTTTCTTTTTGTTTTTGTTTCTTTGTTGTCCAGCCTTTTCACCGTATATTCTTATAGCTAGACTGTAATAT…	429	TGTAAAACGACGGCCAGTTTTAGGTGACACTATAGAATAATACAAACTGCTTTTGAAGTAGCCTTGTCTCCAATTTCTTAGGCACCGTTTCGATCAATGGAAAGGAGAAGCAGGAGCAAAAGAGAGAATTAAAAGATGATAATTTTGTTAGATGTTGCAATGAGAGCCAATATTGTAACTTTAGCTGTCGTGCTTTTGGATGTATTATCCATTTTTATTAAGATTTCTTTTCATTTTCTCCTTAATTCGTAATTTTTCTTTTGCAGTTTCTTTTTAAGAGTTTTATTATTCTAATCATTGTACGCTGCATGTCTTTCTTAAAAGAAGATTCTCTTCTCAATTTCATCGCTTTATACATGAGTTGCTACTTTCTTTTTGTTTTTGTTTCTTTGTTGTCCA…	500
AT3G15720	AT3G15720	AT3G15720.1	CGTGTATCCATTTTCTTCACATTGTCTTCCCCTGTCCCACAAATATCCGCTGAACATGGTAAAGTCCTTTAGCATCTTCTTTTCTATGTACATATGTATCTTATGTAAGTAGTATAATATAGTAGCTAGTGTAGTAAAGCCTTCGCTTCAACAACATTTTTTCTTTAGTCGTAAACATATTCATTCATGATTTTAACGCTTTTTCTTCAAAATATATGAAGAAGAAGACTTGGTTCTTGAATTTCTCACTGTTCTTTCTTCAAATCTTCACATCTTCGAATGCATTGGATGTTACTCAATTCGGAGCGGTTGGAGATGGAGTTACAGACGATTCACAGGCGTTCTTGAAAGCTTGGGAAGCTGTGTGTAGCGGAACAGGAGATGGGCAGTTTGTCGTTC…	1788	1200	GGGACGTCAAAGTCAGAGTACGGTGTTGACTTCCGATGCAGCGAGAGAGTTCCATGCACAGAGATTTTCTTGAGAGACATGAAAATAGAAACGGCATCATCAGGATCAGGACAAGTCGCACAAGGACAGTGTTTAAACGTGAGAGGTGCGTCTACAATTGCTGTACCAGGTCTAGAATGTTTAGAACTTTCCACAGATATGTTTTCATCGGCGCAATTGCTGGAACAAACTTGCATGTCGGCACAATCAGTGCAACCAAGAACAACAACACAACCGATGCAAGATCCAATATGGGTTTTTCAAAGCAGAGGGAAACAACTTAGAGTTTACAATATTGCCATATTAGTTTCATTTATCTCTTTGGTTACATATATTTTAGCTAGATAGGTTACATATATT…	429	TGTAAAACGACGGCCAGTTTTAGGTGACACTATAGAATAGGGACGTCAAAGTCAGAGTACGGTGTTGACTTCCGATGCAGCGAGAGAGTTCCATGCACAGAGATTTTCTTGAGAGACATGAAAATAGAAACGGCATCATCAGGATCAGGACAAGTCGCACAAGGACAGTGTTTAAACGTGAGAGGTGCGTCTACAATTGCTGTACCAGGTCTAGAATGTTTAGAACTTTCCACAGATATGTTTTCATCGGCGCAATTGCTGGAACAAACTTGCATGTCGGCACAATCAGTGCAACCAAGAACAACAACACAACCGATGCAAGATCCAATATGGGTTTTTCAAAGCAGAGGGAAACAACTTAGAGTTTACAATATTGCCATATTAGTTTCATTTATCTCT…	500
AT3G25980	MAD2	AT3G25980.1	ATTTCCGAGGAAGACTAGCCGTTACGCTCTTATTCCTTTTTTTTTCTTTTTCTTTCTTTCCTTCTTTTTAATCCTTCCCTCAAATATCTTTTTTTCCCTTCAAAATCATTAAAACCCTAAGCGACGCTGTTAACACTTGCGAATTCAATTTTCAAAATCACCGATCCTTAGACTCCATGGCGTCCAAAACAGCGGCTGCTAAAGATATCATCACTTTACACGGATCTGCTGCCATCGTCAGCGAATTCTTCTGTTACGCTGCGAACAGTATATTGTATAATCGTGCAGTTTATCCAGAGGAAAGTTTTGTGAAAGTGAAGAAATATGGACTTCCGATGTTGCTTATTGAAGATGAATCCGTCAAATCTTTCATGTCTAATCTCACTTCTCAGATCTCCG…	1074	600	TACTTGCCTTGTCTTGATGAAACATGTGTGTTTGATGTATTGGCGTATACGGATACTGATGTGGCTGTTCCATTCACTTGGATCGAGAGCGACCCGAAGTTGATTGCTAATCCACAGATGGTTAAGTTACACGGTTTTGATACCAAGATTCACAAAGTCGACACGCTTGTCTCATACAAGAACGACGAGTGGGATGAAGAAGAGTAACAGAAGTCGGGACACACGTATGCAAGGCTCTTTGTTCAGCTTGCGTTTATCTCTTTGGGAGTTCTCATTGTTCTTAAAGGCACGTGAATCCTTTATTCACACACCTATATCGTTTTCTCTTCTGTTTTTTTTCTTTTTCTGAATTGTATGAGAATTGGAATCCTGTACTTGTGTTGTGTTTTGTTCAAAAGT…	429	TGTAAAACGACGGCCAGTTTTAGGTGACACTATAGAATATACTTGCCTTGTCTTGATGAAACATGTGTGTTTGATGTATTGGCGTATACGGATACTGATGTGGCTGTTCCATTCACTTGGATCGAGAGCGACCCGAAGTTGATTGCTAATCCACAGATGGTTAAGTTACACGGTTTTGATACCAAGATTCACAAAGTCGACACGCTTGTCTCATACAAGAACGACGAGTGGGATGAAGAAGAGTAACAGAAGTCGGGACACACGTATGCAAGGCTCTTTGTTCAGCTTGCGTTTATCTCTTTGGGAGTTCTCATTGTTCTTAAAGGCACGTGAATCCTTTATTCACACACCTATATCGTTTTCTCTTCTGTTTTTTTTCTTTTTCTGAATTGTATGAGA…	500
AT3G54780	AT3G54780	AT3G54780.1	ATTTCCTTTGAGTCCACTGTTACTTACTAAAATGGTGAGCAAATGGAAGAAGATGAAGCTAGCTTTGAGTTTGAATCTCTGCAACTATCTCCCCAGAACCCTCGAGGAGGAACCACCATCATTGGCTTTGAATTCCGCTGAGACATTATCAGATGCTGCTTTGCTCTCTCCTCTTAACTGGCCCATGACTCCAACACCTTCTTCTTACCGTCGAAGGTTGTCCAGAAGTAGCAGCAAATCGTCAAAGACTTGCTCTATATGCTTGAACAAGATGAAAGAAGGTTGTGGACATGCAATTTTCACAGCGGAGTGCTCGCACATGTTTCATTTTCATTGCATTGCTTCGAATGTGAAACATGGCAACCAAGTTTGCCCAGTGTGCCGAGCTAAATGGAAGGA…	2181	1350	TAAAAGCTGGGAGTTACTCTAGCCTTGTAACTGGTGATGGCCACTCAGGGTTGGTTGATCTTGGTGATCTTTATGCTGATGAAGAGAGGGATTTCTTGGTTTCTATCAACATCCCTGTTGAGGAAGATGGACATACACCATTGCTAAAGCTGAGATGTCTCTACATTAATCCCTTGACAAAGGAGATTACAACGCTTGAAAGTCACGTGCTTCAGATTCGAAGACCAGAATATGTTGCTGAAGAAAAAGTTGTTCCCATCGAAGTGGTCAGGCAAAGAAACAGATTCCTAGCTGCAGAGGCAATGGCCCAAGCAAGAACTTTAGCAGAGCATGGAGATTTAGAGGCAGCCGTTAAAGCCATTGAGAATTTTAGATTGGTTTTGGCAGAGACGGTTGCAG…	429	TGTAAAACGACGGCCAGTTTTAGGTGACACTATAGAATATAAAAGCTGGGAGTTACTCTAGCCTTGTAACTGGTGATGGCCACTCAGGGTTGGTTGATCTTGGTGATCTTTATGCTGATGAAGAGAGGGATTTCTTGGTTTCTATCAACATCCCTGTTGAGGAAGATGGACATACACCATTGCTAAAGCTGAGATGTCTCTACATTAATCCCTTGACAAAGGAGATTACAACGCTTGAAAGTCACGTGCTTCAGATTCGAAGACCAGAATATGTTGCTGAAGAAAAAGTTGTTCCCATCGAAGTGGTCAGGCAAAGAAACAGATTCCTAGCTGCAGAGGCAATGGCCCAAGCAAGAACTTTAGCAGAGCATGGAGATTTAGAGGCAGCCGTTAAAGCCA…	500
AT3G55690	AT3G55690	AT3G55690.1	AATAATTAAAAAAAAAACAGAAACAATATTATAATAAATTTATCTTTTGAGCTGTGTCCTCAATGAAACCTTAATAAAGAGAACCCTCTCTGCAACATTTAATACTCATAACAAAACCTATCTCTCTCTGTCTTTACTCATTGTCGTTATGGTCGCGCCGCCTATAGCCGCCGCGTCGTTAGAGCTCCCTCCTCCGTTCCCCGCCGTCTTCGAACAACCAATGGAGAAACTCACCTTCCCTAACGAGTTCCCTTACGAGTTTGCCTCCTCAACGTTTTCAACTTCTCCGGAAGACTCAACGGAGACAGAAGATGAAACAACCGACGACGAAGATGACTTCTTAGCCGGGTTAACTCGCAGACTCGCTCTCTCGACTCAGCGCCTCTCTTCTCCTTCCTT…	1615	800	GTTTTCCTTCCCCGGAAATACTCAAACCCTTCTGATTCCCCGAAGAAGAAATCAGGAGATGGATGTGTTAAGGTTGTTAACCAGCAAAAACCTAAAATTGAAGTGTTACCGGTTCGCTGTAAACCAAATTCGAAAGCTGGTCTCTCTACAGGACGCAGCAAAATCGATTACGTAGCTGGTGGTGGATGTCTGAAGCATGAAAAGCCTCTTCTACAAGAATGGATGTACTGAGTTTGAATTAGGTTGTAGGATTCAGGACTTTTGGAAGAAGAAAATACAGAAATGGTCGTAGTTAGTGGGTTGAATTTATAGTGTTGATTGTGATGGTTACTGGTTATAGTAAAGAATAATTTTGCGGGGTTAAGTTGGATTGGGATTTATTTATATTTACTTAGGAGA…	429	TGTAAAACGACGGCCAGTTTTAGGTGACACTATAGAATAGTTTTCCTTCCCCGGAAATACTCAAACCCTTCTGATTCCCCGAAGAAGAAATCAGGAGATGGATGTGTTAAGGTTGTTAACCAGCAAAAACCTAAAATTGAAGTGTTACCGGTTCGCTGTAAACCAAATTCGAAAGCTGGTCTCTCTACAGGACGCAGCAAAATCGATTACGTAGCTGGTGGTGGATGTCTGAAGCATGAAAAGCCTCTTCTACAAGAATGGATGTACTGAGTTTGAATTAGGTTGTAGGATTCAGGACTTTTGGAAGAAGAAAATACAGAAATGGTCGTAGTTAGTGGGTTGAATTTATAGTGTTGATTGTGATGGTTACTGGTTATAGTAAAGAATAATTTTGCGGGG…	500
AT4G27520	ENODL2	AT4G27520.1	GTTCTCTAATGCGTTTTTCCCGGGGATAAATTCATATAACTTCAAATCCCAAAAAGAATTAAATTAAACACGTCGGCAGATACGAAGAAGCAATATCTTCTTTTAATGTGAGGAAAACGAGTAGATACAGAGATTCAATTTCGAACACGTATTACCCATAAAAACGACCTCTCTCTATCATTAAGACAAAAAAGCTTCACACTTTCCTTAGCCCATTATAAACGCTTCATTTCTATATAAACATCTCTTATCTTGTTGAAAATCTCTCGCAGCTTTTGAAAAACATGACCTTTCTAAAAATGAAAAGCCTTTCTTTCTTCTTCACCATCCTCCTCTCTCTCTCGACCCTCTTCACCATCTCCAACGCACGGAAGTTTAATGTCGGAGGCAGTGGCGCGT…	1846	1200	GGTCCATCAGCCGCTGGTGATATCTCTACGCCGGCTGGAGCTCCAGGGCAGAAAAAATCGTCGGCGAATGGTATGACCGTTATGTCGATTACTACGGTTTTAAGTTTGGTTTTGACCATCTTTCTGTCAGCTTAAGAACACTTGTGAGACTTGTTTCATGTCGGATTCGATTTGTTCTTGTTTCGGTTGAGTTTCCAACTTTGTTTTAAATTGTTTTTGGATCCCAGTTTGATTCTGTATTATTCAGTATAGTTGGATTGTTTTGTTATAAATAATAGACAGTTCTAAACATGATAACTCCACTTATACCAACATTATGTGATACATCATACTTATATATTAATTACATTTACATGTGAATGCATAAGGTTAGTGTTGAAACTCAATGTCGCATCTCAA…	429	TGTAAAACGACGGCCAGTTTTAGGTGACACTATAGAATAGGTCCATCAGCCGCTGGTGATATCTCTACGCCGGCTGGAGCTCCAGGGCAGAAAAAATCGTCGGCGAATGGTATGACCGTTATGTCGATTACTACGGTTTTAAGTTTGGTTTTGACCATCTTTCTGTCAGCTTAAGAACACTTGTGAGACTTGTTTCATGTCGGATTCGATTTGTTCTTGTTTCGGTTGAGTTTCCAACTTTGTTTTAAATTGTTTTTGGATCCCAGTTTGATTCTGTATTATTCAGTATAGTTGGATTGTTTTGTTATAAATAATAGACAGTTCTAAACATGATAACTCCACTTATACCAACATTATGTGATACATCATACTTATATATTAATTACATTTACATGTGAA…	500
AT4G29020	AT4G29020	AT4G29020.1	TTTAACCCTTCACTCTTCTATATAAATCTCCCCCAAGTACTTAACACTCTTCACTACTCTCTCCACTAAACAAAAACACTAGAGTTAAGTTACATATAGAGTAAGGAAGAGATGGCAGTTAGGTGTTTAGCCGTGTTCCTCGTTGCTCTCATGGTGTCTCAAGCAGTCACCGCAACAAGACCGGCTCCAACCAAGAATGTCGGAGCTGGTCTTGACGACCAAAAGAACTTTGTAGCGTTCGCTGGTGTCGGTGGAGCTGCTGGAATTGGTGGAGCCGGTGGTGTTGGAGCTGGTCTTGGTGGTGTCGCCGGTGGAGTTGGTGGTGTTGCCGGAGTTTTGCCTGTTGGCGGTGTAGGCGGCGGAATTGGTGGTCTAGGCGGTGGTGTAGGTGGTCTTGGC…	921	570	CGTAATTCCTCACCATTGATGTTAAACGTTTTTTTTTTTGTTTTTTTGCTCTCTATAAACCAAAGATCGGTCGAAAGGTTCATAATTATTATGTTTTAAGTTCTTTTATCGATGTTTATGTTTTAAGTCGTTTGTTTTCTATATATGTTTCTTGTTTTGTTTGTTATGCTGTTTGTTATTAATTACTTGTGAGAAACTTGTGTTATCAATAAATAGTGTTTTTTTTTGTTTCATGTTACTTGCTTGTGTTCCAAGATATTCAATTAGTTGAAATTTGCATGCAGCAATGTATACGTCAAACTTAATCCCATTTGTAAAAGTTGTCAGAAAAACAAAATCTTCTTTCGTCGTG	352	TGTAAAACGACGGCCAGTTTTAGGTGACACTATAGAATACGTAATTCCTCACCATTGATGTTAAACGTTTTTTTTTTTGTTTTTTTGCTCTCTATAAACCAAAGATCGGTCGAAAGGTTCATAATTATTATGTTTTAAGTTCTTTTATCGATGTTTATGTTTTAAGTCGTTTGTTTTCTATATATGTTTCTTGTTTTGTTTGTTATGCTGTTTGTTATTAATTACTTGTGAGAAACTTGTGTTATCAATAAATAGTGTTTTTTTTTGTTTCATGTTACTTGCTTGTGTTCCAAGATATTCAATTAGTTGAAATTTGCATGCAGCAATGTATACGTCAAACTTAATCCCATTTGTAAAAGTTGTCAGAAAAACAAAATCTTCTTTCGTCGTGTCTCCCTA…	423
AT4G37390	GH3.2	AT4G37390.1	CTCCCTTCTATAAATACAGGCTTCTCTTCGCCGAATTATACTCATCAAACGAGTAAAACATTTGCTAATATTAAACACTTTTTCTTTTAGAAAAAAAAACAAATATGGCCGTTGATTCACCTCTTCAATCTCGGATGGTTTCAGCGACGACTTCTGAGAAAGATGTGAAAGCTCTCAAGTTCATTGAAGAAATGACTCGGAACCCTGACTCGGTTCAAGAGAAGGTTCTTGGAGAGATACTGACTCGTAACTCTAACACCGAATATCTGAAACGGTTCGATCTTGATGGTGTCGTTGATCGGAAAACGTTCAAGAGCAAAGTTCCGGTGGTTACGTACGAAGATTTGAAGCCGGAGATTCAACGTATATCCAACGGCGATTGTTCTCCGATCTTGTCTT…	2405	2150	AGATAAAACTTTATATGAAAGATATCAACCGGATGATGTGCGGTTTTAGAATATAAAGCTCTGTTTCTGATGCTAATTAAGACTCCCTGTTAGATTTCTTATTAGGCTTTGTGAATCGTACAATAAAATTTGAAGTACGTACCGATGTTTTTTTCCTTCATCTTCTGTTGGAATCCAGCTAATAACTAGCTTTGGTCCAAAAACCAGATATTTTTAAAATCAGCATTTAATTATTACTACGCCCTAAATTTTCTTT	256	TGTAAAACGACGGCCAGTTTTAGGTGACACTATAGAATAAGATAAAACTTTATATGAAAGATATCAACCGGATGATGTGCGGTTTTAGAATATAAAGCTCTGTTTCTGATGCTAATTAAGACTCCCTGTTAGATTTCTTATTAGGCTTTGTGAATCGTACAATAAAATTTGAAGTACGTACCGATGTTTTTTTCCTTCATCTTCTGTTGGAATCCAGCTAATAACTAGCTTTGGTCCAAAAACCAGATATTTTTAAAATCAGCATTTAATTATTACTACGCCCTAAATTTTCTTTTCTCCCTATAGTGAGTCGTATTAGAAGCTTGG	327
AT4G38370	AT4G38370	AT4G38370.1	AAATGAAATGTATAGAGAGGTAAAGTGGGAATTTTGACATTGGTGGGTTTAGGGGAAAAACAGAGAGAAAGAGATGGATTCGTCGTCAGTAGGGAACACCAACAGGTACTGGGTCCTCCGCCACGGCAAGAGCATTCCCAACGAGAGAGGCCTCGTCGTCTCTTCCATGGAAAATGGTGTCCTCCCCGAGTACCAGTTAGCCCCTGATGGTGTCGCTCAGGCTCGTCTCGCCGGCGAATCGTTCCTCCAGCAACTCAAGGAAAGTAACATAGAACTGGACAAGGTTCGCATTTGCTACTCCCCCTTCTCCAGAACCACTCACACCGCTAGGGTTGTTGCTAAGGTCCTCAATCTCCCCTTTGATGCTCCTCAATGCAAGATGATGGAAGATCTGCGCGA…	956	100	CAACAGGTACTGGGTCCTCCGCCACGGCAAGAGCATTCCCAACGAGAGAGGCCTCGTCGTCTCTTCCATGGAAAATGGTGTCCTCCCCGAGTACCAGTTAGCCCCTGATGGTGTCGCTCAGGCTCGTCTCGCCGGCGAATCGTTCCTCCAGCAACTCAAGGAAAGTAACATAGAACTGGACAAGGTTCGCATTTGCTACTCCCCCTTCTCCAGAACCACTCACACCGCTAGGGTTGTTGCTAAGGTCCTCAATCTCCCCTTTGATGCTCCTCAATGCAAGATGATGGAAGATCTGCGCGAACGCTATTTTGGACCTACATTTGAACTCAAGTCCCATGACAAGTACCCAGAGATATGGGCTCTTGATGAAAAAGATCCTTTTATGGGACCAGAAGGAGG…	429	TGTAAAACGACGGCCAGTTTTAGGTGACACTATAGAATACAACAGGTACTGGGTCCTCCGCCACGGCAAGAGCATTCCCAACGAGAGAGGCCTCGTCGTCTCTTCCATGGAAAATGGTGTCCTCCCCGAGTACCAGTTAGCCCCTGATGGTGTCGCTCAGGCTCGTCTCGCCGGCGAATCGTTCCTCCAGCAACTCAAGGAAAGTAACATAGAACTGGACAAGGTTCGCATTTGCTACTCCCCCTTCTCCAGAACCACTCACACCGCTAGGGTTGTTGCTAAGGTCCTCAATCTCCCCTTTGATGCTCCTCAATGCAAGATGATGGAAGATCTGCGCGAACGCTATTTTGGACCTACATTTGAACTCAAGTCCCATGACAAGTACCCAGAGATATGGGC…	500
AT4G39090	RD19	AT4G39090.1	CGTGGTTCTACATCATTGGTTAACTCTCTCCTTTCCCCTTGGATAAGGCATCTTAAAATAATAATAAATACCATAAATATCTTCCGATTTTTTCTCCGACTATAATAATGATGACAACAATATCTTTTAAAATTATCTTAAAAGAAACCGAAAGCTAATCTCCAAAGGGAAAAAGACGTGTAGCAGAGACCTATACATACACCTATACATTCACGTTGCGTGTGATAATCTACTGAGGGTTCTATCTATATTAATCCTTCTCTGCTTCCTTCAATCTAATTGCAAATCAAATGGATCGTCTTAAGCTTTATTTCTCCGTTTTCGTTTTGTCTTTCTTTATCGTCTCGGTTTCGTCGTCTGATGTCAACGACGGCGATGATCTCGTGATCCGTCAGGTGG…	1681	10	ACATCATTGGTTAACTCTCTCCTTTCCCCTTGGATAAGGCATCTTAAAATAATAATAAATACCATAAATATCTTCCGATTTTTTCTCCGACTATAATAATGATGACAACAATATCTTTTAAAATTATCTTAAAAGAAACCGAAAGCTAATCTCCAAAGGGAAAAAGACGTGTAGCAGAGACCTATACATACACCTATACATTCACGTTGCGTGTGATAATCTACTGAGGGTTCTATCTATATTAATCCTTCTCTGCTTCCTTCAATCTAATTGCAAATCAAATGGATCGTCTTAAGCTTTATTTCTCCGTTTTCGTTTTGTCTTTCTTTATCGTCTCGGTTTCGTCGTCTGATGTCAACGACGGCGATGATCTCGTGATCCGTCAGGTGGTTGGTGGAG…	429	TGTAAAACGACGGCCAGTTTTAGGTGACACTATAGAATAACATCATTGGTTAACTCTCTCCTTTCCCCTTGGATAAGGCATCTTAAAATAATAATAAATACCATAAATATCTTCCGATTTTTTCTCCGACTATAATAATGATGACAACAATATCTTTTAAAATTATCTTAAAAGAAACCGAAAGCTAATCTCCAAAGGGAAAAAGACGTGTAGCAGAGACCTATACATACACCTATACATTCACGTTGCGTGTGATAATCTACTGAGGGTTCTATCTATATTAATCCTTCTCTGCTTCCTTCAATCTAATTGCAAATCAAATGGATCGTCTTAAGCTTTATTTCTCCGTTTTCGTTTTGTCTTTCTTTATCGTCTCGGTTTCGTCGTCTGATGTCAACG…	500
AT5G01370	ACI1	AT5G01370.1	CCTCGCAAATAATGAGAAATTGTGTGTTCTTCTTGTCCTTATAAATACCAAGAACTTGTTTGCACATTTTCACACACACTCCAACTTAAAGCACTATCATTATCACCATCATCATTATCAGCCATCACCATGACCCAACGAGCCAACCCTAAGACCGGCTGCCTCACGGCGGTAGTCCGCCGTCTTCTATGCTCTGGTAGCCAACAGACTCACCCTTCCGACAACATCCTCGACTCTGACGAAACACTCCAACTACTAATCTCTTACGAAGAAAACGAAGAGCCAAAGAAAGAGATCAAAACCGAAACCGAAACCCAAAACGATGACGTCTCTCTTCACCCTCCACCACCTCCTCCTCCTCCCAACGTTGTAGCCAAACTCATGGGGCTAGATCATCCC…	1585	500	AGGAAGAAGAAGAAAACGAAGACGAGAAAGACGGTCAACGTCAGTGCCGGAGAGTCAAAGCTTCCGTTTCTTTCCGTGAGATAGTCCCAACCTCGGCGAGATGGAGCTCTAATAACCAACAAAAGAAACATGATTTCCTGCTGTTGTATCTTGACAAGCTTGACGAGAAGAGAGAACTTGTCGGATCATCGTCTTTTTCGAGGTCTAAAAGGTTCGAGAAGGTTGTGGAAGATTCCAAGAAGCCGCCATTGCCACCTTCGGCGCCGAAGAAGAAGGAGAACGAGAAAGTTGCTAAGAAGTTTAAAGATGAGCCGAGGAAAGTTGCGAAGAAGAAGAAGAGTGAGAATCGAAATGACGTTAACGGAGCCAAGAAAGTTCGTTGGTTTCTTTCTCCATCTA…	429	TGTAAAACGACGGCCAGTTTTAGGTGACACTATAGAATAAGGAAGAAGAAGAAAACGAAGACGAGAAAGACGGTCAACGTCAGTGCCGGAGAGTCAAAGCTTCCGTTTCTTTCCGTGAGATAGTCCCAACCTCGGCGAGATGGAGCTCTAATAACCAACAAAAGAAACATGATTTCCTGCTGTTGTATCTTGACAAGCTTGACGAGAAGAGAGAACTTGTCGGATCATCGTCTTTTTCGAGGTCTAAAAGGTTCGAGAAGGTTGTGGAAGATTCCAAGAAGCCGCCATTGCCACCTTCGGCGCCGAAGAAGAAGGAGAACGAGAAAGTTGCTAAGAAGTTTAAAGATGAGCCGAGGAAAGTTGCGAAGAAGAAGAAGAGTGAGAATCGAAATGACGTTA…	500
AT5G01870	AT5G01870	AT5G01870.1	CTACTCTCTTCTCTGAGGTTATATAAACCTCATTCTCACTAGCATACTAAGCATAATAGTACGCAGAGACAAGAGAGAGATAGAGAGAAAAGAGAGAGATAGAGAAATGATGAGAGTTGTGTTACCACTATGCCTGCTTCTTGCTTCCATATTTGCATGGGGTTCTGAAGCAGCCATATCTTGCAACGCCGTACAGGCCAACCTTTACCCGTGCGTTGTGTACGTGGTGCAGGGAGGAGCCATTCCGTATAGCTGTTGCAATGGCATCAGGATGCTCAGCAAACAGGCAACTAGCGCATCAGACAAACAAGGTGTGTGTCGCTGCATCAAGTCTGTGGTGGGAAGAGTGTCTTACTCGTCAATCTATCTCAAGAAAGCTGCTGCTTTGCCAGGCAAGTG…	693	50	AGCATAATAGTACGCAGAGACAAGAGAGAGATAGAGAGAAAAGAGAGAGATAGAGAAATGATGAGAGTTGTGTTACCACTATGCCTGCTTCTTGCTTCCATATTTGCATGGGGTTCTGAAGCAGCCATATCTTGCAACGCCGTACAGGCCAACCTTTACCCGTGCGTTGTGTACGTGGTGCAGGGAGGAGCCATTCCGTATAGCTGTTGCAATGGCATCAGGATGCTCAGCAAACAGGCAACTAGCGCATCAGACAAACAAGGTGTGTGTCGCTGCATCAAGTCTGTGGTGGGAAGAGTGTCTTACTCGTCAATCTATCTCAAGAAAGCTGCTGCTTTGCCAGGCAAGTGCGGTGTCAAACTTCCTTACAAGATCGACCCTTCCACCAACTGCAACAGC…	429	TGTAAAACGACGGCCAGTTTTAGGTGACACTATAGAATAAGCATAATAGTACGCAGAGACAAGAGAGAGATAGAGAGAAAAGAGAGAGATAGAGAAATGATGAGAGTTGTGTTACCACTATGCCTGCTTCTTGCTTCCATATTTGCATGGGGTTCTGAAGCAGCCATATCTTGCAACGCCGTACAGGCCAACCTTTACCCGTGCGTTGTGTACGTGGTGCAGGGAGGAGCCATTCCGTATAGCTGTTGCAATGGCATCAGGATGCTCAGCAAACAGGCAACTAGCGCATCAGACAAACAAGGTGTGTGTCGCTGCATCAAGTCTGTGGTGGGAAGAGTGTCTTACTCGTCAATCTATCTCAAGAAAGCTGCTGCTTTGCCAGGCAAGTGCGGTGTCAAA…	500
AT5G02555	AT5G02555	AT5G02555.1	CTCCTGAGGGTTTTGCTTAGGAATTTAAAATGATTTTCTCTAAGGAGAAGAGAAAGCAGAGAGATTCTTTAGGCAAAGAAGTCAAAAGGGTGTCTGAAAGATTTGATATTTTTTTTGTTCTCTTTCTCTCTCTATATCTCAGAAAGAAAGGAGAAAGTGAGAGAGATGAAGTTAAAGAGAAGCTTAGAAGAAGAGAGAGAAGTTGAGTGATGATCTTCTTGAAGAAACAAACATGCTCAAAGTAAGACGCAGAGAGAGAGAAAAAGAAGGAAGAGAGAGATAGAGAGAGGTATGTGTGTTGTGAAGCAAAGGCAGAAGAGAAAAAAGGAATAAAACTAAATCCAGGAAAATTAAAAACAGGTAAGAGAGAGAGATATATGTGTGTTCGTTCATGTACAT…	435	10	GTTTTGCTTAGGAATTTAAAATGATTTTCTCTAAGGAGAAGAGAAAGCAGAGAGATTCTTTAGGCAAAGAAGTCAAAAGGGTGTCTGAAAGATTTGATATTTTTTTTGTTCTCTTTCTCTCTCTATATCTCAGAAAGAAAGGAGAAAGTGAGAGAGATGAAGTTAAAGAGAAGCTTAGAAGAAGAGAGAGAAGTTGAGTGATGATCTTCTTGAAGAAACAAACATGCTCAAAGTAAGACGCAGAGAGAGAGAAAAAGAAGGAAGAGAGAGATAGAGAGAGGTATGTGTGTTGTGAAGCAAAGGCAGAAGAGAAAAAAGGAATAAAACTAAATCCAGGAAAATTAAAAACAGGTAAGAGAGAGAGATATATGTGTGTTCGTTCATGTACATGTATGTGTA…	426	TGTAAAACGACGGCCAGTTTTAGGTGACACTATAGAATAGTTTTGCTTAGGAATTTAAAATGATTTTCTCTAAGGAGAAGAGAAAGCAGAGAGATTCTTTAGGCAAAGAAGTCAAAAGGGTGTCTGAAAGATTTGATATTTTTTTTGTTCTCTTTCTCTCTCTATATCTCAGAAAGAAAGGAGAAAGTGAGAGAGATGAAGTTAAAGAGAAGCTTAGAAGAAGAGAGAGAAGTTGAGTGATGATCTTCTTGAAGAAACAAACATGCTCAAAGTAAGACGCAGAGAGAGAGAAAAAGAAGGAAGAGAGAGATAGAGAGAGGTATGTGTGTTGTGAAGCAAAGGCAGAAGAGAAAAAAGGAATAAAACTAAATCCAGGAAAATTAAAAACAGGTAAGAGAG…	497
AT5G37190	CIP4	AT5G37190.1	ATAGGGCTGGACCATTAAACAGAAAAGTTTTATCCTTTTTTCTTTCTCCCAAACGCTCTCTTCTTCTTCTTCTTCTTCTTCTTCTTCGCTCGTCTCCTTCCAATTCCAGTCTCGTTTCGAAATAATGGCTAATCGCGAAACAAATTCCTCACCGGAGATTCGATGCGTCTTTGTAGAAACCAACCTCGACACTCGTCTCATTTTACATGTGCATAAAGATGAAATCATCTCCGATTTCAAAGACAGATTACTCAAGGAGCATAAACAAGTTTTCCCAGAAATTGGAGAAATTCAAATCTCTGCCTTGAAGGTTAAAAGACGAAGAAAGTTTTATCATTTCTCAGATTCTTTGCATGTGTGTAAGGCTTTTGATGGCATTAGTAGAAACTGGTTTATGTA…	2973	2000	GATAATACTGAGGATCTTAACCGTTCCATGCAAGTACTGAAAGAGAACGCTGATATGGGAGACAATTTTGGTTCTAGCCAAAAGGACGATATTGTTGGTGGTACTAACAAGGAAGACCAAGTGACTGGTGGAGCTAAATCTAAAAAGGAGAAGAAAAGCCTTGATTTGCATCCTGGTGGTTCCATTGATGGCTCAATGAAAGTGAAAGAGACAAAAGGTAGAGTTCAACCATCTAGTTCAGGTACTAGTCAATTGCAGTCAAGGGCTAAGAATGATCGCAATGGATCAAAGGTTGATCTTTCTGATGCATCCATGAAAGGCACAGTAAACAACAAGAAGGAAGCCGTGAAGAAAAGCTCTAATTCGGTTACAGTGAACAATAGTAAGGTGAATGTCAAC…	429	TGTAAAACGACGGCCAGTTTTAGGTGACACTATAGAATAGATAATACTGAGGATCTTAACCGTTCCATGCAAGTACTGAAAGAGAACGCTGATATGGGAGACAATTTTGGTTCTAGCCAAAAGGACGATATTGTTGGTGGTACTAACAAGGAAGACCAAGTGACTGGTGGAGCTAAATCTAAAAAGGAGAAGAAAAGCCTTGATTTGCATCCTGGTGGTTCCATTGATGGCTCAATGAAAGTGAAAGAGACAAAAGGTAGAGTTCAACCATCTAGTTCAGGTACTAGTCAATTGCAGTCAAGGGCTAAGAATGATCGCAATGGATCAAAGGTTGATCTTTCTGATGCATCCATGAAAGGCACAGTAAACAACAAGAAGGAAGCCGTGAAGAAAAGCTCT…	500
AT5G50260	CEP1	AT5G50260.1	GAGAGAGCTTGCTTGCGCCATTAAATCAACATAAAGTTCAATTATAGTTTGAAATCTTTATGAATCTCCATTAATTAATGTATCCATGTCACTAACCTTGAAATCTTTGTTGAATCCCACAAGTAATCCTTTAACCCCTTTTGGTACTTTTCATTACATATCGTCATCACAATAACCTCTCACCAATGTATCTATAATCCCTATATAAACACTTTCTCTTTAGTCCTGATTACCATCAACAAACTCAATCACAATCACAAGTAAATACAAAAATCACCATAGAAAAATATGAAGCGATTTATTGTTCTTGCGCTTTGCATGCTTATGGTTCTTGAAACCACAAAGGGTTTAGATTTCCATAACAAAGATGTGGAATCAGAGAATAGCTTGTGGGAGCTA…	1580	1350	GGACTCGCTTAAGGATGAACTCTAAATTAAATCTCTTTATATTAAGATTAAATAGACATTGACAAGTTTGTTTATGATGATTGTTTTTTTTTTAAATATATTTCTTTTTCATTAATAGGTTATGGTTTTCAATGTATGAAGTTGATGGGAATCGTTTGAATTCGTTAAATGAATAAATAAATGGTTTTATGTAGTATATTTCCAATACTAACCAATGCGACTTCAAACGAG	231	TGTAAAACGACGGCCAGTTTTAGGTGACACTATAGAATAGGACTCGCTTAAGGATGAACTCTAAATTAAATCTCTTTATATTAAGATTAAATAGACATTGACAAGTTTGTTTATGATGATTGTTTTTTTTTTAAATATATTTCTTTTTCATTAATAGGTTATGGTTTTCAATGTATGAAGTTGATGGGAATCGTTTGAATTCGTTAAATGAATAAATAAATGGTTTTATGTAGTATATTTCCAATACTAACCAATGCGACTTCAAACGAGTCTCCCTATAGTGAGTCGTATTAGAAGCTTGG	302
AT5G61412	AT5G61412	AT5G61412.1	GGATAAGCCACACAAAAAAAACTATATAGATCTGCATATAAATAATTAGGCCTCATGCTAATGGGCTTTACTTAAAATAAAGCCTAAAATAGTATTGTGACGAATATGGAGAGACGTTTTGGATTCTCATTCAAATTTCAACCCATTAATGGCTAATCACTTTGTAAATGTAAGATTGTACTACTTATATCTTTTACGAGGTGATTTGAATCAATTAAGTAATGCAGAGATTACGATATAATTTTGGGAAGCACAACTTTTGACCAACACTCCGAATCGGGTCTCTTTCTCTATAAATAGCCATTTCCTAAACACACAATTTTCATACTCTCTCAAACCTCCAAAATTCTTGATCAATATCAGATAAGAAGAATGAGTGGAAAACGCAGCAATGTCGGT…	757	100	ACGAATATGGAGAGACGTTTTGGATTCTCATTCAAATTTCAACCCATTAATGGCTAATCACTTTGTAAATGTAAGATTGTACTACTTATATCTTTTACGAGGTGATTTGAATCAATTAAGTAATGCAGAGATTACGATATAATTTTGGGAAGCACAACTTTTGACCAACACTCCGAATCGGGTCTCTTTCTCTATAAATAGCCATTTCCTAAACACACAATTTTCATACTCTCTCAAACCTCCAAAATTCTTGATCAATATCAGATAAGAAGAATGAGTGGAAAACGCAGCAATGTCGGTGGAGGAAAGAGCGGTGGCGCTGGAGGTAAGAGTGGTGGTGGCGGACAAAGCAGTGGCGGAGGAAAAAGCGGCGGCGGAGGAGCAGGAGCAGGTAATATG…	429	TGTAAAACGACGGCCAGTTTTAGGTGACACTATAGAATAACGAATATGGAGAGACGTTTTGGATTCTCATTCAAATTTCAACCCATTAATGGCTAATCACTTTGTAAATGTAAGATTGTACTACTTATATCTTTTACGAGGTGATTTGAATCAATTAAGTAATGCAGAGATTACGATATAATTTTGGGAAGCACAACTTTTGACCAACACTCCGAATCGGGTCTCTTTCTCTATAAATAGCCATTTCCTAAACACACAATTTTCATACTCTCTCAAACCTCCAAAATTCTTGATCAATATCAGATAAGAAGAATGAGTGGAAAACGCAGCAATGTCGGTGGAGGAAAGAGCGGTGGCGCTGGAGGTAAGAGTGGTGGTGGCGGACAAAGCAGTGGCGGA…	500
Additions
T7 primer:		CCAAGCTTCTAATACGACTCACTATAGGGAGA
M13F primer:		TGTAAAACGACGGCCAGT
T7 primer (AS)		TCTCCCTATAGTGAGTCGTATTAGAAGCTTGG
SP6_pSPT19		TTTAGGTGACACTATAGAATA
